# Methods Matter -- Standard Production Platforms for Recombinant AAV Produce Chemically and Functionally Distinct Vectors

**DOI:** 10.1101/640169

**Authors:** Neil G. Rumachik, Stacy A. Malaker, Nicole Poweleit, Lucy H. Maynard, Christopher M. Adams, Ryan D. Leib, Giana Cirolia, Dennis Thomas, Susan Stamnes, Kathleen Holt, Patrick Sinn, Andrew P. May, Nicole K. Paulk

**Author notes:** Corresponding Author: Professor.

## Abstract

Different manufacturing approaches have been used in the production of recombinant adeno-associated virus (rAAV). The two leading approaches are transiently transfected human HEK293 cells and live baculovirus infection of *Sf9* insect cells. Unexplained differences in vector performance have been seen clinically and preclinically. Thus, we performed for the first time a highly controlled comparative production analysis varying only the host cell species but keeping all other rAAV production parameters the same. We demonstrate that host cell species is critical for determining vector potency. Given these key findings, we then sought to deeply characterize differences in rAAVs when produced by these two manufacturing platforms with multiple analytical approaches including: proteomic profiling by mass spectrometry, isoelectric focusing, cryo-EM, denaturation assays, genomic and epigenomic sequencing of packaged genomes, human cytokine profiling, and comparative functional transduction assessments *in vitro* and *in vivo*, including in humanized liver mice. Using these tools we’ve made two major discoveries: 1) rAAV capsids have post-translational modifications (PTMs) including glycosylation, acetylation, phosphorylation, methylation and deamidation, and these PTMs differ between platforms; 2) rAAV genomes are methylated during production, and these methylation marks are also differentially deposited between platforms. In addition, our data also demonstrate that host cell protein impurities differ between platforms and can have their own PTMs including potentially immunogenic N-linked glycans. We show that human-produced rAAVs are more potent than baculovirus-*Sf9* vectors in various cell types *in vitro* (*P* < 0.05-0.0001), in various mouse tissues *in vivo* (*P* < 0.03-0.0001), and in human liver *in vivo* (*P* < 0.005). Collectively, our findings were reproducible across vendors, including commercial manufacturers, academic core facilities, and individual laboratory preparations. These vector differences may have clinical implications for rAAV receptor binding, trafficking, expression kinetics, expression durability, vector immunogenicity as well as cost considerations.

---

Adeno-associated virus (AAV) is a single-stranded DNA virus that is non-pathogenic to humans, exhibits low immunogenicity but high transduction efficiency, and is unable to replicate itself^1^. Recombinant AAV can stably express gene products from either unintegrated episomes^2^ in quiescent tissues, or via integration in actively dividing tissues^3^ when designed with appropriate homology arms. Gene therapies and passive vaccines with rAAV are rapidly gaining attention and investment following the first rAAV therapy approvals in the U.S. market. Nearly 200 rAAV clinical trials for various indications have been performed and numerous investigational new drug applications are in various stages of review at the Food and Drug Administration (FDA) and European Medicines Agency (EMA). The predominant rAAV production platform used for preclinical and clinical studies to date has been transient transfection of adherent human HEK293 cells^4^. However, growth limitations using adherent HEK293 cells have spurred manufacturing innovations to increase yields. A new platform utilizing live baculovirus infection of *Spodoptera frugiperda* (*Sf9*) insect cells produces an average of 7E4 vector genomes (vg)/cell^5-7^. Several recent clinical trials have used vector from this new platform. One difference between their preclinical validation and clinical trials was a transition in manufacturing platform from human HEK293 to baculovirus-*Sf9* when scale-up was needed. This often corresponded to an increased vector dose being administered to achieve relevant expression, and in some cases patients developed severe adverse events directly related to treatment^8,9^. Thus, while poised to revolutionize treatment of rare and common diseases alike, a thorough characterization of differences in rAAV vector safety and potency produced by the two manufacturing platforms was needed.

We characterized differences in vector lot composition at both the genomic and proteomic levels. This was largely motivated by the fact that human and insect cells have different capacities to produce protein post-translational modifications (PTMs)^10^. Protein folding and PTMs can influence therapeutically administered proteins, including altering stability, targeting/trafficking, functional activity, and immunogenicity, all of which could affect rAAV potency. Additionally, a concern in producing recombinant proteins for humans within insect cells is potential immunotoxicity. Humans can have acute allergenic reactions to non-mammalian N-glycans, as well as any N-glycan with an ɑ1,3-fucose or β1,2-xylose linkage on the innermost N-acetyl glucosamine (GlcNAc)^11^, both of which are modifications found on insect glycoproteins. Thus, certain insect glycoproteins in baculovirus-*Sf9* produced vector lots could pose potential risks.

Impurities of any kind are a known concern for all production methods. For example, the EMA assessment report for the rAAV Glybera™ found the final vector lot impurities to be ‘unacceptably high’^12^. Collectively, we therefore hypothesized that rAAV vector--both capsids and packaged genomes--produced in different manufacturing platforms may be compositionally diverse. Using an array of chemical, molecular, structural, bioinformatic, and functional assessment approaches, we characterized and report here the differences and similarities in rAAV vector produced by these two leading manufacturing platforms.
