## Supplementary material for "Methods Matter -- Standard Production Platforms for Recombinant AAV Produce Chemically and Functionally Distinct Vectors": Table S1

### Sheet: AAV8 human cell
rAAV8 human HEK293 produced, vector purified from cell lysates
Host-Cell Protein Impurities	PSMs	Process Contaminants	PSMs	False Positives	PSMs
>Entire AAV8 capsid genome	15161	>sp|TRYP_PIG|(Common contaminant protein)	767	>Reverse >tr|A0A0G2JJD3|A0A0G2JJD3_HUMAN HLA-B associated transcript 5, isoform CRA_b OS=Homo sapiens GN=ABHD16A PE=1 SV=1	152
>sp|Q96LA5|FCRL2_HUMAN Fc receptor-like protein 2 OS=Homo sapiens GN=FCRL2 PE=1 SV=1	274	>sp|P13645|K1C10_HUMAN Keratin, type I cytoskeletal 10 OS=Homo sapiens GN=KRT10 PE=1 SV=6	156	>Reverse >sp|Q9Y4F3|MARF1_HUMAN Meiosis regulator and mRNA stability factor 1 OS=Homo sapiens GN=MARF1 PE=1 SV=6	103
>sp|Q15257|PTPA_HUMAN Serine/threonine-protein phosphatase 2A activator OS=Homo sapiens GN=PTPA PE=1 SV=3	107	>sp|P04264|K2C1_HUMAN Keratin, type II cytoskeletal 1 OS=Homo sapiens GN=KRT1 PE=1 SV=6	142	>Reverse >sp|P08100|OPSD_HUMAN Rhodopsin OS=Homo sapiens GN=RHO PE=1 SV=1	83
>sp|Q8WZ42|TITIN_HUMAN Titin OS=Homo sapiens GN=TTN PE=1 SV=4	92	>sp|P35908|K22E_HUMAN Keratin, type II cytoskeletal 2 epidermal OS=Homo sapiens GN=KRT2 PE=1 SV=2	94	>Reverse >sp|Q5TYW2|A20A1_HUMAN Ankyrin repeat domain-containing protein 20A1 OS=Homo sapiens GN=ANKRD20A1 PE=2 SV=1	79
>sp|P39687|AN32A_HUMAN Acidic leucine-rich nuclear phosphoprotein 32 family member A OS=Homo sapiens GN=ANP32A PE=1 SV=1	74	>sp|TRY1_BOVIN|(Common contaminant protein)	40	>Reverse >sp|Q8IVL1|NAV2_HUMAN Neuron navigator 2 OS=Homo sapiens GN=NAV2 PE=1 SV=3	67
>sp|P62937|PPIA_HUMAN Peptidyl-prolyl cis-trans isomerase A OS=Homo sapiens GN=PPIA PE=1 SV=2	66	>sp|P35527|K1C9_HUMAN Keratin, type I cytoskeletal 9 OS=Homo sapiens GN=KRT9 PE=1 SV=3	38	>Reverse >tr|Q8IVN0|Q8IVN0_HUMAN Putative alpha-crystallin chain (Fragment) OS=Homo sapiens PE=2 SV=1	56
>sp|Q9NPC4|A4GAT_HUMAN Lactosylceramide 4-alpha-galactosyltransferase OS=Homo sapiens GN=A4GALT PE=2 SV=1	60	>sp|P81605|DCD_HUMAN Dermcidin OS=Homo sapiens GN=DCD PE=1 SV=2	30	>Reverse >tr|B3KXG0|B3KXG0_HUMAN cDNA FLJ45349 fis, clone BRHIP3011460, highly similar to Homo sapiens Src homology 3 domain-containing guanine nucleotide exchange factor (SGEF), mRNA OS=Homo sapiens PE=2 SV=1	52
>sp|P01282|VIP_HUMAN VIP peptides OS=Homo sapiens GN=VIP PE=1 SV=1	58	>sp|P02533|K1C14_HUMAN Keratin, type I cytoskeletal 14 OS=Homo sapiens GN=KRT14 PE=1 SV=4	10	>Reverse >tr|H3BMJ4|H3BMJ4_HUMAN Golgin subfamily A member 6-like protein 2 OS=Homo sapiens GN=GOLGA6L2 PE=1 SV=1	43
>sp|Q15398|DLGP5_HUMAN Disks large-associated protein 5 OS=Homo sapiens GN=DLGAP5 PE=1 SV=2	54	>sp|P48668|K2C6C_HUMAN Keratin, type II cytoskeletal 6C OS=Homo sapiens GN=KRT6C PE=1 SV=3	10	>Reverse >tr|M0R2F7|M0R2F7_HUMAN Kallikrein-15 (Fragment) OS=Homo sapiens GN=KLK15 PE=4 SV=1	41
>sp|P25786|PSA1_HUMAN Proteasome subunit alpha type-1 OS=Homo sapiens GN=PSMA1 PE=1 SV=1	54			>Reverse >sp|P51854|TKTL1_HUMAN Transketolase-like protein 1 OS=Homo sapiens GN=TKTL1 PE=1 SV=2	40
>sp|Q92688|AN32B_HUMAN Acidic leucine-rich nuclear phosphoprotein 32 family member B OS=Homo sapiens GN=ANP32B PE=1 SV=1	53			>Reverse >sp|Q9BY66|KDM5D_HUMAN Lysine-specific demethylase 5D OS=Homo sapiens GN=KDM5D PE=1 SV=2	36
>sp|O14818|PSA7_HUMAN Proteasome subunit alpha type-7 OS=Homo sapiens GN=PSMA7 PE=1 SV=1	51			>Reverse >sp|Q9Y5Z9|UBIA1_HUMAN UbiA prenyltransferase domain-containing protein 1 OS=Homo sapiens GN=UBIAD1 PE=1 SV=1	32
>sp|P28066|PSA5_HUMAN Proteasome subunit alpha type-5 OS=Homo sapiens GN=PSMA5 PE=1 SV=3	47			>Reverse >tr|Q8NH97|Q8NH97_HUMAN Seven transmembrane helix receptor OS=Homo sapiens PE=3 SV=1	27
>sp|P35030|TRY3_HUMAN Trypsin-3 OS=Homo sapiens GN=PRSS3 PE=1 SV=2	42			>Reverse >sp|Q5T2E6|CJ076_HUMAN UPF0668 protein C10orf76 OS=Homo sapiens GN=C10orf76 PE=1 SV=1	24
>sp|P0DMV8|HS71A_HUMAN Heat shock 70 kDa protein 1A OS=Homo sapiens GN=HSPA1A PE=1 SV=1	41			>Reverse >tr|Q7RTM4|Q7RTM4_HUMAN Spectrin-like protein of the nuclear envelope and Golgi OS=Homo sapiens GN=SYNE1 PE=2 SV=1	22
>sp|P28072|PSB6_HUMAN Proteasome subunit beta type-6 OS=Homo sapiens GN=PSMB6 PE=1 SV=4	39			>Reverse >sp|P52888|THOP1_HUMAN Thimet oligopeptidase OS=Homo sapiens GN=THOP1 PE=1 SV=2	16
>sp|Q9Y4R7|TTLL3_HUMAN Tubulin monoglycylase TTLL3 OS=Homo sapiens GN=TTLL3 PE=1 SV=2	38			>Reverse >sp|O94972|TRI37_HUMAN E3 ubiquitin-protein ligase TRIM37 OS=Homo sapiens GN=TRIM37 PE=1 SV=2	15
>sp|P20618|PSB1_HUMAN Proteasome subunit beta type-1 OS=Homo sapiens GN=PSMB1 PE=1 SV=2	36			>Reverse >sp|Q9H4M7|PKHA4_HUMAN Pleckstrin homology domain-containing family A member 4 OS=Homo sapiens GN=PLEKHA4 PE=1 SV=2	13
>sp|Q13555|KCC2G_HUMAN Calcium/calmodulin-dependent protein kinase type II subunit gamma OS=Homo sapiens GN=CAMK2G PE=1 SV=3	35			>Reverse >sp|A4D126|ISPD_HUMAN D-ribitol-5-phosphate cytidylyltransferase OS=Homo sapiens GN=ISPD PE=1 SV=2	12
>sp|P48506|GSH1_HUMAN Glutamate--cysteine ligase catalytic subunit OS=Homo sapiens GN=GCLC PE=1 SV=2	35			>Reverse >sp|Q9HCH0|NCK5L_HUMAN Nck-associated protein 5-like OS=Homo sapiens GN=NCKAP5L PE=1 SV=2	10
>tr|A0A126LB16|A0A126LB16_HUMAN Origin-binding protein OS=Homo sapiens GN=U73 PE=4 SV=1	35
>tr|R4GNH6|R4GNH6_HUMAN Protein JBTS17 (Fragment) OS=Homo sapiens GN=C5orf42 PE=1 SV=1	33
>tr|A6H8Z4|A6H8Z4_HUMAN NOL8 protein OS=Homo sapiens GN=NOL8 PE=2 SV=1	32
>tr|A0A0C4ZMZ1|A0A0C4ZMZ1_HUMAN Killer cell immunoglobulin-like receptor 2DS5 OS=Homo sapiens GN=KIR2DS5 PE=4 SV=1	31
>sp|Q6PF04|ZN613_HUMAN Zinc finger protein 613 OS=Homo sapiens GN=ZNF613 PE=2 SV=2	30
>sp|Q99436|PSB7_HUMAN Proteasome subunit beta type-7 OS=Homo sapiens GN=PSMB7 PE=1 SV=1	29
>sp|Q14953|KI2S5_HUMAN Killer cell immunoglobulin-like receptor 2DS5 OS=Homo sapiens GN=KIR2DS5 PE=2 SV=1	27
>sp|P60900|PSA6_HUMAN Proteasome subunit alpha type-6 OS=Homo sapiens GN=PSMA6 PE=1 SV=1	26
>tr|B4DYI3|B4DYI3_HUMAN cDNA FLJ57061, highly similar to NADH-ubiquinone oxidoreductase 23 kDa subunit, mitochondrial (EC 1.6.5.3) OS=Homo sapiens PE=2 SV=1	24
>sp|Q9UQ52|CNTN6_HUMAN Contactin-6 OS=Homo sapiens GN=CNTN6 PE=1 SV=1	18
>sp|Q8N387|MUC15_HUMAN Mucin-15 OS=Homo sapiens GN=MUC15 PE=2 SV=2	18
>sp|Q7Z7G8|VP13B_HUMAN Vacuolar protein sorting-associated protein 13B OS=Homo sapiens GN=VPS13B PE=1 SV=2	17
>sp|P25787|PSA2_HUMAN Proteasome subunit alpha type-2 OS=Homo sapiens GN=PSMA2 PE=1 SV=2	17
>sp|Q13867|BLMH_HUMAN Bleomycin hydrolase OS=Homo sapiens GN=BLMH PE=1 SV=1	17
>sp|Q9ULA0|DNPEP_HUMAN Aspartyl aminopeptidase OS=Homo sapiens GN=DNPEP PE=1 SV=1	17
>sp|Q9BTT0|AN32E_HUMAN Acidic leucine-rich nuclear phosphoprotein 32 family member E OS=Homo sapiens GN=ANP32E PE=1 SV=1	16
>sp|P11142|HSP7C_HUMAN Heat shock cognate 71 kDa protein OS=Homo sapiens GN=HSPA8 PE=1 SV=1	16
>sp|O00418|EF2K_HUMAN Eukaryotic elongation factor 2 kinase OS=Homo sapiens GN=EEF2K PE=1 SV=2	15
>sp|P10809|CH60_HUMAN 60 kDa heat shock protein, mitochondrial OS=Homo sapiens GN=HSPD1 PE=1 SV=2	15
>sp|P25788|PSA3_HUMAN Proteasome subunit alpha type-3 OS=Homo sapiens GN=PSMA3 PE=1 SV=2	15
>sp|P28070|PSB4_HUMAN Proteasome subunit beta type-4 OS=Homo sapiens GN=PSMB4 PE=1 SV=4	15
>sp|Q14093|CYLC2_HUMAN Cylicin-2 OS=Homo sapiens GN=CYLC2 PE=2 SV=1	15
>tr|B7Z787|B7Z787_HUMAN cDNA FLJ54765 OS=Homo sapiens PE=2 SV=1	14
>sp|Q86VV8|RTTN_HUMAN Rotatin OS=Homo sapiens GN=RTTN PE=1 SV=3	13
>sp|P49716|CEBPD_HUMAN CCAAT/enhancer-binding protein delta OS=Homo sapiens GN=CEBPD PE=1 SV=2	13
>sp|P49721|PSB2_HUMAN Proteasome subunit beta type-2 OS=Homo sapiens GN=PSMB2 PE=1 SV=1	11
>sp|P28074|PSB5_HUMAN Proteasome subunit beta type-5 OS=Homo sapiens GN=PSMB5 PE=1 SV=3	11
>sp|Q16531|DDB1_HUMAN DNA damage-binding protein 1 OS=Homo sapiens GN=DDB1 PE=1 SV=1	8
>sp|P55072|TERA_HUMAN Transitional endoplasmic reticulum ATPase OS=Homo sapiens GN=VCP PE=1 SV=4	7
>sp|P11021|GRP78_HUMAN 78 kDa glucose-regulated protein OS=Homo sapiens GN=HSPA5 PE=1 SV=2	6

### Sheet: AAV8 human media
rAAV8 human HEK293 produced, vector purified from media supernatants
Host-Cell Protein Impurities	PSMs	Process Contaminants	PSMs	False Positives	PSMs
>Entire AAV8 capsid genome	14256	>sp|TRYP_PIG|(Common contaminant protein)	699	>Reverse >sp|O15428|PINL_HUMAN Putative PIN1-like protein OS=Homo sapiens GN=PIN1P1 PE=5 SV=1	206
>sp|Q96LA5|FCRL2_HUMAN Fc receptor-like protein 2 OS=Homo sapiens GN=FCRL2 PE=1 SV=1	213	>sp|P13645|K1C10_HUMAN Keratin, type I cytoskeletal 10 OS=Homo sapiens GN=KRT10 PE=1 SV=6	296	>Reverse >tr|A0A0G2JJD3|A0A0G2JJD3_HUMAN HLA-B associated transcript 5, isoform CRA_b OS=Homo sapiens GN=ABHD16A PE=1 SV=1	126
>sp|Q15257|PTPA_HUMAN Serine/threonine-protein phosphatase 2A activator OS=Homo sapiens GN=PTPA PE=1 SV=3	142	>sp|P04264|K2C1_HUMAN Keratin, type II cytoskeletal 1 OS=Homo sapiens GN=KRT1 PE=1 SV=6	260	>Reverse >sp|Q9UBU9|NXF1_HUMAN Nuclear RNA export factor 1 OS=Homo sapiens GN=NXF1 PE=1 SV=1	124
>sp|Q92688|AN32B_HUMAN Acidic leucine-rich nuclear phosphoprotein 32 family member B OS=Homo sapiens GN=ANP32B PE=1 SV=1	99	>sp|P35527|K1C9_HUMAN Keratin, type I cytoskeletal 9 OS=Homo sapiens GN=KRT9 PE=1 SV=3	175	>Reverse >sp|Q96M11|HYLS1_HUMAN Hydrolethalus syndrome protein 1 OS=Homo sapiens GN=HYLS1 PE=1 SV=1	107
>tr|A8K7E4|A8K7E4_HUMAN cDNA FLJ77165, highly similar to Homo sapiens vasoactive intestinal peptide (VIP), transcript variant 2, mRNA OS=Homo sapiens PE=2 SV=1	87	>sp|ALBU_BOVIN|(Common contaminant protein)	165	>Reverse >sp|Q8IVL1|NAV2_HUMAN Neuron navigator 2 OS=Homo sapiens GN=NAV2 PE=1 SV=3	85
>sp|Q15398|DLGP5_HUMAN Disks large-associated protein 5 OS=Homo sapiens GN=DLGAP5 PE=1 SV=2	79	>sp|P35908|K22E_HUMAN Keratin, type II cytoskeletal 2 epidermal OS=Homo sapiens GN=KRT2 PE=1 SV=2	155	>Reverse >sp|Q5TYW2|A20A1_HUMAN Ankyrin repeat domain-containing protein 20A1 OS=Homo sapiens GN=ANKRD20A1 PE=2 SV=1	77
>sp|P62937|PPIA_HUMAN Peptidyl-prolyl cis-trans isomerase A OS=Homo sapiens GN=PPIA PE=1 SV=2	68	>sp|TRY1_BOVIN|(Common contaminant protein)	41	>Reverse >sp|Q9Y4F3|MARF1_HUMAN Meiosis regulator and mRNA stability factor 1 OS=Homo sapiens GN=MARF1 PE=1 SV=6	67
>tr|B7Z878|B7Z878_HUMAN cDNA FLJ61642 OS=Homo sapiens PE=2 SV=1	65	>sp|P81605|DCD_HUMAN Dermcidin OS=Homo sapiens GN=DCD PE=1 SV=2	36	>Reverse >sp|Q96T68|SETB2_HUMAN Histone-lysine N-methyltransferase SETDB2 OS=Homo sapiens GN=SETDB2 PE=1 SV=2	63
>sp|O15056|SYNJ2_HUMAN Synaptojanin-2 OS=Homo sapiens GN=SYNJ2 PE=1 SV=3	60	>sp|P02533|K1C14_HUMAN Keratin, type I cytoskeletal 14 OS=Homo sapiens GN=KRT14 PE=1 SV=4	31	>Reverse >tr|Q7Z5C1|Q7Z5C1_HUMAN Glycoprotein receptor gp330/megalin OS=Homo sapiens PE=2 SV=1	51
>sp|Q86VV8|RTTN_HUMAN Rotatin OS=Homo sapiens GN=RTTN PE=1 SV=3	56	>sp|P13647|K2C5_HUMAN Keratin, type II cytoskeletal 5 OS=Homo sapiens GN=KRT5 PE=1 SV=3	24	>Reverse >sp|Q9BY66|KDM5D_HUMAN Lysine-specific demethylase 5D OS=Homo sapiens GN=KDM5D PE=1 SV=2	50
>sp|P39687|AN32A_HUMAN Acidic leucine-rich nuclear phosphoprotein 32 family member A OS=Homo sapiens GN=ANP32A PE=1 SV=1	49	>sp|Q5T749|KPRP_HUMAN Keratinocyte proline-rich protein OS=Homo sapiens GN=KPRP PE=1 SV=1	8	>Reverse >sp|P51854|TKTL1_HUMAN Transketolase-like protein 1 OS=Homo sapiens GN=TKTL1 PE=1 SV=2	47
>sp|Q8WZ42|TITIN_HUMAN Titin OS=Homo sapiens GN=TTN PE=1 SV=4	47	>sp|Q02413|DSG1_HUMAN Desmoglein-1 OS=Homo sapiens GN=DSG1 PE=1 SV=2	6	>Reverse >tr|H3BMJ4|H3BMJ4_HUMAN Golgin subfamily A member 6-like protein 2 OS=Homo sapiens GN=GOLGA6L2 PE=1 SV=1	38
>tr|R4GNH6|R4GNH6_HUMAN Protein JBTS17 (Fragment) OS=Homo sapiens GN=C5orf42 PE=1 SV=1	30	>sp|Q86YZ3|HORN_HUMAN Hornerin OS=Homo sapiens GN=HRNR PE=1 SV=2	5	>Reverse >tr|H0Y7W6|H0Y7W6_HUMAN Formin-binding protein 1 (Fragment) OS=Homo sapiens GN=FNBP1 PE=1 SV=2	27
>tr|A6H8Z4|A6H8Z4_HUMAN NOL8 protein OS=Homo sapiens GN=NOL8 PE=2 SV=1	29	>sp|P48668|K2C6C_HUMAN Keratin, type II cytoskeletal 6C OS=Homo sapiens GN=KRT6C PE=1 SV=3	4	>Reverse >sp|O95373|IPO7_HUMAN Importin-7 OS=Homo sapiens GN=IPO7 PE=1 SV=1	26
>sp|Q9Y4R7|TTLL3_HUMAN Tubulin monoglycylase TTLL3 OS=Homo sapiens GN=TTLL3 PE=1 SV=2	26			>Reverse >tr|Q8IVN0|Q8IVN0_HUMAN Putative alpha-crystallin chain (Fragment) OS=Homo sapiens PE=2 SV=1	22
>tr|S6CRD2|S6CRD2_HUMAN Mutant alpha-1,4 galactosyltransferase OS=Homo sapiens GN=A4GALT PE=4 SV=1	24			>Reverse >sp|P52888|THOP1_HUMAN Thimet oligopeptidase OS=Homo sapiens GN=THOP1 PE=1 SV=2	18
>sp|P0DMV8|HS71A_HUMAN Heat shock 70 kDa protein 1A OS=Homo sapiens GN=HSPA1A PE=1 SV=1	23			>Reverse >sp|Q5TZ20|OR2G6_HUMAN Olfactory receptor 2G6 OS=Homo sapiens GN=OR2G6 PE=2 SV=1	18
>sp|P01023|A2MG_HUMAN Alpha-2-macroglobulin OS=Homo sapiens GN=A2M PE=1 SV=3	21			>Reverse >sp|A4D126|ISPD_HUMAN D-ribitol-5-phosphate cytidylyltransferase OS=Homo sapiens GN=ISPD PE=1 SV=2	14
>sp|P35030|TRY3_HUMAN Trypsin-3 OS=Homo sapiens GN=PRSS3 PE=1 SV=2	20			>Reverse >sp|O14772|FPGT_HUMAN Fucose-1-phosphate guanylyltransferase OS=Homo sapiens GN=FPGT PE=1 SV=2	13
>tr|B4DYI3|B4DYI3_HUMAN cDNA FLJ57061, highly similar to NADH-ubiquinone oxidoreductase 23 kDa subunit, mitochondrial (EC 1.6.5.3) OS=Homo sapiens PE=2 SV=1	19			>Reverse >sp|Q9HCH0|NCK5L_HUMAN Nck-associated protein 5-like OS=Homo sapiens GN=NCKAP5L PE=1 SV=2	11
>sp|P49716|CEBPD_HUMAN CCAAT/enhancer-binding protein delta OS=Homo sapiens GN=CEBPD PE=1 SV=2	18
>tr|A0A126LB16|A0A126LB16_HUMAN Origin-binding protein OS=Homo sapiens GN=U73 PE=4 SV=1	18
>sp|Q9BTT0|AN32E_HUMAN Acidic leucine-rich nuclear phosphoprotein 32 family member E OS=Homo sapiens GN=ANP32E PE=1 SV=1	18
>sp|Q6PF04|ZN613_HUMAN Zinc finger protein 613 OS=Homo sapiens GN=ZNF613 PE=2 SV=2	17
>sp|Q9NPR2|SEM4B_HUMAN Semaphorin-4B OS=Homo sapiens GN=SEMA4B PE=1 SV=3	15
>sp|O94921|CDK14_HUMAN Cyclin-dependent kinase 14 OS=Homo sapiens GN=CDK14 PE=1 SV=3	13
>tr|A0A024RAE0|A0A024RAE0_HUMAN Rh blood group, CcEe antigens, isoform CRA_b OS=Homo sapiens GN=RHCE PE=4 SV=1	11
>sp|O14818|PSA7_HUMAN Proteasome subunit alpha type-7 OS=Homo sapiens GN=PSMA7 PE=1 SV=1	6
>sp|Q16531|DDB1_HUMAN DNA damage-binding protein 1 OS=Homo sapiens GN=DDB1 PE=1 SV=1	5
>sp|P25786|PSA1_HUMAN Proteasome subunit alpha type-1 OS=Homo sapiens GN=PSMA1 PE=1 SV=1	5
>sp|P12273|PIP_HUMAN Prolactin-inducible protein OS=Homo sapiens GN=PIP PE=1 SV=1	3

### Sheet: AAV8 baculo cell
rAAV8 baculovirus-Sf9 produced, vector purified from cell lysates
Host-Cell Protein Impurities	PSMs	Process Contaminants	PSMs	False Positives	PSMs
>Entire AAV8 capsid genome	16986	>sp|TRYP_PIG|(Common contaminant protein)	683	>Reverse >tr|A0A0G2JJD3|A0A0G2JJD3_HUMAN HLA-B associated transcript 5, isoform CRA_b OS=Homo sapiens GN=ABHD16A PE=1 SV=1	107
>sp|P17499|MCP_NPVAC Major capsid protein OS=Autographa californica nuclear polyhedrosis virus GN=P39 PE=1 SV=1	119	>sp|P13645|K1C10_HUMAN Keratin, type I cytoskeletal 10 OS=Homo sapiens GN=KRT10 PE=1 SV=6	353	>Reverse >sp|Q9Y4F3|MARF1_HUMAN Meiosis regulator and mRNA stability factor 1 OS=Homo sapiens GN=MARF1 PE=1 SV=6	96
>sp|Q86VV8|RTTN_HUMAN Rotatin OS=Homo sapiens GN=RTTN PE=1 SV=3	55	>sp|P04264|K2C1_HUMAN Keratin, type II cytoskeletal 1 OS=Homo sapiens GN=KRT1 PE=1 SV=6	332	>Reverse >sp|Q8IVL1|NAV2_HUMAN Neuron navigator 2 OS=Homo sapiens GN=NAV2 PE=1 SV=3	69
>sp|Q12873|CHD3_HUMAN Chromodomain-helicase-DNA-binding protein 3 OS=Homo sapiens GN=CHD3 PE=1 SV=3	50	>sp|P35908|K22E_HUMAN Keratin, type II cytoskeletal 2 epidermal OS=Homo sapiens GN=KRT2 PE=1 SV=2	204	>Reverse >sp|Q96T68|SETB2_HUMAN Histone-lysine N-methyltransferase SETDB2 OS=Homo sapiens GN=SETDB2 PE=1 SV=2	69
>tr|Q8N1Z7|Q8N1Z7_HUMAN cDNA FLJ36499 fis, clone THYMU2019197, weakly similar to Homo sapiens FLAMINGO 1 mRNA OS=Homo sapiens PE=2 SV=1	50	>sp|P35527|K1C9_HUMAN Keratin, type I cytoskeletal 9 OS=Homo sapiens GN=KRT9 PE=1 SV=3	201	>Reverse >tr|H3BMJ4|H3BMJ4_HUMAN Golgin subfamily A member 6-like protein 2 OS=Homo sapiens GN=GOLGA6L2 PE=1 SV=1	54
>sp|P01282|VIP_HUMAN VIP peptides OS=Homo sapiens GN=VIP PE=1 SV=1	48	>sp|P02533|K1C14_HUMAN Keratin, type I cytoskeletal 14 OS=Homo sapiens GN=KRT14 PE=1 SV=4	106	>Reverse >sp|Q96L73|NSD1_HUMAN Histone-lysine N-methyltransferase, H3 lysine-36 and H4 lysine-20 specific OS=Homo sapiens GN=NSD1 PE=1 SV=1	51
>sp|P04870|P10_NPVAC Protein p10 OS=Autographa californica nuclear polyhedrosis virus GN=P10 PE=4 SV=2	43	>sp|TRY1_BOVIN|(Common contaminant protein)	42	>Reverse >sp|Q8N5Q1|F71E2_HUMAN Protein FAM71E2 OS=Homo sapiens GN=FAM71E2 PE=2 SV=3	41
>sp|Q8IYQ7|THNS1_HUMAN Threonine synthase-like 1 OS=Homo sapiens GN=THNSL1 PE=1 SV=2	39	>sp|P48668|K2C6C_HUMAN Keratin, type II cytoskeletal 6C OS=Homo sapiens GN=KRT6C PE=1 SV=3	38	>Reverse >sp|Q8N2N9|AN36B_HUMAN Ankyrin repeat domain-containing protein 36B OS=Homo sapiens GN=ANKRD36B PE=1 SV=4	39
>sp|Q9P2R7|SUCB1_HUMAN Succinate--CoA ligase [ADP-forming] subunit beta, mitochondrial OS=Homo sapiens GN=SUCLA2 PE=1 SV=3	39	>sp|P13647|K2C5_HUMAN Keratin, type II cytoskeletal 5 OS=Homo sapiens GN=KRT5 PE=1 SV=3	23	>Reverse >sp|Q4G0Z9|MCMD2_HUMAN MCM domain-containing protein 2 OS=Homo sapiens GN=MCMDC2 PE=1 SV=3	38
>sp|O00541|PESC_HUMAN Pescadillo homolog OS=Homo sapiens GN=PES1 PE=1 SV=1	37	>sp|P81605|DCD_HUMAN Dermcidin OS=Homo sapiens GN=DCD PE=1 SV=2	19	>Reverse >sp|Q9HCK1|ZDBF2_HUMAN DBF4-type zinc finger-containing protein 2 OS=Homo sapiens GN=ZDBF2 PE=1 SV=3	37
>sp|P30499|1C01_HUMAN HLA class I histocompatibility antigen, Cw-1 alpha chain OS=Homo sapiens GN=HLA-C PE=1 SV=1	36	>sp|P08779|K1C16_HUMAN Keratin, type I cytoskeletal 16 OS=Homo sapiens GN=KRT16 PE=1 SV=4	11	>Reverse >tr|B4E3U8|B4E3U8_HUMAN cDNA FLJ61208, moderately similar to Homo sapiens ash1 (absent, small, or homeotic)-like (Drosophila) (ASH1L), mRNA OS=Homo sapiens PE=2 SV=1	37
>tr|A0A1S6Q5K8|A0A1S6Q5K8_SPOFR Proteasome endopeptidase complex (Fragment) OS=Spodoptera frugiperda PE=2 SV=1	33	>sp|Q5T749|KPRP_HUMAN Keratinocyte proline-rich protein OS=Homo sapiens GN=KPRP PE=1 SV=1	9	>Reverse >sp|A8MYZ0|MIY4B_HUMAN Inactive ubiquitin carboxyl-terminal hydrolase MINDY-4B OS=Homo sapiens GN=MINDY4B PE=3 SV=2	25
>sp|P16709|UBIL_NPVAC Ubiquitin-like protein OS=Autographa californica nuclear polyhedrosis virus GN=V-UBI PE=3 SV=2	31	>sp|P15924|DESP_HUMAN Desmoplakin OS=Homo sapiens GN=DSP PE=1 SV=3	8	>Reverse >sp|Q9HAC7|SUCHY_HUMAN Succinate--hydroxymethylglutarate CoA-transferase OS=Homo sapiens GN=SUGCT PE=1 SV=2	23
>sp|Q14166|TTL12_HUMAN Tubulin--tyrosine ligase-like protein 12 OS=Homo sapiens GN=TTLL12 PE=1 SV=2	30			>Reverse >sp|Q96RT1|ERBIN_HUMAN Erbin OS=Homo sapiens GN=ERBIN PE=1 SV=2	23
>tr|A0A1S6Q5L3|A0A1S6Q5L3_SPOFR Proteasome endopeptidase complex (Fragment) OS=Spodoptera frugiperda PE=2 SV=1	28			>Reverse >tr|A0A1B0GV10|A0A1B0GV10_HUMAN Transcription factor 4 (Fragment) OS=Homo sapiens GN=TCF4 PE=4 SV=1	22
>tr|A6H8Z4|A6H8Z4_HUMAN NOL8 protein OS=Homo sapiens GN=NOL8 PE=2 SV=1	28			>Reverse >sp|O94972|TRI37_HUMAN E3 ubiquitin-protein ligase TRIM37 OS=Homo sapiens GN=TRIM37 PE=1 SV=2	20
>sp|Q9Y6X0|SETBP_HUMAN SET-binding protein OS=Homo sapiens GN=SETBP1 PE=1 SV=3	27			>Reverse >sp|O14772|FPGT_HUMAN Fucose-1-phosphate guanylyltransferase OS=Homo sapiens GN=FPGT PE=1 SV=2	18
>sp|Q9UIF8|BAZ2B_HUMAN Bromodomain adjacent to zinc finger domain protein 2B OS=Homo sapiens GN=BAZ2B PE=1 SV=3	27			>Reverse >sp|Q9UK28|TM59L_HUMAN Transmembrane protein 59-like OS=Homo sapiens GN=TMEM59L PE=2 SV=1	17
>sp|Q95V39|RL8_SPOFR 60S ribosomal protein L8 OS=Spodoptera frugiperda GN=RpL8 PE=2 SV=1	24			>Reverse >tr|G3V155|G3V155_HUMAN Thioredoxin domain containing 14, isoform CRA_a OS=Homo sapiens GN=TMX2 PE=4 SV=1	17
>tr|E9PKE3|E9PKE3_HUMAN Heat shock cognate 71 kDa protein OS=Homo sapiens GN=HSPA8 PE=1 SV=1	23			>Reverse >sp|Q8WUM4|PDC6I_HUMAN Programmed cell death 6-interacting protein OS=Homo sapiens GN=PDCD6IP PE=1 SV=1	14
>sp|Q8NA47|CCD63_HUMAN Coiled-coil domain-containing protein 63 OS=Homo sapiens GN=CCDC63 PE=2 SV=1	23
>tr|Q8I866|Q8I866_SPOFR Heat shock cognate 70 protein OS=Spodoptera frugiperda PE=2 SV=1	21
>sp|Q9NPC4|A4GAT_HUMAN Lactosylceramide 4-alpha-galactosyltransferase OS=Homo sapiens GN=A4GALT PE=2 SV=1	21
>sp|P10809|CH60_HUMAN 60 kDa heat shock protein, mitochondrial OS=Homo sapiens GN=HSPD1 PE=1 SV=2	20
>sp|P41700|AC142_NPVAC Protein AC142 OS=Autographa californica nuclear polyhedrosis virus GN=ORF142 PE=4 SV=1	18
>sp|Q13237|KGP2_HUMAN cGMP-dependent protein kinase 2 OS=Homo sapiens GN=PRKG2 PE=1 SV=1	18
>sp|P55072|TERA_HUMAN Transitional endoplasmic reticulum ATPase OS=Homo sapiens GN=VCP PE=1 SV=4	18
>sp|A8MX19|F90AC_HUMAN Putative protein FAM90A12P OS=Homo sapiens GN=FAM90A12P PE=5 SV=1	17
>sp|Q8IXV7|KLD8B_HUMAN Kelch domain-containing protein 8B OS=Homo sapiens GN=KLHDC8B PE=2 SV=1	16
>sp|P24705|SODC_NPVAC Putative superoxide dismutase [Cu-Zn] OS=Autographa californica nuclear polyhedrosis virus GN=SOD PE=3 SV=1	16
>sp|P41662|AC109_NPVAC Protein AC109 OS=Autographa californica nuclear polyhedrosis virus GN=ORF109 PE=4 SV=1	13
>sp|O60299|LZTS3_HUMAN Leucine zipper putative tumor suppressor 3 OS=Homo sapiens GN=LZTS3 PE=2 SV=1	13
>sp|P23526|SAHH_HUMAN Adenosylhomocysteinase OS=Homo sapiens GN=AHCY PE=1 SV=4	12
>sp|O95630|STABP_HUMAN STAM-binding protein OS=Homo sapiens GN=STAMBP PE=1 SV=1	11
>tr|A0A126LB16|A0A126LB16_HUMAN Origin-binding protein OS=Homo sapiens GN=U73 PE=4 SV=1	11
>sp|P08160|P35_NPVAC Early 35 kDa protein OS=Autographa californica nuclear polyhedrosis virus GN=P35 PE=1 SV=1	11
>tr|B4DI54|B4DI54_HUMAN cDNA FLJ56386, highly similar to Heat shock 70 kDa protein 1L OS=Homo sapiens PE=2 SV=1	10
>sp|P41684|CHIT_NPVAC Chitinase OS=Autographa californica nuclear polyhedrosis virus GN=CHIA PE=1 SV=1	9
>sp|P23058|SPLR_NPVAC Spheroidin-like protein OS=Autographa californica nuclear polyhedrosis virus GN=SLP PE=2 SV=1	9
>tr|Q8WQJ1|Q8WQJ1_SPOFR 60S acidic ribosomal protein P1 OS=Spodoptera frugiperda PE=2 SV=1	9
>tr|A0A1W6S692|A0A1W6S692_SPOFR Actin (Fragment) OS=Spodoptera frugiperda PE=2 SV=1	9
>sp|P32651|GP41_NPVAC Structural glycoprotein gp41 OS=Autographa californica nuclear polyhedrosis virus GN=GP41 PE=1 SV=2	8
>tr|Q8N6N5|Q8N6N5_HUMAN Tubulin beta chain OS=Homo sapiens GN=TUBB2C PE=2 SV=1	7
>tr|G3V3R4|G3V3R4_HUMAN HCG1983504, isoform CRA_c OS=Homo sapiens GN=TUBB3 PE=1 SV=1	7
>sp|P68203|RS27A_SPOFR Ubiquitin-40S ribosomal protein S27a OS=Spodoptera frugiperda PE=2 SV=2	7
>tr|A0A1S6Q5K6|A0A1S6Q5K6_SPOFR Proteasome endopeptidase complex (Fragment) OS=Spodoptera frugiperda PE=2 SV=1	6
>tr|A0A0K2CTM7|A0A0K2CTM7_SPOFR Heat shock protein 70 A1 (Fragment) OS=Spodoptera frugiperda PE=2 SV=1	5

### Sheet: AAV8 baculo media
rAAV8 baculovirus-Sf9 produced, vector purified from media supernatants
Host-Cell Protein Impurities	PSMs	Process Contaminants	PSMs	False Positives	PSMs
>Entire AAV8 capsid genome	3051	>sp|P04264|K2C1_HUMAN Keratin, type II cytoskeletal 1 OS=Homo sapiens GN=KRT1 PE=1 SV=6	191	>Reverse >sp|Q8N5Q1|F71E2_HUMAN Protein FAM71E2 OS=Homo sapiens GN=FAM71E2 PE=2 SV=3	658
>sp|Q12873|CHD3_HUMAN Chromodomain-helicase-DNA-binding protein 3 OS=Homo sapiens GN=CHD3 PE=1 SV=3	186	>sp|P13645|K1C10_HUMAN Keratin, type I cytoskeletal 10 OS=Homo sapiens GN=KRT10 PE=1 SV=6	186	>Reverse >tr|Q59FN4|Q59FN4_HUMAN LATS homolog 1 variant (Fragment) OS=Homo sapiens PE=2 SV=1	528
>sp|O95630|STABP_HUMAN STAM-binding protein OS=Homo sapiens GN=STAMBP PE=1 SV=1	166	>sp|P35527|K1C9_HUMAN Keratin, type I cytoskeletal 9 OS=Homo sapiens GN=KRT9 PE=1 SV=3	160	>Reverse >sp|Q96L73|NSD1_HUMAN Histone-lysine N-methyltransferase, H3 lysine-36 and H4 lysine-20 specific OS=Homo sapiens GN=NSD1 PE=1 SV=1	525
>sp|Q96LA5|FCRL2_HUMAN Fc receptor-like protein 2 OS=Homo sapiens GN=FCRL2 PE=1 SV=1	158	>sp|TRYP_PIG|(Common contaminant protein)	143	>Reverse >sp|Q8WUM4|PDC6I_HUMAN Programmed cell death 6-interacting protein OS=Homo sapiens GN=PDCD6IP PE=1 SV=1	516
>sp|O94850|DEND_HUMAN Dendrin OS=Homo sapiens GN=DDN PE=1 SV=3	138	>sp|P35908|K22E_HUMAN Keratin, type II cytoskeletal 2 epidermal OS=Homo sapiens GN=KRT2 PE=1 SV=2	120	>Reverse >sp|P24557|THAS_HUMAN Thromboxane-A synthase OS=Homo sapiens GN=TBXAS1 PE=1 SV=3	462
>tr|L8EAX2|L8EAX2_HUMAN Alternative protein ARID1B OS=Homo sapiens GN=ARID1B PE=4 SV=1	111	>sp|P02533|K1C14_HUMAN Keratin, type I cytoskeletal 14 OS=Homo sapiens GN=KRT14 PE=1 SV=4	20	>Reverse >sp|P08922|ROS1_HUMAN Proto-oncogene tyrosine-protein kinase ROS OS=Homo sapiens GN=ROS1 PE=1 SV=3	305
>sp|Q8IUH2|CREG2_HUMAN Protein CREG2 OS=Homo sapiens GN=CREG2 PE=1 SV=1	89	>sp|TRY1_BOVIN|(Common contaminant protein)	16	>Reverse >sp|Q9UBU9|NXF1_HUMAN Nuclear RNA export factor 1 OS=Homo sapiens GN=NXF1 PE=1 SV=1	131
>sp|Q8NA47|CCD63_HUMAN Coiled-coil domain-containing protein 63 OS=Homo sapiens GN=CCDC63 PE=2 SV=1	87	>sp|CASB_BOVIN|(Common contaminant protein)	14	>Reverse >tr|H3BRI0|H3BRI0_HUMAN Cytochrome c oxidase subunit 5A, mitochondrial OS=Homo sapiens GN=COX5A PE=1 SV=1	123
>sp|Q9Y5W7|SNX14_HUMAN Sorting nexin-14 OS=Homo sapiens GN=SNX14 PE=1 SV=3	87	>sp|P81605|DCD_HUMAN Dermcidin OS=Homo sapiens GN=DCD PE=1 SV=2	10	>Reverse >sp|A6NI56|CC154_HUMAN Coiled-coil domain-containing protein 154 OS=Homo sapiens GN=CCDC154 PE=2 SV=4	119
>sp|P01282|VIP_HUMAN VIP peptides OS=Homo sapiens GN=VIP PE=1 SV=1	40	>sp|Q86YZ3|HORN_HUMAN Hornerin OS=Homo sapiens GN=HRNR PE=1 SV=2	7	>Reverse >sp|P06239|LCK_HUMAN Tyrosine-protein kinase Lck OS=Homo sapiens GN=LCK PE=1 SV=6	108
>sp|Q9BVI0|PHF20_HUMAN PHD finger protein 20 OS=Homo sapiens GN=PHF20 PE=1 SV=2	32	>sp|ALBU_BOVIN|(Common contaminant protein)	7	>Reverse >sp|Q9UHL0|DDX25_HUMAN ATP-dependent RNA helicase DDX25 OS=Homo sapiens GN=DDX25 PE=1 SV=2	88
>tr|G3V332|G3V332_HUMAN Electron transfer flavoprotein regulatory factor 1 OS=Homo sapiens GN=ETFRF1 PE=1 SV=1	21	>sp|P08779|K1C16_HUMAN Keratin, type I cytoskeletal 16 OS=Homo sapiens GN=KRT16 PE=1 SV=4	6	>Reverse >sp|A8MYZ0|MIY4B_HUMAN Inactive ubiquitin carboxyl-terminal hydrolase MINDY-4B OS=Homo sapiens GN=MINDY4B PE=3 SV=2	64
>sp|P49747|COMP_HUMAN Cartilage oligomeric matrix protein OS=Homo sapiens GN=COMP PE=1 SV=2	21	>sp|P48668|K2C6C_HUMAN Keratin, type II cytoskeletal 6C OS=Homo sapiens GN=KRT6C PE=1 SV=3	3	>Reverse >sp|Q8N2N9|AN36B_HUMAN Ankyrin repeat domain-containing protein 36B OS=Homo sapiens GN=ANKRD36B PE=1 SV=4	60
>sp|P41675|Y122_NPVAC Uncharacterized 7.2 kDa protein in HE65-PK2 intergenic region OS=Autographa californica nuclear polyhedrosis virus PE=3 SV=1	19	>tr|H6VRG2|H6VRG2_HUMAN Keratin 1 OS=Homo sapiens GN=KRT1 PE=3 SV=1	2	>Reverse >sp|Q9HCK1|ZDBF2_HUMAN DBF4-type zinc finger-containing protein 2 OS=Homo sapiens GN=ZDBF2 PE=1 SV=3	57
>sp|Q92543|SNX19_HUMAN Sorting nexin-19 OS=Homo sapiens GN=SNX19 PE=1 SV=2	15			>Reverse >sp|Q2LD37|K1109_HUMAN Uncharacterized protein KIAA1109 OS=Homo sapiens GN=KIAA1109 PE=1 SV=2	57
>tr|A0A1S6Q5K8|A0A1S6Q5K8_SPOFR Proteasome endopeptidase complex (Fragment) OS=Spodoptera frugiperda PE=2 SV=1	5			>Reverse >sp|P40189|IL6RB_HUMAN Interleukin-6 receptor subunit beta OS=Homo sapiens GN=IL6ST PE=1 SV=2	34
>sp|P68203|RS27A_SPOFR Ubiquitin-40S ribosomal protein S27a OS=Spodoptera frugiperda PE=2 SV=2	4			>Reverse >sp|Q14943|KI3S1_HUMAN Killer cell immunoglobulin-like receptor 3DS1 OS=Homo sapiens GN=KIR3DS1 PE=2 SV=2	31
>sp|P16709|UBIL_NPVAC Ubiquitin-like protein OS=Autographa californica nuclear polyhedrosis virus GN=V-UBI PE=3 SV=2	4			>Reverse >tr|A0A0G2JMC9|A0A0G2JMC9_HUMAN Leukocyte immunoglobulin-like receptor subfamily A member 2 OS=Homo sapiens GN=LILRA2 PE=1 SV=1	23
				>Reverse >sp|Q6ZS30|NBEL1_HUMAN Neurobeachin-like protein 1 OS=Homo sapiens GN=NBEAL1 PE=2 SV=3	18
				>Reverse >sp|Q13535|ATR_HUMAN Serine/threonine-protein kinase ATR OS=Homo sapiens GN=ATR PE=1 SV=3	15
