## Supplementary material for "Methods Matter -- Standard Production Platforms for Recombinant AAV Produce Chemically and Functionally Distinct Vectors": Table S6

### Sheet: AAV1 human cell
rAAV1 Human HEK293 produced, vector purified from cell lysates
Host-Cell Protein Impurities	PSMs	Process Contaminants	PSMs	False Positives	PSMs
>Entire AAV1 capsid genome	615	>sp|P04264|K2C1_HUMAN Keratin, type II cytoskeletal 1 OS=Homo sapiens GN=KRT1 PE=1 SV=6	62	>Reverse >tr|H0Y778|H0Y778_HUMAN Nucleolar protein 4-like (Fragment) OS=Homo sapiens GN=NOL4L PE=1 SV=1	8
>sp|P10809|CH60_HUMAN 60 kDa heat shock protein, mitochondrial OS=Homo sapiens GN=HSPD1 PE=1 SV=2	44	>sp|P13645|K1C10_HUMAN Keratin, type I cytoskeletal 10 OS=Homo sapiens GN=KRT10 PE=1 SV=6	59	>Reverse >sp|Q8NDZ0|BEND2_HUMAN BEN domain-containing protein 2 OS=Homo sapiens GN=BEND2 PE=2 SV=2	6
>tr|C9IYI4|C9IYI4_HUMAN 60S ribosomal protein L29 OS=Homo sapiens GN=RPL29 PE=1 SV=1	31	>sp|ALBU_BOVIN|(Common contaminant protein)	53	>Reverse >sp|Q9UK39|NOCT_HUMAN Nocturnin OS=Homo sapiens GN=NOCT PE=2 SV=2	3
>sp|Q8TEM1|PO210_HUMAN Nuclear pore membrane glycoprotein 210 OS=Homo sapiens GN=NUP210 PE=1 SV=3	22	>sp|TRYP_PIG|(Common contaminant protein)	44	>Reverse >sp|Q9UBW5|BIN2_HUMAN Bridging integrator 2 OS=Homo sapiens GN=BIN2 PE=1 SV=3	2
>sp|P25786|PSA1_HUMAN Proteasome subunit alpha type-1 OS=Homo sapiens GN=PSMA1 PE=1 SV=1	20	>sp|P35908|K22E_HUMAN Keratin, type II cytoskeletal 2 epidermal OS=Homo sapiens GN=KRT2 PE=1 SV=2	37	>Reverse >sp|O95479|G6PE_HUMAN GDH/6PGL endoplasmic bifunctional protein OS=Homo sapiens GN=H6PD PE=1 SV=2	2
>sp|Q13867|BLMH_HUMAN Bleomycin hydrolase OS=Homo sapiens GN=BLMH PE=1 SV=1	17	>sp|P13647|K2C5_HUMAN Keratin, type II cytoskeletal 5 OS=Homo sapiens GN=KRT5 PE=1 SV=3	17	>Reverse >sp|O75081|MTG16_HUMAN Protein CBFA2T3 OS=Homo sapiens GN=CBFA2T3 PE=1 SV=2	2
>sp|P49721|PSB2_HUMAN Proteasome subunit beta type-2 OS=Homo sapiens GN=PSMB2 PE=1 SV=1	14	>sp|P02533|K1C14_HUMAN Keratin, type I cytoskeletal 14 OS=Homo sapiens GN=KRT14 PE=1 SV=4	13	>Reverse >sp|A4D126|ISPD_HUMAN D-ribitol-5-phosphate cytidylyltransferase OS=Homo sapiens GN=ISPD PE=1 SV=2	2
>sp|P12532|KCRU_HUMAN Creatine kinase U-type, mitochondrial OS=Homo sapiens GN=CKMT1A PE=1 SV=1	13	>sp|Q5T749|KPRP_HUMAN Keratinocyte proline-rich protein OS=Homo sapiens GN=KPRP PE=1 SV=1	12	>Reverse >sp|Q9NRR4|RNC_HUMAN Ribonuclease 3 OS=Homo sapiens GN=DROSHA PE=1 SV=2	2
>sp|P25788|PSA3_HUMAN Proteasome subunit alpha type-3 OS=Homo sapiens GN=PSMA3 PE=1 SV=2	11	>sp|P15924|DESP_HUMAN Desmoplakin OS=Homo sapiens GN=DSP PE=1 SV=3	12	>Reverse >sp|P15151|PVR_HUMAN Poliovirus receptor OS=Homo sapiens GN=PVR PE=1 SV=2	1
>sp|P20618|PSB1_HUMAN Proteasome subunit beta type-1 OS=Homo sapiens GN=PSMB1 PE=1 SV=2	11	>sp|P35527|K1C9_HUMAN Keratin, type I cytoskeletal 9 OS=Homo sapiens GN=KRT9 PE=1 SV=3	12	>Reverse >sp|Q8IVL8|CBPO_HUMAN Carboxypeptidase O OS=Homo sapiens GN=CPO PE=1 SV=1	1
>sp|P25787|PSA2_HUMAN Proteasome subunit alpha type-2 OS=Homo sapiens GN=PSMA2 PE=1 SV=2	10	>sp|Q02413|DSG1_HUMAN Desmoglein-1 OS=Homo sapiens GN=DSG1 PE=1 SV=2	3	>Reverse >sp|Q7Z745|MRO2B_HUMAN Maestro heat-like repeat-containing protein family member 2B OS=Homo sapiens GN=MROH2B PE=2 SV=3	1
>sp|O14818|PSA7_HUMAN Proteasome subunit alpha type-7 OS=Homo sapiens GN=PSMA7 PE=1 SV=1	9	>sp|P81605|DCD_HUMAN Dermcidin OS=Homo sapiens GN=DCD PE=1 SV=2	3	>Reverse >sp|Q8IU57|INLR1_HUMAN Interferon lambda receptor 1 OS=Homo sapiens GN=IFNLR1 PE=1 SV=1	1
>sp|P07900|HS90A_HUMAN Heat shock protein HSP 90-alpha OS=Homo sapiens GN=HSP90AA1 PE=1 SV=5	9	>sp|K22E_HUMAN|(Common contaminant protein)	1	>Reverse >sp|Q8IX90|SKA3_HUMAN Spindle and kinetochore-associated protein 3 OS=Homo sapiens GN=SKA3 PE=1 SV=2	1
>sp|P46976|GLYG_HUMAN Glycogenin-1 OS=Homo sapiens GN=GYG1 PE=1 SV=4	8	>tr|H6VRG2|H6VRG2_HUMAN Keratin 1 OS=Homo sapiens GN=KRT1 PE=3 SV=1	1	>Reverse >sp|Q9UJW7|ZN229_HUMAN Zinc finger protein 229 OS=Homo sapiens GN=ZNF229 PE=1 SV=3	1
>sp|P60900|PSA6_HUMAN Proteasome subunit alpha type-6 OS=Homo sapiens GN=PSMA6 PE=1 SV=1	8	>sp|P08779|K1C16_HUMAN Keratin, type I cytoskeletal 16 OS=Homo sapiens GN=KRT16 PE=1 SV=4	1	>Reverse >sp|Q96JA1|LRIG1_HUMAN Leucine-rich repeats and immunoglobulin-like domains protein 1 OS=Homo sapiens GN=LRIG1 PE=1 SV=2	1
>sp|P31944|CASPE_HUMAN Caspase-14 OS=Homo sapiens GN=CASP14 PE=1 SV=2	8	>sp|P02538|K2C6A_HUMAN Keratin, type II cytoskeletal 6A OS=Homo sapiens GN=KRT6A PE=1 SV=3	1	>Reverse >sp|Q9Y493|ZAN_HUMAN Zonadhesin OS=Homo sapiens GN=ZAN PE=2 SV=4	1
>sp|Q99436|PSB7_HUMAN Proteasome subunit beta type-7 OS=Homo sapiens GN=PSMB7 PE=1 SV=1	8			>Reverse >sp|Q16821|PPR3A_HUMAN Protein phosphatase 1 regulatory subunit 3A OS=Homo sapiens GN=PPP1R3A PE=1 SV=3	1
>sp|P28070|PSB4_HUMAN Proteasome subunit beta type-4 OS=Homo sapiens GN=PSMB4 PE=1 SV=4	8			>Reverse >sp|Q96LI6|HSFY1_HUMAN Heat shock transcription factor, Y-linked OS=Homo sapiens GN=HSFY1 PE=1 SV=1	1
>sp|P0DMV8|HS71A_HUMAN Heat shock 70 kDa protein 1A OS=Homo sapiens GN=HSPA1A PE=1 SV=1	7			>Reverse >sp|Q13882|PTK6_HUMAN Protein-tyrosine kinase 6 OS=Homo sapiens GN=PTK6 PE=1 SV=1	1
>sp|P28066|PSA5_HUMAN Proteasome subunit alpha type-5 OS=Homo sapiens GN=PSMA5 PE=1 SV=3	7			>Reverse >sp|P17097|ZNF7_HUMAN Zinc finger protein 7 OS=Homo sapiens GN=ZNF7 PE=1 SV=1	1
>sp|Q9BRJ2|RM45_HUMAN 39S ribosomal protein L45, mitochondrial OS=Homo sapiens GN=MRPL45 PE=1 SV=2	7
>sp|Q8IZ83|A16A1_HUMAN Aldehyde dehydrogenase family 16 member A1 OS=Homo sapiens GN=ALDH16A1 PE=1 SV=2	6
>sp|Q5D862|FILA2_HUMAN Filaggrin-2 OS=Homo sapiens GN=FLG2 PE=1 SV=1	6
>sp|P62937|PPIA_HUMAN Peptidyl-prolyl cis-trans isomerase A OS=Homo sapiens GN=PPIA PE=1 SV=2	6
>sp|P53396|ACLY_HUMAN ATP-citrate synthase OS=Homo sapiens GN=ACLY PE=1 SV=3	5
>sp|P02794|FRIH_HUMAN Ferritin heavy chain OS=Homo sapiens GN=FTH1 PE=1 SV=2	5
>sp|P11021|GRP78_HUMAN 78 kDa glucose-regulated protein OS=Homo sapiens GN=HSPA5 PE=1 SV=2	5
>sp|P49720|PSB3_HUMAN Proteasome subunit beta type-3 OS=Homo sapiens GN=PSMB3 PE=1 SV=2	5
>sp|P28074|PSB5_HUMAN Proteasome subunit beta type-5 OS=Homo sapiens GN=PSMB5 PE=1 SV=3	5
>sp|P10515|ODP2_HUMAN Dihydrolipoyllysine-residue acetyltransferase component of pyruvate dehydrogenase complex, mitochondrial OS=Homo sapiens GN=DLAT PE=1 SV=3	4
>sp|P25789|PSA4_HUMAN Proteasome subunit alpha type-4 OS=Homo sapiens GN=PSMA4 PE=1 SV=1	4
>sp|Q08380|LG3BP_HUMAN Galectin-3-binding protein OS=Homo sapiens GN=LGALS3BP PE=1 SV=1	4
>sp|P35326|SPR2A_HUMAN Small proline-rich protein 2A OS=Homo sapiens GN=SPRR2A PE=1 SV=1	4
>sp|Q5T3U5|MRP7_HUMAN Multidrug resistance-associated protein 7 OS=Homo sapiens GN=ABCC10 PE=1 SV=1	4
>sp|P06493|CDK1_HUMAN Cyclin-dependent kinase 1 OS=Homo sapiens GN=CDK1 PE=1 SV=3	4
>sp|P50990|TCPQ_HUMAN T-complex protein 1 subunit theta OS=Homo sapiens GN=CCT8 PE=1 SV=4	3
>sp|O15488|GLYG2_HUMAN Glycogenin-2 OS=Homo sapiens GN=GYG2 PE=1 SV=2	3
>sp|P06733|ENOA_HUMAN Alpha-enolase OS=Homo sapiens GN=ENO1 PE=1 SV=2	3
>sp|P36957|ODO2_HUMAN Dihydrolipoyllysine-residue succinyltransferase component of 2-oxoglutarate dehydrogenase complex, mitochondrial OS=Homo sapiens GN=DLST PE=1 SV=4	3
>sp|Q5JWF2|GNAS1_HUMAN Guanine nucleotide-binding protein G(s) subunit alpha isoforms XLas OS=Homo sapiens GN=GNAS PE=1 SV=2	3
>sp|P04406|G3P_HUMAN Glyceraldehyde-3-phosphate dehydrogenase OS=Homo sapiens GN=GAPDH PE=1 SV=3	3
>sp|Q8N556|AFAP1_HUMAN Actin filament-associated protein 1 OS=Homo sapiens GN=AFAP1 PE=1 SV=2	3
>sp|A8MX19|F90AC_HUMAN Putative protein FAM90A12P OS=Homo sapiens GN=FAM90A12P PE=5 SV=1	3
>sp|P29144|TPP2_HUMAN Tripeptidyl-peptidase 2 OS=Homo sapiens GN=TPP2 PE=1 SV=4	3
>sp|P28072|PSB6_HUMAN Proteasome subunit beta type-6 OS=Homo sapiens GN=PSMB6 PE=1 SV=4	2
>sp|P11142|HSP7C_HUMAN Heat shock cognate 71 kDa protein OS=Homo sapiens GN=HSPA8 PE=1 SV=1	2
>sp|P78371|TCPB_HUMAN T-complex protein 1 subunit beta OS=Homo sapiens GN=CCT2 PE=1 SV=4	2
>sp|P25311|ZA2G_HUMAN Zinc-alpha-2-glycoprotein OS=Homo sapiens GN=AZGP1 PE=1 SV=2	2
>sp|Q9NZT1|CALL5_HUMAN Calmodulin-like protein 5 OS=Homo sapiens GN=CALML5 PE=1 SV=2	2
>sp|P05109|S10A8_HUMAN Protein S100-A8 OS=Homo sapiens GN=S100A8 PE=1 SV=1	2
>sp|P02792|FRIL_HUMAN Ferritin light chain OS=Homo sapiens GN=FTL PE=1 SV=2	2
>sp|P14923|PLAK_HUMAN Junction plakoglobin OS=Homo sapiens GN=JUP PE=1 SV=3	2
>sp|P34932|HSP74_HUMAN Heat shock 70 kDa protein 4 OS=Homo sapiens GN=HSPA4 PE=1 SV=4	2
>sp|P01040|CYTA_HUMAN Cystatin-A OS=Homo sapiens GN=CSTA PE=1 SV=1	2
>sp|Q08554|DSC1_HUMAN Desmocollin-1 OS=Homo sapiens GN=DSC1 PE=1 SV=2	2
>sp|P06702|S10A9_HUMAN Protein S100-A9 OS=Homo sapiens GN=S100A9 PE=1 SV=1	2
>sp|P60174|TPIS_HUMAN Triosephosphate isomerase OS=Homo sapiens GN=TPI1 PE=1 SV=3	2
>tr|H0YBG6|H0YBG6_HUMAN Stress-70 protein, mitochondrial (Fragment) OS=Homo sapiens GN=HSPA9 PE=1 SV=1	2
>sp|P55884|EIF3B_HUMAN Eukaryotic translation initiation factor 3 subunit B OS=Homo sapiens GN=EIF3B PE=1 SV=3	2
>sp|Q9Y6D5|BIG2_HUMAN Brefeldin A-inhibited guanine nucleotide-exchange protein 2 OS=Homo sapiens GN=ARFGEF2 PE=1 SV=3	2
>sp|P04040|CATA_HUMAN Catalase OS=Homo sapiens GN=CAT PE=1 SV=3	2
>sp|Q7L0J3|SV2A_HUMAN Synaptic vesicle glycoprotein 2A OS=Homo sapiens GN=SV2A PE=1 SV=1	2
>sp|Q12802|AKP13_HUMAN A-kinase anchor protein 13 OS=Homo sapiens GN=AKAP13 PE=1 SV=2	2
>sp|Q96BY7|ATG2B_HUMAN Autophagy-related protein 2 homolog B OS=Homo sapiens GN=ATG2B PE=1 SV=5	2
>sp|Q13813|SPTN1_HUMAN Spectrin alpha chain, non-erythrocytic 1 OS=Homo sapiens GN=SPTAN1 PE=1 SV=3	2
>sp|Q12888|TP53B_HUMAN TP53-binding protein 1 OS=Homo sapiens GN=TP53BP1 PE=1 SV=2	2
>sp|P05089|ARGI1_HUMAN Arginase-1 OS=Homo sapiens GN=ARG1 PE=1 SV=2	2
>sp|Q9ULI3|HEG1_HUMAN Protein HEG homolog 1 OS=Homo sapiens GN=HEG1 PE=1 SV=3	2
>sp|P02747|C1QC_HUMAN Complement C1q subcomponent subunit C OS=Homo sapiens GN=C1QC PE=1 SV=3	2
>sp|P31943|HNRH1_HUMAN Heterogeneous nuclear ribonucleoprotein H OS=Homo sapiens GN=HNRNPH1 PE=1 SV=4	1
>sp|Q13200|PSMD2_HUMAN 26S proteasome non-ATPase regulatory subunit 2 OS=Homo sapiens GN=PSMD2 PE=1 SV=3	1
>sp|P29692|EF1D_HUMAN Elongation factor 1-delta OS=Homo sapiens GN=EEF1D PE=1 SV=5	1
>sp|P17066|HSP76_HUMAN Heat shock 70 kDa protein 6 OS=Homo sapiens GN=HSPA6 PE=1 SV=2	1
>sp|Q08188|TGM3_HUMAN Protein-glutamine gamma-glutamyltransferase E OS=Homo sapiens GN=TGM3 PE=1 SV=4	1
>sp|P12268|IMDH2_HUMAN Inosine-5'-monophosphate dehydrogenase 2 OS=Homo sapiens GN=IMPDH2 PE=1 SV=2	1
>sp|P23490|LORI_HUMAN Loricrin OS=Homo sapiens GN=LOR PE=1 SV=2	1
>sp|P28799|GRN_HUMAN Granulins OS=Homo sapiens GN=GRN PE=1 SV=2	1
>sp|O43707|ACTN4_HUMAN Alpha-actinin-4 OS=Homo sapiens GN=ACTN4 PE=1 SV=2	1
>sp|Q96FQ6|S10AG_HUMAN Protein S100-A16 OS=Homo sapiens GN=S100A16 PE=1 SV=1	1
>sp|P35321|SPR1A_HUMAN Cornifin-A OS=Homo sapiens GN=SPRR1A PE=1 SV=2	1
>sp|Q07021|C1QBP_HUMAN Complement component 1 Q subcomponent-binding protein, mitochondrial OS=Homo sapiens GN=C1QBP PE=1 SV=1	1
>sp|P07355|ANXA2_HUMAN Annexin A2 OS=Homo sapiens GN=ANXA2 PE=1 SV=2	1
>sp|P29508|SPB3_HUMAN Serpin B3 OS=Homo sapiens GN=SERPINB3 PE=1 SV=2	1
>sp|Q9ULA0|DNPEP_HUMAN Aspartyl aminopeptidase OS=Homo sapiens GN=DNPEP PE=1 SV=1	1
>sp|P50991|TCPD_HUMAN T-complex protein 1 subunit delta OS=Homo sapiens GN=CCT4 PE=1 SV=4	1
>sp|P49368|TCPG_HUMAN T-complex protein 1 subunit gamma OS=Homo sapiens GN=CCT3 PE=1 SV=4	1
>sp|P17987|TCPA_HUMAN T-complex protein 1 subunit alpha OS=Homo sapiens GN=TCP1 PE=1 SV=1	1
>sp|P42357|HUTH_HUMAN Histidine ammonia-lyase OS=Homo sapiens GN=HAL PE=1 SV=1	1
>sp|P05165|PCCA_HUMAN Propionyl-CoA carboxylase alpha chain, mitochondrial OS=Homo sapiens GN=PCCA PE=1 SV=4	1
>sp|P55072|TERA_HUMAN Transitional endoplasmic reticulum ATPase OS=Homo sapiens GN=VCP PE=1 SV=4	1
>sp|P02545|LMNA_HUMAN Prelamin-A/C OS=Homo sapiens GN=LMNA PE=1 SV=1	1
>sp|P62942|FKB1A_HUMAN Peptidyl-prolyl cis-trans isomerase FKBP1A OS=Homo sapiens GN=FKBP1A PE=1 SV=2	1
>tr|B4DE59|B4DE59_HUMAN cDNA FLJ60424, highly similar to Junction plakoglobin OS=Homo sapiens PE=2 SV=1	1
>sp|Q96Q89|KI20B_HUMAN Kinesin-like protein KIF20B OS=Homo sapiens GN=KIF20B PE=1 SV=3	1
>sp|O95399|UTS2_HUMAN Urotensin-2 OS=Homo sapiens GN=UTS2 PE=1 SV=1	1
>sp|P35030|TRY3_HUMAN Trypsin-3 OS=Homo sapiens GN=PRSS3 PE=1 SV=2	1
>sp|Q15517|CDSN_HUMAN Corneodesmosin OS=Homo sapiens GN=CDSN PE=1 SV=3	1
>sp|Q9P2D1|CHD7_HUMAN Chromodomain-helicase-DNA-binding protein 7 OS=Homo sapiens GN=CHD7 PE=1 SV=3	1
>sp|Q01082|SPTB2_HUMAN Spectrin beta chain, non-erythrocytic 1 OS=Homo sapiens GN=SPTBN1 PE=1 SV=2	1
>sp|P98164|LRP2_HUMAN Low-density lipoprotein receptor-related protein 2 OS=Homo sapiens GN=LRP2 PE=1 SV=3	1
>sp|P05166|PCCB_HUMAN Propionyl-CoA carboxylase beta chain, mitochondrial OS=Homo sapiens GN=PCCB PE=1 SV=3	1
>sp|Q15084|PDIA6_HUMAN Protein disulfide-isomerase A6 OS=Homo sapiens GN=PDIA6 PE=1 SV=1	1
>sp|P63261|ACTG_HUMAN Actin, cytoplasmic 2 OS=Homo sapiens GN=ACTG1 PE=1 SV=1	1
>sp|Q6EMK4|VASN_HUMAN Vasorin OS=Homo sapiens GN=VASN PE=1 SV=1	1
>sp|Q12931|TRAP1_HUMAN Heat shock protein 75 kDa, mitochondrial OS=Homo sapiens GN=TRAP1 PE=1 SV=3	1
>sp|A6NFQ2|TCAF2_HUMAN TRPM8 channel-associated factor 2 OS=Homo sapiens GN=TCAF2 PE=1 SV=2	1
>sp|Q15735|PI5PA_HUMAN Phosphatidylinositol 4,5-bisphosphate 5-phosphatase A OS=Homo sapiens GN=INPP5J PE=1 SV=3	1
>tr|H7C3J2|H7C3J2_HUMAN Casein kinase I isoform epsilon (Fragment) OS=Homo sapiens GN=CSNK1E PE=4 SV=1	1
>tr|E7EMG1|E7EMG1_HUMAN Tensin-1 (Fragment) OS=Homo sapiens GN=TNS1 PE=1 SV=1	1
>sp|Q14517|FAT1_HUMAN Protocadherin Fat 1 OS=Homo sapiens GN=FAT1 PE=1 SV=2	1
>sp|P0C221|CC175_HUMAN Coiled-coil domain-containing protein 175 OS=Homo sapiens GN=CCDC175 PE=4 SV=2	1
>sp|O75223|GGCT_HUMAN Gamma-glutamylcyclotransferase OS=Homo sapiens GN=GGCT PE=1 SV=1	1
>sp|P02765|FETUA_HUMAN Alpha-2-HS-glycoprotein OS=Homo sapiens GN=AHSG PE=1 SV=1	1
>sp|O00116|ADAS_HUMAN Alkyldihydroxyacetonephosphate synthase, peroxisomal OS=Homo sapiens GN=AGPS PE=1 SV=1	1
>tr|A0A141AZE5|A0A141AZE5_HUMAN MHC class I antigen (Fragment) OS=Homo sapiens GN=HLA-C PE=3 SV=1	1
>sp|Q6NUI2|GPAT2_HUMAN Glycerol-3-phosphate acyltransferase 2, mitochondrial OS=Homo sapiens GN=GPAT2 PE=2 SV=2	1
>sp|Q14738|2A5D_HUMAN Serine/threonine-protein phosphatase 2A 56 kDa regulatory subunit delta isoform OS=Homo sapiens GN=PPP2R5D PE=1 SV=1	1

### Sheet: AAV1 human media
rAAV1 Human HEK293 produced, vector purified from media supernatants
Host-Cell Protein Impurities	PSMs	Process Contaminants	PSMs	False Positives	PSMs
>Entire AAV1 capsid genome	742	>sp|ALBU_BOVIN|(Common contaminant protein)	57	>Reverse >tr|H0Y778|H0Y778_HUMAN Nucleolar protein 4-like (Fragment) OS=Homo sapiens GN=NOL4L PE=1 SV=1	6
>sp|P53396|ACLY_HUMAN ATP-citrate synthase OS=Homo sapiens GN=ACLY PE=1 SV=3	35	>sp|P13645|K1C10_HUMAN Keratin, type I cytoskeletal 10 OS=Homo sapiens GN=KRT10 PE=1 SV=6	48	>Reverse >tr|E5RFV3|E5RFV3_HUMAN Splicing regulatory glutamine/lysine-rich protein 1 OS=Homo sapiens GN=SREK1 PE=1 SV=1	3
>sp|P07900|HS90A_HUMAN Heat shock protein HSP 90-alpha OS=Homo sapiens GN=HSP90AA1 PE=1 SV=5	23	>sp|P04264|K2C1_HUMAN Keratin, type II cytoskeletal 1 OS=Homo sapiens GN=KRT1 PE=1 SV=6	43	>Reverse >sp|Q8IU57|INLR1_HUMAN Interferon lambda receptor 1 OS=Homo sapiens GN=IFNLR1 PE=1 SV=1	3
>sp|P0DMV8|HS71A_HUMAN Heat shock 70 kDa protein 1A OS=Homo sapiens GN=HSPA1A PE=1 SV=1	23	>sp|P35908|K22E_HUMAN Keratin, type II cytoskeletal 2 epidermal OS=Homo sapiens GN=KRT2 PE=1 SV=2	31	>Reverse >sp|O95479|G6PE_HUMAN GDH/6PGL endoplasmic bifunctional protein OS=Homo sapiens GN=H6PD PE=1 SV=2	2
>tr|C9IYI4|C9IYI4_HUMAN 60S ribosomal protein L29 OS=Homo sapiens GN=RPL29 PE=1 SV=1	22	>sp|TRYP_PIG|(Common contaminant protein)	31	>Reverse >sp|Q7Z745|MRO2B_HUMAN Maestro heat-like repeat-containing protein family member 2B OS=Homo sapiens GN=MROH2B PE=2 SV=3	2
>sp|Q13867|BLMH_HUMAN Bleomycin hydrolase OS=Homo sapiens GN=BLMH PE=1 SV=1	19	>sp|P35527|K1C9_HUMAN Keratin, type I cytoskeletal 9 OS=Homo sapiens GN=KRT9 PE=1 SV=3	20	>Reverse >sp|Q9Y493|ZAN_HUMAN Zonadhesin OS=Homo sapiens GN=ZAN PE=2 SV=4	2
>sp|P01023|A2MG_HUMAN Alpha-2-macroglobulin OS=Homo sapiens GN=A2M PE=1 SV=3	16	>sp|P02533|K1C14_HUMAN Keratin, type I cytoskeletal 14 OS=Homo sapiens GN=KRT14 PE=1 SV=4	9	>Reverse >sp|P04114|APOB_HUMAN Apolipoprotein B-100 OS=Homo sapiens GN=APOB PE=1 SV=2	2
>sp|Q08380|LG3BP_HUMAN Galectin-3-binding protein OS=Homo sapiens GN=LGALS3BP PE=1 SV=1	12	>sp|P81605|DCD_HUMAN Dermcidin OS=Homo sapiens GN=DCD PE=1 SV=2	6	>Reverse >sp|A4D126|ISPD_HUMAN D-ribitol-5-phosphate cytidylyltransferase OS=Homo sapiens GN=ISPD PE=1 SV=2	2
>sp|P25787|PSA2_HUMAN Proteasome subunit alpha type-2 OS=Homo sapiens GN=PSMA2 PE=1 SV=2	9	>sp|P13647|K2C5_HUMAN Keratin, type II cytoskeletal 5 OS=Homo sapiens GN=KRT5 PE=1 SV=3	5	>Reverse >sp|Q5TI25|NBPFE_HUMAN Neuroblastoma breakpoint family member 14 OS=Homo sapiens GN=NBPF14 PE=2 SV=2	1
>sp|P12268|IMDH2_HUMAN Inosine-5'-monophosphate dehydrogenase 2 OS=Homo sapiens GN=IMPDH2 PE=1 SV=2	7	>sp|Q5T749|KPRP_HUMAN Keratinocyte proline-rich protein OS=Homo sapiens GN=KPRP PE=1 SV=1	4	>Reverse >sp|Q9UBW5|BIN2_HUMAN Bridging integrator 2 OS=Homo sapiens GN=BIN2 PE=1 SV=3	1
>sp|P34932|HSP74_HUMAN Heat shock 70 kDa protein 4 OS=Homo sapiens GN=HSPA4 PE=1 SV=4	7	>sp|P08779|K1C16_HUMAN Keratin, type I cytoskeletal 16 OS=Homo sapiens GN=KRT16 PE=1 SV=4	4	>Reverse >sp|P15151|PVR_HUMAN Poliovirus receptor OS=Homo sapiens GN=PVR PE=1 SV=2	1
>sp|P68363|TBA1B_HUMAN Tubulin alpha-1B chain OS=Homo sapiens GN=TUBA1B PE=1 SV=1	7	>sp|CAS1_BOVIN|(Common contaminant protein)	3	>Reverse >sp|P43681|ACHA4_HUMAN Neuronal acetylcholine receptor subunit alpha-4 OS=Homo sapiens GN=CHRNA4 PE=1 SV=2	1
>sp|P26641|EF1G_HUMAN Elongation factor 1-gamma OS=Homo sapiens GN=EEF1G PE=1 SV=3	7	>sp|Q04695|K1C17_HUMAN Keratin, type I cytoskeletal 17 OS=Homo sapiens GN=KRT17 PE=1 SV=2	2	>Reverse >sp|Q8WX93|PALLD_HUMAN Palladin OS=Homo sapiens GN=PALLD PE=1 SV=3	1
>sp|Q9BRJ2|RM45_HUMAN 39S ribosomal protein L45, mitochondrial OS=Homo sapiens GN=MRPL45 PE=1 SV=2	7	>sp|CASK_BOVIN|(Common contaminant protein)	1	>Reverse >sp|Q9UK39|NOCT_HUMAN Nocturnin OS=Homo sapiens GN=NOCT PE=2 SV=2	1
>sp|Q8IZ83|A16A1_HUMAN Aldehyde dehydrogenase family 16 member A1 OS=Homo sapiens GN=ALDH16A1 PE=1 SV=2	6	>sp|P08729|K2C7_HUMAN Keratin, type II cytoskeletal 7 OS=Homo sapiens GN=KRT7 PE=1 SV=5	1	>Reverse >sp|Q5BKY9|F133B_HUMAN Protein FAM133B OS=Homo sapiens GN=FAM133B PE=1 SV=1	1
>sp|P07437|TBB5_HUMAN Tubulin beta chain OS=Homo sapiens GN=TUBB PE=1 SV=2	6	>sp|P48668|K2C6C_HUMAN Keratin, type II cytoskeletal 6C OS=Homo sapiens GN=KRT6C PE=1 SV=3	1	>Reverse >sp|Q14152|EIF3A_HUMAN Eukaryotic translation initiation factor 3 subunit A OS=Homo sapiens GN=EIF3A PE=1 SV=1	1
>sp|P25786|PSA1_HUMAN Proteasome subunit alpha type-1 OS=Homo sapiens GN=PSMA1 PE=1 SV=1	6	>sp|Q02413|DSG1_HUMAN Desmoglein-1 OS=Homo sapiens GN=DSG1 PE=1 SV=2	1	>Reverse >sp|P02462|CO4A1_HUMAN Collagen alpha-1(IV) chain OS=Homo sapiens GN=COL4A1 PE=1 SV=3	1
>sp|P08670|VIME_HUMAN Vimentin OS=Homo sapiens GN=VIM PE=1 SV=4	6	>sp|Q08554|DSC1_HUMAN Desmocollin-1 OS=Homo sapiens GN=DSC1 PE=1 SV=2	1	>Reverse >sp|Q6PIF6|MYO7B_HUMAN Unconventional myosin-VIIb OS=Homo sapiens GN=MYO7B PE=1 SV=2	1
>sp|P25788|PSA3_HUMAN Proteasome subunit alpha type-3 OS=Homo sapiens GN=PSMA3 PE=1 SV=2	5	>sp|Q86YZ3|HORN_HUMAN Hornerin OS=Homo sapiens GN=HRNR PE=1 SV=2	1	>Reverse >sp|Q96ST3|SIN3A_HUMAN Paired amphipathic helix protein Sin3a OS=Homo sapiens GN=SIN3A PE=1 SV=2	1
>sp|P62937|PPIA_HUMAN Peptidyl-prolyl cis-trans isomerase A OS=Homo sapiens GN=PPIA PE=1 SV=2	5			>Reverse >tr|I6L9E5|I6L9E5_HUMAN RASGEF1C protein OS=Homo sapiens GN=RASGEF1C PE=2 SV=1	1
>sp|P06493|CDK1_HUMAN Cyclin-dependent kinase 1 OS=Homo sapiens GN=CDK1 PE=1 SV=3	5
>sp|P55072|TERA_HUMAN Transitional endoplasmic reticulum ATPase OS=Homo sapiens GN=VCP PE=1 SV=4	4
>sp|Q00610|CLH1_HUMAN Clathrin heavy chain 1 OS=Homo sapiens GN=CLTC PE=1 SV=5	4
>sp|P02765|FETUA_HUMAN Alpha-2-HS-glycoprotein OS=Homo sapiens GN=AHSG PE=1 SV=1	4
>sp|P28074|PSB5_HUMAN Proteasome subunit beta type-5 OS=Homo sapiens GN=PSMB5 PE=1 SV=3	4
>sp|P08238|HS90B_HUMAN Heat shock protein HSP 90-beta OS=Homo sapiens GN=HSP90AB1 PE=1 SV=4	4
>sp|P63104|1433Z_HUMAN 14-3-3 protein zeta/delta OS=Homo sapiens GN=YWHAZ PE=1 SV=1	4
>sp|O14818|PSA7_HUMAN Proteasome subunit alpha type-7 OS=Homo sapiens GN=PSMA7 PE=1 SV=1	4
>sp|Q99436|PSB7_HUMAN Proteasome subunit beta type-7 OS=Homo sapiens GN=PSMB7 PE=1 SV=1	4
>sp|P29144|TPP2_HUMAN Tripeptidyl-peptidase 2 OS=Homo sapiens GN=TPP2 PE=1 SV=4	3
>sp|Q9H4G0|E41L1_HUMAN Band 4.1-like protein 1 OS=Homo sapiens GN=EPB41L1 PE=1 SV=2	3
>sp|P31943|HNRH1_HUMAN Heterogeneous nuclear ribonucleoprotein H OS=Homo sapiens GN=HNRNPH1 PE=1 SV=4	3
>sp|P24534|EF1B_HUMAN Elongation factor 1-beta OS=Homo sapiens GN=EEF1B2 PE=1 SV=3	3
>sp|P11142|HSP7C_HUMAN Heat shock cognate 71 kDa protein OS=Homo sapiens GN=HSPA8 PE=1 SV=1	3
>sp|P0DP23|CALM1_HUMAN Calmodulin-1 OS=Homo sapiens GN=CALM1 PE=1 SV=1	3
>sp|Q16851|UGPA_HUMAN UTP--glucose-1-phosphate uridylyltransferase OS=Homo sapiens GN=UGP2 PE=1 SV=5	3
>sp|P15531|NDKA_HUMAN Nucleoside diphosphate kinase A OS=Homo sapiens GN=NME1 PE=1 SV=1	3
>sp|O43707|ACTN4_HUMAN Alpha-actinin-4 OS=Homo sapiens GN=ACTN4 PE=1 SV=2	3
>sp|P63261|ACTG_HUMAN Actin, cytoplasmic 2 OS=Homo sapiens GN=ACTG1 PE=1 SV=1	3
>sp|P02794|FRIH_HUMAN Ferritin heavy chain OS=Homo sapiens GN=FTH1 PE=1 SV=2	3
>sp|P49721|PSB2_HUMAN Proteasome subunit beta type-2 OS=Homo sapiens GN=PSMB2 PE=1 SV=1	3
>sp|P25789|PSA4_HUMAN Proteasome subunit alpha type-4 OS=Homo sapiens GN=PSMA4 PE=1 SV=1	3
>sp|Q9ULA0|DNPEP_HUMAN Aspartyl aminopeptidase OS=Homo sapiens GN=DNPEP PE=1 SV=1	3
>sp|P20742|PZP_HUMAN Pregnancy zone protein OS=Homo sapiens GN=PZP PE=1 SV=4	3
>sp|Q6EMK4|VASN_HUMAN Vasorin OS=Homo sapiens GN=VASN PE=1 SV=1	3
>sp|Q5T3U5|MRP7_HUMAN Multidrug resistance-associated protein 7 OS=Homo sapiens GN=ABCC10 PE=1 SV=1	3
>sp|P04406|G3P_HUMAN Glyceraldehyde-3-phosphate dehydrogenase OS=Homo sapiens GN=GAPDH PE=1 SV=3	3
>sp|Q8TCU4|ALMS1_HUMAN Alstrom syndrome protein 1 OS=Homo sapiens GN=ALMS1 PE=1 SV=3	3
>sp|P61289|PSME3_HUMAN Proteasome activator complex subunit 3 OS=Homo sapiens GN=PSME3 PE=1 SV=1	2
>sp|Q5VTE0|EF1A3_HUMAN Putative elongation factor 1-alpha-like 3 OS=Homo sapiens GN=EEF1A1P5 PE=5 SV=1	2
>sp|P28066|PSA5_HUMAN Proteasome subunit alpha type-5 OS=Homo sapiens GN=PSMA5 PE=1 SV=3	2
>sp|P07195|LDHB_HUMAN L-lactate dehydrogenase B chain OS=Homo sapiens GN=LDHB PE=1 SV=2	2
>sp|Q15631|TSN_HUMAN Translin OS=Homo sapiens GN=TSN PE=1 SV=1	2
>sp|P50990|TCPQ_HUMAN T-complex protein 1 subunit theta OS=Homo sapiens GN=CCT8 PE=1 SV=4	2
>sp|P20618|PSB1_HUMAN Proteasome subunit beta type-1 OS=Homo sapiens GN=PSMB1 PE=1 SV=2	2
>sp|Q5JWF2|GNAS1_HUMAN Guanine nucleotide-binding protein G(s) subunit alpha isoforms XLas OS=Homo sapiens GN=GNAS PE=1 SV=2	2
>sp|P49720|PSB3_HUMAN Proteasome subunit beta type-3 OS=Homo sapiens GN=PSMB3 PE=1 SV=2	2
>sp|Q06830|PRDX1_HUMAN Peroxiredoxin-1 OS=Homo sapiens GN=PRDX1 PE=1 SV=1	2
>sp|Q14240|IF4A2_HUMAN Eukaryotic initiation factor 4A-II OS=Homo sapiens GN=EIF4A2 PE=1 SV=2	2
>sp|P10599|THIO_HUMAN Thioredoxin OS=Homo sapiens GN=TXN PE=1 SV=3	2
>sp|Q14517|FAT1_HUMAN Protocadherin Fat 1 OS=Homo sapiens GN=FAT1 PE=1 SV=2	2
>sp|P35030|TRY3_HUMAN Trypsin-3 OS=Homo sapiens GN=PRSS3 PE=1 SV=2	2
>sp|P05387|RLA2_HUMAN 60S acidic ribosomal protein P2 OS=Homo sapiens GN=RPLP2 PE=1 SV=1	1
>sp|P31151|S10A7_HUMAN Protein S100-A7 OS=Homo sapiens GN=S100A7 PE=1 SV=4	1
>sp|Q13200|PSMD2_HUMAN 26S proteasome non-ATPase regulatory subunit 2 OS=Homo sapiens GN=PSMD2 PE=1 SV=3	1
>sp|P02100|HBE_HUMAN Hemoglobin subunit epsilon OS=Homo sapiens GN=HBE1 PE=1 SV=2	1
>sp|P09936|UCHL1_HUMAN Ubiquitin carboxyl-terminal hydrolase isozyme L1 OS=Homo sapiens GN=UCHL1 PE=1 SV=2	1
>sp|P60900|PSA6_HUMAN Proteasome subunit alpha type-6 OS=Homo sapiens GN=PSMA6 PE=1 SV=1	1
>sp|Q9Y315|DEOC_HUMAN Deoxyribose-phosphate aldolase OS=Homo sapiens GN=DERA PE=1 SV=2	1
>sp|P61981|1433G_HUMAN 14-3-3 protein gamma OS=Homo sapiens GN=YWHAG PE=1 SV=2	1
>sp|P09651|ROA1_HUMAN Heterogeneous nuclear ribonucleoprotein A1 OS=Homo sapiens GN=HNRNPA1 PE=1 SV=5	1
>sp|P61978|HNRPK_HUMAN Heterogeneous nuclear ribonucleoprotein K OS=Homo sapiens GN=HNRNPK PE=1 SV=1	1
>sp|P14618|KPYM_HUMAN Pyruvate kinase PKM OS=Homo sapiens GN=PKM PE=1 SV=4	1
>sp|Q9GZT8|NIF3L_HUMAN NIF3-like protein 1 OS=Homo sapiens GN=NIF3L1 PE=1 SV=2	1
>sp|P17987|TCPA_HUMAN T-complex protein 1 subunit alpha OS=Homo sapiens GN=TCP1 PE=1 SV=1	1
>sp|Q9Y3F4|STRAP_HUMAN Serine-threonine kinase receptor-associated protein OS=Homo sapiens GN=STRAP PE=1 SV=1	1
>sp|P49321|NASP_HUMAN Nuclear autoantigenic sperm protein OS=Homo sapiens GN=NASP PE=1 SV=2	1
>sp|Q15848|ADIPO_HUMAN Adiponectin OS=Homo sapiens GN=ADIPOQ PE=1 SV=1	1
>sp|P19823|ITIH2_HUMAN Inter-alpha-trypsin inhibitor heavy chain H2 OS=Homo sapiens GN=ITIH2 PE=1 SV=2	1
>sp|Q08188|TGM3_HUMAN Protein-glutamine gamma-glutamyltransferase E OS=Homo sapiens GN=TGM3 PE=1 SV=4	1
>sp|P13639|EF2_HUMAN Elongation factor 2 OS=Homo sapiens GN=EEF2 PE=1 SV=4	1
>sp|P31948|STIP1_HUMAN Stress-induced-phosphoprotein 1 OS=Homo sapiens GN=STIP1 PE=1 SV=1	1
>sp|Q8TF72|SHRM3_HUMAN Protein Shroom3 OS=Homo sapiens GN=SHROOM3 PE=1 SV=2	1
>sp|P78371|TCPB_HUMAN T-complex protein 1 subunit beta OS=Homo sapiens GN=CCT2 PE=1 SV=4	1
>sp|P48643|TCPE_HUMAN T-complex protein 1 subunit epsilon OS=Homo sapiens GN=CCT5 PE=1 SV=1	1
>sp|P63151|2ABA_HUMAN Serine/threonine-protein phosphatase 2A 55 kDa regulatory subunit B alpha isoform OS=Homo sapiens GN=PPP2R2A PE=1 SV=1	1
>sp|P28070|PSB4_HUMAN Proteasome subunit beta type-4 OS=Homo sapiens GN=PSMB4 PE=1 SV=4	1
>sp|P68371|TBB4B_HUMAN Tubulin beta-4B chain OS=Homo sapiens GN=TUBB4B PE=1 SV=1	1
>sp|O95399|UTS2_HUMAN Urotensin-2 OS=Homo sapiens GN=UTS2 PE=1 SV=1	1
>sp|P11021|GRP78_HUMAN 78 kDa glucose-regulated protein OS=Homo sapiens GN=HSPA5 PE=1 SV=2	1
>sp|Q7Z6K1|THAP5_HUMAN THAP domain-containing protein 5 OS=Homo sapiens GN=THAP5 PE=1 SV=2	1
>sp|P09429|HMGB1_HUMAN High mobility group protein B1 OS=Homo sapiens GN=HMGB1 PE=1 SV=3	1
>sp|P15104|GLNA_HUMAN Glutamine synthetase OS=Homo sapiens GN=GLUL PE=1 SV=4	1
>sp|Q9UHD8|SEPT9_HUMAN Septin-9 OS=Homo sapiens GN=SEPT9 PE=1 SV=2	1
>sp|P12277|KCRB_HUMAN Creatine kinase B-type OS=Homo sapiens GN=CKB PE=1 SV=1	1
>sp|Q8NCU4|CC191_HUMAN Coiled-coil domain-containing protein 191 OS=Homo sapiens GN=CCDC191 PE=2 SV=1	1
>sp|Q16531|DDB1_HUMAN DNA damage-binding protein 1 OS=Homo sapiens GN=DDB1 PE=1 SV=1	1
>sp|A8MX19|F90AC_HUMAN Putative protein FAM90A12P OS=Homo sapiens GN=FAM90A12P PE=5 SV=1	1
>sp|Q9Y4F1|FARP1_HUMAN FERM, RhoGEF and pleckstrin domain-containing protein 1 OS=Homo sapiens GN=FARP1 PE=1 SV=1	1
>sp|Q03001|DYST_HUMAN Dystonin OS=Homo sapiens GN=DST PE=1 SV=4	1
>sp|P29692|EF1D_HUMAN Elongation factor 1-delta OS=Homo sapiens GN=EEF1D PE=1 SV=5	1
>sp|P17066|HSP76_HUMAN Heat shock 70 kDa protein 6 OS=Homo sapiens GN=HSPA6 PE=1 SV=2	1
>sp|P62258|1433E_HUMAN 14-3-3 protein epsilon OS=Homo sapiens GN=YWHAE PE=1 SV=1	1
>sp|P63165|SUMO1_HUMAN Small ubiquitin-related modifier 1 OS=Homo sapiens GN=SUMO1 PE=1 SV=1	1
>sp|P28072|PSB6_HUMAN Proteasome subunit beta type-6 OS=Homo sapiens GN=PSMB6 PE=1 SV=4	1

### Sheet: AAV1 baculo cell
rAAV1 Baculovirus-Sf9 produced, vector purified from cell lysates
Host-Cell Protein Impurities	PSMs	Process Contaminants	PSMs	False Positives	PSMs
>Entire AAV1 capsid genome	1618	>sp|TRYP_PIG|(Common contaminant protein)	16	>Reverse >sp|Q86W26|NAL10_HUMAN NACHT, LRR and PYD domains-containing protein 10 OS=Homo sapiens GN=NLRP10 PE=1 SV=1	8
>tr|C9IYI4|C9IYI4_HUMAN 60S ribosomal protein L29 OS=Homo sapiens GN=RPL29 PE=1 SV=1	15	>sp|P04264|K2C1_HUMAN Keratin, type II cytoskeletal 1 OS=Homo sapiens GN=KRT1 PE=1 SV=6	11	>Reverse >tr|H0Y778|H0Y778_HUMAN Nucleolar protein 4-like (Fragment) OS=Homo sapiens GN=NOL4L PE=1 SV=1	6
>sp|Q9Y4A0|JERKL_HUMAN Jerky protein homolog-like OS=Homo sapiens GN=JRKL PE=2 SV=2	9	>sp|P13645|K1C10_HUMAN Keratin, type I cytoskeletal 10 OS=Homo sapiens GN=KRT10 PE=1 SV=6	5	>Reverse >sp|P29728|OAS2_HUMAN 2'-5'-oligoadenylate synthase 2 OS=Homo sapiens GN=OAS2 PE=1 SV=3	6
>tr|R4GN45|R4GN45_HUMAN Lysine-specific demethylase 5B (Fragment) OS=Homo sapiens GN=KDM5B PE=4 SV=1	9	>sp|P63261|ACTG_HUMAN Actin, cytoplasmic 2 OS=Homo sapiens GN=ACTG1 PE=1 SV=1	3	>Reverse >sp|Q8N5Q1|F71E2_HUMAN Protein FAM71E2 OS=Homo sapiens GN=FAM71E2 PE=2 SV=3	4
>sp|Q5CZC0|FSIP2_HUMAN Fibrous sheath-interacting protein 2 OS=Homo sapiens GN=FSIP2 PE=2 SV=4	8	>sp|P35527|K1C9_HUMAN Keratin, type I cytoskeletal 9 OS=Homo sapiens GN=KRT9 PE=1 SV=3	3	>Reverse >sp|Q9Y493|ZAN_HUMAN Zonadhesin OS=Homo sapiens GN=ZAN PE=2 SV=4	4
>sp|Q8TAU3|ZN417_HUMAN Zinc finger protein 417 OS=Homo sapiens GN=ZNF417 PE=1 SV=2	8	>sp|P35908|K22E_HUMAN Keratin, type II cytoskeletal 2 epidermal OS=Homo sapiens GN=KRT2 PE=1 SV=2	3	>Reverse >sp|Q9NR19|ACSA_HUMAN Acetyl-coenzyme A synthetase, cytoplasmic OS=Homo sapiens GN=ACSS2 PE=1 SV=1	4
>tr|A0A1S6Q5K8|A0A1S6Q5K8_SPOFR Proteasome endopeptidase complex (Fragment) OS=Spodoptera frugiperda PE=2 SV=1	6	>sp|ALBU_BOVIN|(Common contaminant protein)	2	>Reverse >sp|Q6ZPA2|YS039_HUMAN Putative uncharacterized protein FLJ26174 OS=Homo sapiens PE=2 SV=1	3
>tr|A0A1S6Q5K8|A0A1S6Q5K8_SPOFR Proteasome endopeptidase complex (Fragment) OS=Spodoptera frugiperda PE=2 SV=1	6	>sp|P81605|DCD_HUMAN Dermcidin OS=Homo sapiens GN=DCD PE=1 SV=2	2	>Reverse >tr|H0YBW8|H0YBW8_HUMAN Transcription factor E2F5 (Fragment) OS=Homo sapiens GN=E2F5 PE=1 SV=1	3
>sp|Q9BRJ2|RM45_HUMAN 39S ribosomal protein L45, mitochondrial OS=Homo sapiens GN=MRPL45 PE=1 SV=2	5			>Reverse >sp|Q9BV73|CP250_HUMAN Centrosome-associated protein CEP250 OS=Homo sapiens GN=CEP250 PE=1 SV=2	3
>sp|Q86YT6|MIB1_HUMAN E3 ubiquitin-protein ligase MIB1 OS=Homo sapiens GN=MIB1 PE=1 SV=1	5			>Reverse >sp|Q8N4B4|FBX39_HUMAN F-box only protein 39 OS=Homo sapiens GN=FBXO39 PE=2 SV=1	2
>sp|P06493|CDK1_HUMAN Cyclin-dependent kinase 1 OS=Homo sapiens GN=CDK1 PE=1 SV=3	5			>Reverse >tr|J3KMZ0|J3KMZ0_HUMAN Homeobox protein Hox-C11 OS=Homo sapiens GN=HOXC11 PE=1 SV=1	2
>sp|Q9NRC6|SPTN5_HUMAN Spectrin beta chain, non-erythrocytic 5 OS=Homo sapiens GN=SPTBN5 PE=1 SV=2	5			>Reverse >tr|E9PF18|E9PF18_HUMAN Hydroxyacyl-coenzyme A dehydrogenase, mitochondrial OS=Homo sapiens GN=HADH PE=1 SV=2	2
>sp|P55072|TERA_HUMAN Transitional endoplasmic reticulum ATPase OS=Homo sapiens GN=VCP PE=1 SV=4	5			>Reverse >sp|Q9NUA8|ZBT40_HUMAN Zinc finger and BTB domain-containing protein 40 OS=Homo sapiens GN=ZBTB40 PE=1 SV=4	2
>sp|P23058|SPLR_NPVAC Spheroidin-like protein OS=Autographa californica nuclear polyhedrosis virus GN=SLP PE=2 SV=1	4			>Reverse >sp|O75081|MTG16_HUMAN Protein CBFA2T3 OS=Homo sapiens GN=CBFA2T3 PE=1 SV=2	2
>tr|A0A1S6Q5L3|A0A1S6Q5L3_SPOFR Proteasome endopeptidase complex (Fragment) OS=Spodoptera frugiperda PE=2 SV=1	4			>Reverse >sp|Q8N2N9|AN36B_HUMAN Ankyrin repeat domain-containing protein 36B OS=Homo sapiens GN=ANKRD36B PE=1 SV=4	2
>sp|O75592|MYCB2_HUMAN E3 ubiquitin-protein ligase MYCBP2 OS=Homo sapiens GN=MYCBP2 PE=1 SV=3	3			>Reverse >tr|H0Y8C5|H0Y8C5_HUMAN Adenylate kinase 9 (Fragment) OS=Homo sapiens GN=AK9 PE=1 SV=1	1
>sp|Q15735|PI5PA_HUMAN Phosphatidylinositol 4,5-bisphosphate 5-phosphatase A OS=Homo sapiens GN=INPP5J PE=1 SV=3	3			>Reverse >sp|A8MW92|P20L1_HUMAN PHD finger protein 20-like protein 1 OS=Homo sapiens GN=PHF20L1 PE=1 SV=2	1
>sp|Q8N8P7|CK044_HUMAN Uncharacterized protein C11orf44 OS=Homo sapiens GN=C11orf44 PE=2 SV=1	3			>Reverse >sp|O95479|G6PE_HUMAN GDH/6PGL endoplasmic bifunctional protein OS=Homo sapiens GN=H6PD PE=1 SV=2	1
>sp|Q9Y4C5|CHST2_HUMAN Carbohydrate sulfotransferase 2 OS=Homo sapiens GN=CHST2 PE=1 SV=2	3			>Reverse >sp|O60437|PEPL_HUMAN Periplakin OS=Homo sapiens GN=PPL PE=1 SV=4	1
>tr|A0A1S6Q5K6|A0A1S6Q5K6_SPOFR Proteasome endopeptidase complex (Fragment) OS=Spodoptera frugiperda PE=2 SV=1	3			>Reverse >sp|Q5T848|GP158_HUMAN Probable G-protein coupled receptor 158 OS=Homo sapiens GN=GPR158 PE=1 SV=1	1
>sp|Q06691|TLP20_NPVAC Telokin-like protein 20 OS=Autographa californica nuclear polyhedrosis virus GN=TLP20 PE=1 SV=2	3
>sp|P23526|SAHH_HUMAN Adenosylhomocysteinase OS=Homo sapiens GN=AHCY PE=1 SV=4	2
>sp|P11142|HSP7C_HUMAN Heat shock cognate 71 kDa protein OS=Homo sapiens GN=HSPA8 PE=1 SV=1	2
>sp|P04870|P10_NPVAC Protein p10 OS=Autographa californica nuclear polyhedrosis virus GN=P10 PE=4 SV=2	2
>sp|P25788|PSA3_HUMAN Proteasome subunit alpha type-3 OS=Homo sapiens GN=PSMA3 PE=1 SV=2	2
>tr|E7EMG1|E7EMG1_HUMAN Tensin-1 (Fragment) OS=Homo sapiens GN=TNS1 PE=1 SV=1	2
>sp|Q5T3U5|MRP7_HUMAN Multidrug resistance-associated protein 7 OS=Homo sapiens GN=ABCC10 PE=1 SV=1	2
>sp|Q9Y5Q5|CORIN_HUMAN Atrial natriuretic peptide-converting enzyme OS=Homo sapiens GN=CORIN PE=1 SV=2	2
>sp|Q9P227|RHG23_HUMAN Rho GTPase-activating protein 23 OS=Homo sapiens GN=ARHGAP23 PE=1 SV=2	2
>sp|Q14517|FAT1_HUMAN Protocadherin Fat 1 OS=Homo sapiens GN=FAT1 PE=1 SV=2	2
>sp|Q04719|ME53_NPVAC Early 53 kDa protein OS=Autographa californica nuclear polyhedrosis virus GN=ME53 PE=4 SV=2	2
>sp|P48066|S6A11_HUMAN Sodium- and chloride-dependent GABA transporter 3 OS=Homo sapiens GN=SLC6A11 PE=2 SV=1	2
>sp|Q9H4M7|PKHA4_HUMAN Pleckstrin homology domain-containing family A member 4 OS=Homo sapiens GN=PLEKHA4 PE=1 SV=2	2
>tr|A0A1B0GU45|A0A1B0GU45_HUMAN Lymphoid-restricted membrane protein OS=Homo sapiens GN=LRMP PE=1 SV=1	2
>tr|Q8WQJ0|Q8WQJ0_SPOFR 60S acidic ribosomal protein P2 OS=Spodoptera frugiperda PE=2 SV=1	2
>sp|O15119|TBX3_HUMAN T-box transcription factor TBX3 OS=Homo sapiens GN=TBX3 PE=1 SV=4	2
>sp|Q9H7X3|ZN696_HUMAN Zinc finger protein 696 OS=Homo sapiens GN=ZNF696 PE=1 SV=2	1
>sp|Q96DP5|FMT_HUMAN Methionyl-tRNA formyltransferase, mitochondrial OS=Homo sapiens GN=MTFMT PE=1 SV=2	1
>tr|E9KXS6|E9KXS6_HUMAN Homeobox protein MSX-1 (Fragment) OS=Homo sapiens GN=MSX1 PE=4 SV=1	1
>sp|Q13972|RGRF1_HUMAN Ras-specific guanine nucleotide-releasing factor 1 OS=Homo sapiens GN=RASGRF1 PE=1 SV=2	1
>sp|Q96Q89|KI20B_HUMAN Kinesin-like protein KIF20B OS=Homo sapiens GN=KIF20B PE=1 SV=3	1
>sp|O94964|SOGA1_HUMAN Protein SOGA1 OS=Homo sapiens GN=SOGA1 PE=1 SV=2	1
>sp|P41700|AC142_NPVAC Protein AC142 OS=Autographa californica nuclear polyhedrosis virus GN=ORF142 PE=4 SV=1	1
>sp|P41684|CHIT_NPVAC Chitinase OS=Autographa californica nuclear polyhedrosis virus GN=CHIA PE=1 SV=1	1
>sp|O43447|PPIH_HUMAN Peptidyl-prolyl cis-trans isomerase H OS=Homo sapiens GN=PPIH PE=1 SV=1	1
>tr|A0A1S6Q5K5|A0A1S6Q5K5_SPOFR Proteasome subunit beta 3 (Fragment) OS=Spodoptera frugiperda PE=2 SV=1	1
>sp|Q8NDH3|PEPL1_HUMAN Probable aminopeptidase NPEPL1 OS=Homo sapiens GN=NPEPL1 PE=1 SV=3	1
>tr|A0A1S6Q5K9|A0A1S6Q5K9_SPOFR Proteasome subunit beta 2 (Fragment) OS=Spodoptera frugiperda PE=2 SV=1	1
>sp|P41675|Y122_NPVAC Uncharacterized 7.2 kDa protein in HE65-PK2 intergenic region OS=Autographa californica nuclear polyhedrosis virus PE=3 SV=1	1
>sp|Q06670|AC83_NPVAC Capsid-associated protein AC83 OS=Autographa californica nuclear polyhedrosis virus GN=p95 PE=3 SV=1	1
>sp|Q00732|P48_NPVAC p48 protein OS=Autographa californica nuclear polyhedrosis virus GN=P48 PE=3 SV=2	1
>sp|Q26487|EF1A_SPOFR Elongation factor 1-alpha (Fragment) OS=Spodoptera frugiperda PE=1 SV=1	1
>sp|P16709|UBIL_NPVAC Ubiquitin-like protein OS=Autographa californica nuclear polyhedrosis virus GN=V-UBI PE=3 SV=2	1

### Sheet: AAV1 baculo media
rAAV1 Baculovirus-Sf9 produced, vector purified from media supernatants
Host-Cell Protein Impurities	PSMs	Process Contaminants	PSMs	False Positives	PSMs
>Entire AAV1 capsid genome	340	>sp|P04264|K2C1_HUMAN Keratin, type II cytoskeletal 1 OS=Homo sapiens GN=KRT1 PE=1 SV=6	12	>Reverse >sp|Q5TZA2|CROCC_HUMAN Rootletin OS=Homo sapiens GN=CROCC PE=1 SV=1	47
>sp|Q6ZSS7|MFSD6_HUMAN Major facilitator superfamily domain-containing protein 6 OS=Homo sapiens GN=MFSD6 PE=1 SV=2	97	>sp|TRYP_PIG|(Common contaminant protein)	11	>Reverse >tr|Q13863|Q13863_HUMAN DNA-binding protein OS=Homo sapiens PE=2 SV=1	21
>tr|O95317|O95317_HUMAN Myosin V (Fragment) OS=Homo sapiens GN=MYO5A PE=1 SV=1	67	>sp|P35908|K22E_HUMAN Keratin, type II cytoskeletal 2 epidermal OS=Homo sapiens GN=KRT2 PE=1 SV=2	10	>Reverse >sp|Q9P2M7|CING_HUMAN Cingulin OS=Homo sapiens GN=CGN PE=1 SV=2	14
>sp|Q8TAU3|ZN417_HUMAN Zinc finger protein 417 OS=Homo sapiens GN=ZNF417 PE=1 SV=2	44	>sp|P08779|K1C16_HUMAN Keratin, type I cytoskeletal 16 OS=Homo sapiens GN=KRT16 PE=1 SV=4	3	>Reverse >sp|P86790|CCZ1B_HUMAN Vacuolar fusion protein CCZ1 homolog B OS=Homo sapiens GN=CCZ1B PE=1 SV=1	13
>sp|Q7RTP6|MICA3_HUMAN [F-actin]-methionine sulfoxide oxidase MICAL3 OS=Homo sapiens GN=MICAL3 PE=1 SV=2	23	>sp|ALBU_BOVIN|(Common contaminant protein)	2	>Reverse >tr|A8K304|A8K304_HUMAN cDNA FLJ75636, highly similar to Homo sapiens FYVE, RhoGEF and PH domain containing 2, mRNA OS=Homo sapiens PE=2 SV=1	9
>tr|C9IYI4|C9IYI4_HUMAN 60S ribosomal protein L29 OS=Homo sapiens GN=RPL29 PE=1 SV=1	15	>sp|P13647|K2C5_HUMAN Keratin, type II cytoskeletal 5 OS=Homo sapiens GN=KRT5 PE=1 SV=3	2	>Reverse >sp|Q9NU19|TB22B_HUMAN TBC1 domain family member 22B OS=Homo sapiens GN=TBC1D22B PE=1 SV=3	5
>sp|Q9NRC6|SPTN5_HUMAN Spectrin beta chain, non-erythrocytic 5 OS=Homo sapiens GN=SPTBN5 PE=1 SV=2	11	>sp|P35527|K1C9_HUMAN Keratin, type I cytoskeletal 9 OS=Homo sapiens GN=KRT9 PE=1 SV=3	2	>Reverse >sp|A6NI56|CC154_HUMAN Coiled-coil domain-containing protein 154 OS=Homo sapiens GN=CCDC154 PE=2 SV=4	5
>sp|P51816|AFF2_HUMAN AF4/FMR2 family member 2 OS=Homo sapiens GN=AFF2 PE=1 SV=4	11			>Reverse >tr|H0Y778|H0Y778_HUMAN Nucleolar protein 4-like (Fragment) OS=Homo sapiens GN=NOL4L PE=1 SV=1	3
>sp|P12111|CO6A3_HUMAN Collagen alpha-3(VI) chain OS=Homo sapiens GN=COL6A3 PE=1 SV=5	6			>Reverse >sp|Q5EG05|CAR16_HUMAN Caspase recruitment domain-containing protein 16 OS=Homo sapiens GN=CARD16 PE=1 SV=1	3
>sp|Q06691|TLP20_NPVAC Telokin-like protein 20 OS=Autographa californica nuclear polyhedrosis virus GN=TLP20 PE=1 SV=2	5			>Reverse >sp|Q9Y6M4|KC1G3_HUMAN Casein kinase I isoform gamma-3 OS=Homo sapiens GN=CSNK1G3 PE=1 SV=2	2
>sp|P41675|Y122_NPVAC Uncharacterized 7.2 kDa protein in HE65-PK2 intergenic region OS=Autographa californica nuclear polyhedrosis virus PE=3 SV=1	4			>Reverse >sp|P32019|I5P2_HUMAN Type II inositol 1,4,5-trisphosphate 5-phosphatase OS=Homo sapiens GN=INPP5B PE=1 SV=4	2
>sp|Q3ZCV2|LEXM_HUMAN Lymphocyte expansion molecule OS=Homo sapiens GN=LEXM PE=2 SV=3	4			>Reverse >sp|Q8NFU7|TET1_HUMAN Methylcytosine dioxygenase TET1 OS=Homo sapiens GN=TET1 PE=1 SV=2	2
>sp|Q7Z460|CLAP1_HUMAN CLIP-associating protein 1 OS=Homo sapiens GN=CLASP1 PE=1 SV=1	3			>Reverse >sp|Q96D09|GASP2_HUMAN G-protein coupled receptor-associated sorting protein 2 OS=Homo sapiens GN=GPRASP2 PE=1 SV=1	1
>sp|P41684|CHIT_NPVAC Chitinase OS=Autographa californica nuclear polyhedrosis virus GN=CHIA PE=1 SV=1	3			>Reverse >tr|Q8NH22|Q8NH22_HUMAN Seven transmembrane helix receptor OS=Homo sapiens PE=4 SV=1	1
>sp|O15079|SNPH_HUMAN Syntaphilin OS=Homo sapiens GN=SNPH PE=1 SV=2	3			>Reverse >sp|Q12791|KCMA1_HUMAN Calcium-activated potassium channel subunit alpha-1 OS=Homo sapiens GN=KCNMA1 PE=1 SV=2	1
>sp|P23526|SAHH_HUMAN Adenosylhomocysteinase OS=Homo sapiens GN=AHCY PE=1 SV=4	2			>Reverse >sp|Q9NR19|ACSA_HUMAN Acetyl-coenzyme A synthetase, cytoplasmic OS=Homo sapiens GN=ACSS2 PE=1 SV=1	1
>sp|Q5T3U5|MRP7_HUMAN Multidrug resistance-associated protein 7 OS=Homo sapiens GN=ABCC10 PE=1 SV=1	2			>Reverse >sp|Q7Z2E3|APTX_HUMAN Aprataxin OS=Homo sapiens GN=APTX PE=1 SV=2	1
>sp|P55072|TERA_HUMAN Transitional endoplasmic reticulum ATPase OS=Homo sapiens GN=VCP PE=1 SV=4	2			>Reverse >sp|P46939|UTRO_HUMAN Utrophin OS=Homo sapiens GN=UTRN PE=1 SV=2	1
>sp|Q63HN8|RN213_HUMAN E3 ubiquitin-protein ligase RNF213 OS=Homo sapiens GN=RNF213 PE=1 SV=3	2			>Reverse >sp|P14210|HGF_HUMAN Hepatocyte growth factor OS=Homo sapiens GN=HGF PE=1 SV=2	1
>sp|P18569|EGT_NPVAC Ecdysteroid UDP-glucosyltransferase OS=Autographa californica nuclear polyhedrosis virus GN=EGT PE=1 SV=1	2			>Reverse >sp|P04264|K2C1_HUMAN Keratin, type II cytoskeletal 1 OS=Homo sapiens GN=KRT1 PE=1 SV=6	1
>sp|Q4G0X9|CCD40_HUMAN Coiled-coil domain-containing protein 40 OS=Homo sapiens GN=CCDC40 PE=2 SV=2	2
>tr|L8B8V1|L8B8V1_SPOFR Glucosidase II alpha-subunit OS=Spodoptera frugiperda PE=2 SV=1	2
>tr|A0A1S6Q5K8|A0A1S6Q5K8_SPOFR Proteasome endopeptidase complex (Fragment) OS=Spodoptera frugiperda PE=2 SV=1	2
>tr|A0A1W6S692|A0A1W6S692_SPOFR Actin (Fragment) OS=Spodoptera frugiperda PE=2 SV=1	1
>sp|P41453|LEF3_NPVAC Late expression factor 3 OS=Autographa californica nuclear polyhedrosis virus GN=LEF-3 PE=1 SV=1	1
>sp|P49747|COMP_HUMAN Cartilage oligomeric matrix protein OS=Homo sapiens GN=COMP PE=1 SV=2	1
>tr|Q59EF9|Q59EF9_HUMAN Neuroepithelial cell transforming gene 1 protein variant (Fragment) OS=Homo sapiens PE=4 SV=1	1
>tr|E9KXS6|E9KXS6_HUMAN Homeobox protein MSX-1 (Fragment) OS=Homo sapiens GN=MSX1 PE=4 SV=1	1
>sp|Q9UQ74|PSG8_HUMAN Pregnancy-specific beta-1-glycoprotein 8 OS=Homo sapiens GN=PSG8 PE=2 SV=2	1
>sp|P02794|FRIH_HUMAN Ferritin heavy chain OS=Homo sapiens GN=FTH1 PE=1 SV=2	1
