## Supplementary material for "Methods Matter -- Standard Production Platforms for Recombinant AAV Produce Chemically and Functionally Distinct Vectors": Table S11

### Sheet: Single Site Comparison
Produced In	rAAV	Peptide(s)	Position(s)
HEK293	AAV1-CMV-eGFP	M.[+42.01057]AADGYLPDWLEDNLSEGIREWWDLKPGAPKPK.A	M1
		K.YLGPFNGLDK[+14.01565]G.E	K61
		K.KRPVEQS[+79.96633]PQEPDSSSGIGK.T	S149
	AAV5-CMV-eGFP	M.[+42.01057]S[+79.96633]FVDHPPDWLEEVGEGLR.E	M1/S2
		K.LANPLVDQYLYR[+14.01565].F	R437
		K.NWFPGPMGR[+14.01565].T	R471
	AAV6-CMV-eGFP	M.[+42.01057]AADGYLPDWLEDNLSEGIR.E	M1
	AAV8-CMV-eGFP	M.[+42.01057]AADGYLPDWLEDNLSEGIR.E	M1
		K.DDEERFFPSN[+0.98402]GILIFGK[+14.01565]Q.N	N540/K547
Baculo-Sf9	AAV1-CMV-eGFP	M.[+42.01057]AADGYLPDWLEDNLSEGIREWWDLKPGAPKPK.A	M1
		K.KRPVEQS[+79.96633]PQEPDSSSGIGK.T	S149
		K.DLLFS[+79.96633]RGSPAGMSVQPK.N	S464
		K.DLLFSRGS[+79.96633]PAGMSVQPK.N	S467
		K.NWLPGPC[+71.03711]YR[+14.01565]QQR.V	R485
	AAV4-CMV-eGFP	K.KRPLIES[+79.96633]PQQPDSSTGIGKK.G	S148
		K.LR[+14.01565]PTNFSN[+0.98402]FKK.N	R461/N467
		S.KTANQNYK[+14.01565]IPATGSDSLIK.Y	K492
		K.IPATGSDS[+79.96633]LIKYETHSTLDGR.W	S500
		Y.KIPATGSDSLIK[+14.01565]YETHSTLDGR.W	K503
		K.FSNS[+79.96633]QLIFAGPK.Q	S536
		K.IPHTDGHFHPSPLIGGFGLK[+42.01057].H	K639
	AAV5-CMV-eGFP	R.VVTK[+42.01057]STRTWVLPSYNNHQYR.E	K232
		N.PLVDQYLYR[+14.01565].F	R437
		K.LANPLVDQYLYR[+14.01565]FVSTNNTGGVQFNKNLAGR.Y	R437
		K.NLAGR[+14.01565]YANTYK.N	R456
		K.NWFPGPMGR[+14.01565]TQGWNLGSGVNR.A	R471
		R.TQGWNLGSGVNR[+14.01565]ASVSAFATTNR.M	R483
		R.AS[+79.96633]VSAFATTNR.M	S485
		K.IPETGAHFHPSPAM[+15.99492]GGFGLK[+42.01057].H	K630
		K.RWNPEIQYTNNYNDPQFVDFAPDSTGEYR[+14.01565]TTRPIGTR.Y	R710
		K.RWNPEIQYTNNYNDPQFVDFAPDSTGEYRTTR[+14.01565]PIGTR.Y	R713
	AAV6-CMV-eGFP	M.[+42.01057]AADGYLPDWLEDNLSEGIR.E	M1
		M.AADGY[+79.96633]LPDWLEDNLSEGIR.E	Y6
		K.KRPVEQS[+79.96633]PQEPDSSSGIGK.T	S149
		K.RPVEQSPQEPDS[+79.96633]SSGIGK.T	S155
		M.AS[+79.96633]GGGAPM[+15.99492]ADNNEGADGVGNASGNWHC[+71.03711]DSTWLGDR.V	S205
		R.TGNNFTFSYTFEDVPFHSSYAHSQSLDR[+14.01565].L	R433
		R.TQNQSGS[+79.96633]AQNKDLLFSR.G	S455
		K.DLLFS[+79.96633]RGSPAGMSVQPK.N	S464
		K.DLLFSR[+14.01565]GSPAGMSVQPK.N	R465
		K.DLLFSRGS[+79.96633]PAGMSVQPK.N	S467
		K.NWLPGPC[+71.03711]YR[+14.01565]QQR.V	R485
		S.K[+14.01565]TKTDNNNSNFTWTGASK.Y	K491
		S.KTK[+14.01565]TDNNNSNFTWTGASK.Y	K493
		S.IINPGT[+79.96633]AMASHKDDKDK.F	T522
		K.DDK[+42.01057]DKFFPMSGVMIFGK.E	K531
		K.IPHTDGHFHPSPLMGGFGLK[+42.01057]HPPPQILIK.N	K641
	AAV8-CMV-eGFP	M.[+42.01057]AADGYLPDWLEDNLSEGIREWWALKPGAPKPK.A	M1
		M.[+42.01057]AADGYLPDWLEDNLSEGIR.E	M1
		M.AADGY[+79.96633]LPDWLEDNLSEGIR.E	Y6
		K.RPVEPS[+79.96633]PQR.S	S149
		K.KRPVEPS[+79.96633]PQRS[+79.96633]PDSSTGIGK.K	S149/S153
		K.RPVEPSPQRS[+79.96633]PDSSTGIGK.K	S153
		M.AAGGGAPM[+15.99492]ADNNEGADGVGS[+79.96633]SSGNWHC[+71.03711]DSTWLGDR.V	S224
		Q.R[+14.01565]LINN[+0.98402]NWGFRPK.R	R301/N305
		K.NWLPGPC[+71.03711]YR[+14.01565]QQR.V	R487
		K.NWLPGPC[+71.03711]YR[+14.01565].Q	R487
		R.VSTT[+79.96633]TGQNNNSNFAWTAGTK.Y	T494
		R.VSTTTGQNNNS[+79.96633]NFAWTAGTK.Y	S501
		K.YHLN[+0.98402]GRNS[+79.96633]LANPGIAMATHK.D	N514/S518
		R.NSLANPGIAM[+15.99492]ATHK[+42.01057]DDEER[+14.01565]FFPSNGILIFGK.Q	K530/R535
		K.DDEERFFPSN[+0.98402]GILIFGK[+14.01565]Q.N	N540/K547
		L.QQQNTAPQIGTVNSQGALPGMVWQNRDVY[+79.96633]LQGPIWAK[+42.01057]IPHTDGNFHPSPLMGGFGLK.H	Y615/K623
		R.DVYLQGPIWAK[+14.01565]IPHTDGNFHPSPLMGGFGLK.H	K623
		A.K[+14.01565]IPHTDGNFHPSPLMGGFGLK.H	K623
		K.IPHTDGNFHPS[+79.96633]PLMGGFGLK.H	S634
		K.IPHTDGNFHPS[+79.96633]PLMGGFGLK.H	S634
		K.IPHTDGNFHPSPLM[+15.99492]GGFGLK[+42.01057].H	K643
		K.IPHTDGNFHPSPLM[+15.99492]GGFGLK[+14.01565].H	K643
		K.R[+14.01565]WNPEIQYTSNYYK.S	R696
		K.RWNPEIQYTSNYYK[+14.01565]STSVDFAVNTEGVYSEPRPIGTR.Y	K709
		K.STS[+79.96633]VDFAVNTEGVYSEPRPIGTR.Y	S712
