## Supplementary material for "Methods Matter -- Standard Production Platforms for Recombinant AAV Produce Chemically and Functionally Distinct Vectors": Table S14

### Sheet: Different Manufacturers
Produced In	rAAV	Source	Peptide(s)	Position(s)
Human HEK293	AAV8-CBA-GFP	ATCC	K.KRPVEPS[+79.96633]PQRSPDSSTGIGK.K	S149
			K.KRPVEPSPQRS[+79.96633]PDSSTGIGK.K	S153
	AAV1-CMV-rhCGB	SignaGen Labs	K.K[+42.01057]RPVEQSPQEPDSSSGIGK.T	K143
			K.KRPVEQS[+79.96633]PQEPDSSSGIGK.T	S149
			R.TQNQSGSAQNK[+14.01565]DLLFSRG.S	K459
			R.TQNQSGSAQNKDLLFSR[+14.01565]G.S	K465
	AAV2-CBA-GFP	UNC Chapel Hill	K.KRPVEHS[+79.96633]PVEPDSSSGTGK.A	S149
	AAV8-CAG-TdTom	Stanford	R.TQTTGGTANT[+79.96633]QTLGFSQGGPNTMANQAK.N	T460
			R.FFPSNGILIFGK[+14.01565]Q.N	K547
			K.NTPVPADPPT[+79.96633]TFNQSK.L	T662
	AAV8-CAG-TdTom	Stanford	M.[+42.01057]AADGYLPDWLEDNLSEGIR.E	M1
			M.[+42.01057]AADGYLPDWLEDNLSEGIREW.W	M1
			K.KRPVEPS[+79.96633]PQR.S	S149
			K.RPVEPSPQRSPDSS[+79.96633]TGIGK.K	S157
	AAV1-CMV-FLuc	U-Penn	M.[+42.01057]AADGYLPDWLEDNLSEGIREWWDLKPGAPKPKA.N	M1
			K.GEPVNAADAAALEHDK[+14.01565]AYDQQLKAG.D	K77
			K.K[+42.01057]RPVEQSPQEPDSSSGIGK.T	K143
			K.RPVEQS[+79.96633]PQEPDSSSGIGK.T	S149
			M.ASHK[+42.01057]DDEDKFFPMSGVMIFGK.E	K528
	AAV8-CMV-FLuc	U-Penn	M.[+42.01057]AADGYLPDWLEDNLSEGIREWWALKPGAPKPK.A
			K.KRPVEPS[+79.96633]PQR.S	S149
			R.NSLANPGIAM[+15.99492]ATHK[+42.01057]DDEERFFPSNGILIFGK.Q	K530
			M.ATHK[+42.01057]DDEERFFPSN[+0.98402]GILIFGK.Q	K530/N540
			K.TTNPVATEEYGIVADNLQQQNTAPQIGTVNS[+79.96633]QGALPGMVWQNR.D	S600
			Q.NRDVY[+79.96633]LQGPIWAKIPHTDGNFHPSPLMGGFGLK.H	Y615
Baculo-Sf9	AAV8-CMV-GFP	Virovek	R.FFPSN[+0.98402]GILIFGK[+14.01565]Q.N	N540/K547
			R.DVYLQGPIWAK[+14.01565].I	K623
	AAV8-CMV-FLuc	Virovek	K.KRPVEPS[+79.96633]PQRSPDSST[+79.96633]GIGK.K	S149/T158
			K.RPVEPSPQRS[+79.96633]PDSSTGIGK.K	S153
			K.YHLNGRN[+0.98402]S[+79.96633]LANPGIAMATHKDDEER.F	N517/S518
			R.FFPSNGILIFGK[+14.01565]Q.N	K547
			L.KHPPPQILIK[+14.01565]NTPVPADPPTTFNQSK.L	K652
	AAV2-CMV-hAADC	U-Mass	LQFS[+661.6639]QAGASDIRDQSR	S463
			VSKT[+788.7003]SADNNNSEYSWTGATK	T491
			LV(dN)PGPAMAS[+673.14]HKDDEEKFFPQSGVLIFGK	S525
	AAV2-CMV-GFP	U-Iowa	K.KRPVEHS[+79.96633]PVEPDSSSGTGK.A	S149
	AAV8-CMV-GFP	U-Iowa	R.NSLANPGIAM[+15.99492]ATHK[+42.01057].D	K530
			R.FFPSNGILIFGK[+42.01057]QNAAR.D	K547
			R.DNADYSDVMLTS[+79.96633]EEEIK.T	S564
