## Supplementary material for "Methods Matter -- Standard Production Platforms for Recombinant AAV Produce Chemically and Functionally Distinct Vectors": Table S17

### Sheet: Table S17_Sf9 impurities_Baculo
Spodoptera frugiperda (SPOFR) impurities in Baculo-Sf9 vector productions	Gene Name	PSMs	GO (MF)	GO (BP)	GO (CC)
>tr|A0A1S6Q5K8|A0A1S6Q5K8_SPOFR Proteasome endopeptidase complex (Fragment) OS=Spodoptera frugiperda PE=2 SV=1	A0A1S6Q5K8	93	endopeptidase activity	proteolysis	proteasome
>tr|A0A1S6Q5L3|A0A1S6Q5L3_SPOFR Proteasome endopeptidase complex (Fragment) OS=Spodoptera frugiperda PE=2 SV=1	A0A1S6Q5L3	59	endopeptidase activity	proteolysis	proteasome
>tr|A0A1S6Q5K6|A0A1S6Q5K6_SPOFR Proteasome endopeptidase complex (Fragment) OS=Spodoptera frugiperda PE=2 SV=1	A0A1S6Q5K6	40	endopeptidase activity	proteolysis	proteasome
>tr|Q9GQG6|Q9GQG6_SPOFR 90-kDa heat shock protein HSP83 OS=Spodoptera frugiperda GN=hsp83 PE=2 SV=1	Q9GQG6	35	protein binding	response to unfolded protein	nucleus, cytosol
>tr|A0A1W6S692|A0A1W6S692_SPOFR Actin (Fragment) OS=Spodoptera frugiperda PE=2 SV=1	A0A1W6S692	27	structural constituent	cytoskeleton organization	cytosol
>tr|V5ND41|V5ND41_SPOFR DnaJ OS=Spodoptera frugiperda PE=2 SV=1	V5ND41	26	protein binding	response to unfolded protein	nucleus, cytosol
>sp|P68203|RS27A_SPOFR Ubiquitin-40S ribosomal protein S27a OS=Spodoptera frugiperda PE=2 SV=2	RS27A	26	RNA binding	mRNA transcription	nucleus, cytosol
>sp|Q95V39|RL8_SPOFR 60S ribosomal protein L8 OS=Spodoptera frugiperda GN=RpL8 PE=2 SV=1	RL8	24	RNA binding	mRNA transcription	nucleus, cytosol
>tr|Q8I866|Q8I866_SPOFR Heat shock cognate 70 protein OS=Spodoptera frugiperda PE=2 SV=1	Q8I866	21	protein binding	response to unfolded protein	nucleus, cytosol
>tr|G3CKA7|G3CKA7_SPOFR Tubulin alpha chain OS=Spodoptera frugiperda PE=2 SV=1	G3CKA7	20	structural constituent	cytoskeleton organization	cytosol
>tr|A0A1C7D1B9|A0A1C7D1B9_SPOFR Calmodulin OS=Spodoptera frugiperda PE=1 SV=1	A0A1C7D1B9	19	calcium ion binding	detection of calcium ion	nucleus, cytosol
>sp|Q26486|FKBP4_SPOFR 46 kDa FK506-binding nuclear protein OS=Spodoptera frugiperda GN=FKBP46 PE=2 SV=1	FKBP4	13	protein binding	response to unfolded protein	nucleus, cytosol
>tr|Q8I9V9|Q8I9V9_SPOFR Ribosomal protein L15 OS=Spodoptera frugiperda PE=2 SV=1	Q8I9V9	12	RNA binding	mRNA transcription	nucleus, cytosol
>tr|Q8WQJ1|Q8WQJ1_SPOFR 60S acidic ribosomal protein P1 OS=Spodoptera frugiperda PE=2 SV=1	Q8WQJ1	11	RNA binding	mRNA transcription	nucleus, cytosol
>tr|A0A1S6Q5K9|A0A1S6Q5K9_SPOFR Proteasome subunit beta 2 (Fragment) OS=Spodoptera frugiperda PE=2 SV=1	A0A1S6Q5K9	10	endopeptidase activity	proteolysis	proteasome
>tr|A0A0K2CTM7|A0A0K2CTM7_SPOFR Heat shock protein 70 A1 (Fragment) OS=Spodoptera frugiperda PE=2 SV=1	A0A0K2CTM7	9	protein binding	protein folding	nucleus, cytosol
>sp|Q962Y8|RL18_SPOFR 60S ribosomal protein L18 OS=Spodoptera frugiperda GN=RpL18 PE=2 SV=1	RL18	8	RNA binding	mRNA transcription	nucleus, cytosol
>tr|H9CTT0|H9CTT0_SPOFR Arp2/3-P40 OS=Spodoptera frugiperda GN=arpc40 PE=2 SV=1	H9CTT0	6	actin binding	cytoskeletal organization	nucleus, cytosol
>sp|Q963B6|RL10A_SPOFR 60S ribosomal protein L10a OS=Spodoptera frugiperda GN=RpL10A PE=2 SV=1	RL10A	4	RNA binding	mRNA transcription	nucleus, cytosol
>tr|Q8WQJ0|Q8WQJ0_SPOFR 60S acidic ribosomal protein P2 OS=Spodoptera frugiperda PE=2 SV=1	Q8WQJ0	4	RNA binding	mRNA transcription	nucleus, cytosol
>tr|Q95V36|Q95V36_SPOFR Ribosomal protein S3 OS=Spodoptera frugiperda PE=2 SV=1	Q95V36	2	RNA binding	mRNA transcription	nucleus, cytosol
>tr|M4PZR4|M4PZR4_SPOFR Arginine kinase OS=Spodoptera frugiperda GN=AK PE=2 SV=1	M4PZR4	2	transferase activity	protein phosphorylation	nucleus, cytosol
>tr|Q962Q9|Q962Q9_SPOFR Ribosomal protein S20 OS=Spodoptera frugiperda PE=2 SV=1	Q962Q9	2	RNA binding	mRNA transcription	nucleus, cytosol
>tr|Q962R7|Q962R7_SPOFR 40S ribosomal protein S12 OS=Spodoptera frugiperda PE=2 SV=1	Q962R7	2	RNA binding	mRNA transcription	nucleus, cytosol
>tr|Q8WQI9|Q8WQI9_SPOFR Ribosomal protein L3 OS=Spodoptera frugiperda PE=2 SV=1	Q8WQI9	2	RNA binding	mRNA transcription	nucleus, cytosol
>sp|O02467|ASPG_SPOFR N(4)-(Beta-N-acetylglucosaminyl)-L-asparaginase (Fragment) OS=Spodoptera frugiperda PE=1 SV=1	ASPG	2	asparaginase activity	amino acid metabolic process	cytosol
>tr|L8B8V1|L8B8V1_SPOFR Glucosidase II alpha-subunit OS=Spodoptera frugiperda PE=2 SV=1	L8B8V1	2	hydrolase activity	N-glycan processing	ER, golgi
>tr|I7F433|I7F433_SPOFR Cofilin OS=Spodoptera frugiperda PE=2 SV=1	I7F433	2	actin binding	cytoskeletal organization	nucleus, cytosol
>tr|A0A1S6Q5K5|A0A1S6Q5K5_SPOFR Proteasome subunit beta 3 (Fragment) OS=Spodoptera frugiperda PE=2 SV=1	A0A1S6Q5K5	2	endopeptidase activity	proteolysis	proteasome
>tr|A0A191T7W2|A0A191T7W2_SPOFR Uncharacterized protein OS=Spodoptera frugiperda PE=4 SV=1	A0A191T7W2	2
>sp|Q962R2|RS17_SPOFR 40S ribosomal protein S17 OS=Spodoptera frugiperda GN=RpS17 PE=2 SV=3	RS17	2	RNA binding	mRNA transcription	nucleus, cytosol
>tr|E2J8A8|E2J8A8_SPOFR Cathepsin L-like proteinase OS=Spodoptera frugiperda PE=2 SV=1	E2J8A8	1	peptidase activity	proteolysis	proteasome
>tr|A0A1V0JHU4|A0A1V0JHU4_SPOFR Charged multivesicular body protein 5 OS=Spodoptera frugiperda GN=Vps60 PE=2 SV=1	A0A1V0JHU4	1	protein binding	multivesicular body assembly	cytosol
>tr|Q8WQJ2|Q8WQJ2_SPOFR 60S acidic ribosomal protein P0 OS=Spodoptera frugiperda PE=2 SV=1	Q8WQJ2	1	RNA binding	mRNA transcription	nucleus, cytosol
>sp|Q95V35|RS3A_SPOFR 40S ribosomal protein S3a OS=Spodoptera frugiperda PE=2 SV=1	RS3A	1	RNA binding	mRNA transcription	nucleus, cytosol
>tr|Q962S9|Q962S9_SPOFR Ribosomal protein L35A OS=Spodoptera frugiperda PE=2 SV=1	Q962S9	1	RNA binding	mRNA transcription	nucleus, cytosol
>sp|Q26487|EF1A_SPOFR Elongation factor 1-alpha (Fragment) OS=Spodoptera frugiperda PE=1 SV=1	EF1A	1	nucleotide binding	translation	nucleus, cytosol
>tr|V5NCU4|V5NCU4_SPOFR Translationally controlled tumor protein OS=Spodoptera frugiperda PE=2 SV=1	V5NCU4	1
>tr|A0T1L9|A0T1L9_SPOFR Moesin OS=Spodoptera frugiperda PE=1 SV=1	A0T1L9	1	actin binding	cytoskeletal organization	nucleus, cytosol
