## Supplementary material for "Methods Matter -- Standard Production Platforms for Recombinant AAV Produce Chemically and Functionally Distinct Vectors": Table S18

### Sheet: Table S18_Baculoviral impuritie
Baculovirus (NPVAC) impurities in Baculo-Sf9 vector productions	Gene Name	PSMs	GO (MF)	GO (BP)	GO (CC)
>sp|P17499|MCP_NPVAC Major capsid protein OS=Autographa californica nuclear polyhedrosis virus GN=P39 PE=1 SV=1	MCP	170	Structural molecule	Capsid component	Host cell nuclear membrane
>sp|P04870|P10_NPVAC Protein p10 OS=Autographa californica nuclear polyhedrosis virus GN=P10 PE=4 SV=2	P10	57	Liberates polyhedra from infected insect cells	Virion occlusion of the polyhedra	Host cytoplasm, host nucleus
>sp|P16709|UBIL_NPVAC Ubiquitin-like protein OS=Autographa californica nuclear polyhedrosis virus GN=V-UBI PE=3 SV=2	UBIL	48	Mediates formation of budded virus	Modulation by virus of host protein ubiquitination	Host cytoplasm, host nucleus
>sp|P23058|SPLR_NPVAC Spheroidin-like protein OS=Autographa californica nuclear polyhedrosis virus GN=SLP PE=2 SV=1	SPLR	47	Component of virus occlusion body	Viral protection	Host cell membrane
>sp|P24705|SODC_NPVAC Putative superoxide dismutase [Cu-Zn] OS=Autographa californica nuclear polyhedrosis virus GN=SOD PE=3 SV=1	SODC	33	Metal ion binding	Oxidoreductase	Host cytoplasm, host nucleus
>sp|P41483|E25_NPVAC Virus envelope protein E25 OS=Autographa californica nuclear polyhedrosis virus GN=P25 PE=2 SV=1	E25	29	Class III viral fusion protein	Mediates the fusion of viral and host endosomal membranes	Host endosome
>sp|P41700|AC142_NPVAC Protein AC142 OS=Autographa californica nuclear polyhedrosis virus GN=ORF142 PE=4 SV=1	AC142	28	Occlusion-derived virus envelopment	Embedding of virions into polyhedra	Host cytoplasm, host nucleus
>sp|P41684|CHIT_NPVAC Chitinase OS=Autographa californica nuclear polyhedrosis virus GN=CHIA PE=1 SV=1	CHIT	28	Chitinase activity	Chitin catabolic process	Host ER
>sp|Q06691|TLP20_NPVAC Telokin-like protein 20 OS=Autographa californica nuclear polyhedrosis virus GN=TLP20 PE=1 SV=2	TLP20	25	Unknown	Unknown	Host compartment
>sp|P41675|Y122_NPVAC Uncharacterized 7.2 kDa protein in HE65-PK2 intergenic region OS=Autographa californica nuclear polyhedrosis virus PE=3 SV=1	Y122	24	Unknown	Unknown	Host compartment
>sp|P41662|AC109_NPVAC Protein AC109 OS=Autographa californica nuclear polyhedrosis virus GN=ORF109 PE=4 SV=1	AC109	19	Transport of the budded virion to host nucleus	Transport of viral material towards nucleus	Host cytoplasm, host nucleus
>sp|P41473|Y074_NPVAC Uncharacterized 30.6 kDa protein in IAP2-VLF1 intergenic region OS=Autographa californica nuclear polyhedrosis virus PE=4 SV=1	Y074	17	Unknown	Unknown	Host compartment
>sp|P08160|P35_NPVAC Early 35 kDa protein OS=Autographa californica nuclear polyhedrosis virus GN=P35 PE=1 SV=1	P35	16	Cysteine-type endopeptidase inhibitor activity	Negative regulation of apoptotic process	Host cytoplasm, host nucleus
>sp|P41430|Y025_NPVAC Uncharacterized 36.6 kDa protein in EGT-IAP1 intergenic region OS=Autographa californica nuclear polyhedrosis virus PE=4 SV=1	Y025	12	Unknown	Unknown	Host compartment
>sp|P17501|FUS_NPVAC Major envelope glycoprotein OS=Autographa californica nuclear polyhedrosis virus GN=GP64 PE=1 SV=2	FUS	11	Identical protein binding	Membrane fusion involved in viral entry into host cell	Host cell membrane
>sp|P32651|GP41_NPVAC Structural glycoprotein gp41 OS=Autographa californica nuclear polyhedrosis virus GN=GP41 PE=1 SV=2	GP41	9	Structural molecule activity	Egress of nucleocapsids from the host nucleus	Host cell nucleus
>sp|P41453|LEF3_NPVAC Late expression factor 3 OS=Autographa californica nuclear polyhedrosis virus GN=LEF-3 PE=1 SV=1	LEF3	9	DNA binding	Viral DNA replication	Host cell nucleus
>sp|Q06670|AC83_NPVAC Capsid-associated protein AC83 OS=Autographa californica nuclear polyhedrosis virus GN=p95 PE=3 SV=1	AC83	9	Structural molecule	Capsid component	Host cytoplasm, host nucleus
>sp|P25695|C42_NPVAC Protein C42 OS=Autographa californica nuclear polyhedrosis virus GN=ORF101 PE=1 SV=2	C42	8	Recruits p78/73 proteins	Initiates nuclear actin polymerization	Host cell nucleus
>sp|P41701|E18_NPVAC Protein E18 OS=Autographa californica nuclear polyhedrosis virus GN=E18 PE=4 SV=2	E18	6	Component of the polyhedra envelope	Essential role in the budded virus production	Virion membrane
>sp|P24728|VPHE_NPVAC Polyhedral envelope-associated phosphoprotein OS=Autographa californica nuclear polyhedrosis virus GN=pp34 PE=1 SV=1	VPHE	6	Structural molecule	Major component of the polyhedra envelope	Host cytoplasm, host nucleus
>sp|P41702|E27_NPVAC Occlusion-derived virus envelope protein E27 OS=Autographa californica nuclear polyhedrosis virus GN=E27 PE=1 SV=1	E27	5	Acts as a cyclin-like protein	Modulation by virus of host cell cycle	Virion membrane, virion envelope
>sp|Q00733|VP80_NPVAC Capsid-associated protein VP80 OS=Autographa californica nuclear polyhedrosis virus GN=VP80 PE=1 SV=1	VP80	4	Structural molecule	Capsid component	Host cytoplasm, host nucleus
>sp|P41710|IE0_NPVAC Immediate-early protein IE-0 OS=Autographa californica nuclear polyhedrosis virus GN=IE-0 PE=4 SV=1	IE0	4	Metal ion binding	DNA replication	Host cytoplasm, host nucleus
>sp|P11042|PP31_NPVAC Protein pp31 OS=Autographa californica nuclear polyhedrosis virus GN=39KD PE=1 SV=2	PP31	4	DNA binding	Role in both early and late gene expression	Host cell nucleus
>sp|Q00732|P48_NPVAC p48 protein OS=Autographa californica nuclear polyhedrosis virus GN=P48 PE=3 SV=2	P48	4	Envelopment protein	Role in the production of budded virions	Host cytoplasm, host nucleus
>sp|Q06687|VLF1_NPVAC Very late expression factor 1 OS=Autographa californica nuclear polyhedrosis virus GN=VLF-1 PE=1 SV=1	VLF1	4	DNA binding	Regulation of transcription, DNA-templated	Host cell nucleus
>sp|Q04719|ME53_NPVAC Early 53 kDa protein OS=Autographa californica nuclear polyhedrosis virus GN=ME53 PE=4 SV=2	ME53	2	DNA binding	Intranuclear baculovirus virion assembly	Host cell nucleus
>sp|P18569|EGT_NPVAC Ecdysteroid UDP-glucosyltransferase OS=Autographa californica nuclear polyhedrosis virus GN=EGT PE=1 SV=1	EGT	2	Transferase activity	Transfers glucose from UDP-glucose to ecdysteroids	Host ER, host golgi
>sp|P41667|AC114_NPVAC Protein ORF114 OS=Autographa californica nuclear polyhedrosis virus PE=4 SV=1	AC114	2	Infectivity	Facilitates embedding of occlusion-derived viruses into occlusion bodies	Host cytoplasm
>sp|P08358|VP26_NPVAC Protein p26 OS=Autographa californica nuclear polyhedrosis virus GN=P26 PE=3 SV=1	VP26	1	Glycoprotein	Unknown	Host compartment
>sp|P41481|VP18_NPVAC P18 protein OS=Autographa californica nuclear polyhedrosis virus GN=P18 PE=4 SV=1	VP18	1	Unknown	Unknown	Host compartment
>sp|P41463|Y059_NPVAC Uncharacterized 8.2 kDa protein in LEF8-FP intergenic region OS=Autographa californica nuclear polyhedrosis virus PE=4 SV=1	Y059	1	Unknown	Unknown	Host compartment
>sp|P41432|Y028_NPVAC Uncharacterized 20.4 kDa protein in IAP1-SOD intergenic region OS=Autographa californica nuclear polyhedrosis virus PE=4 SV=1	Y028	1	Unknown	Unknown	Host compartment
