## Supplementary material for "Methods Matter -- Standard Production Platforms for Recombinant AAV Produce Chemically and Functionally Distinct Vectors": Table S21

### Sheet: NGS Metrics
Metric	BM1	HM1	HC8	BM8	BC1	HC1	BC8	HM8
Genome size	4364	4364	4364	4364	4364	4364	4364	4364
Mean coverage (X)	2851	3080	1395	1145	1936	2545	1734	1659
Median coverage (X)	2587	2524	1238	930	1661	1973	1408	1380
Coverage range not including ITRs (X)	849-11,052	850-10,194	164-6,410	160-4,935	578-6,701	540-10,869	324-7,321	230-11,479
Coverage range including ITRs (X)	190-2,110	135-1,778	38-1,193	28-1,112	96-1,451	74-1,411	81-1,641	51-989
Number of SNPs:	0	0	0	0	0	0	0	0
Number of MNPs:	0	0	0	0	0	0	0	0
Number of indels:	0	0	0	0	0	0	0	0
Number of others (SVs):	0	0	0	0	0	0	0	0
Number of multiallelic sites:	0	0	0	0	0	0	0	0
Number of multiallelic SNP sites:	0	0	0	0	0	0	0	0
