## Supplementary material for "Methods Matter -- Standard Production Platforms for Recombinant AAV Produce Chemically and Functionally Distinct Vectors": Table S23

### Sheet: Statistics from Figure 5
AAV1 Data				AAV8 Data
Week 1	Summary	P Value		Week 1	Summary	P Value
Male Bac-Cell vs. Male Bac-Media	ns	0.9765		Male Bac-Cell vs. Male Bac-Media	ns	0.9883
Male Bac-Cell vs. Male Hum-Cell	ns	0.1504		Male Bac-Cell vs. Male Hum-Cell	*	0.0315
Male Bac-Cell vs. Male Hum-Media	ns	0.843		Male Bac-Cell vs. Male Hum-Media	**	0.009
Male Bac-Cell vs. Female Bac-Cell	ns	0.7575		Male Bac-Cell vs. Female Bac-Cell	ns	0.927
Male Bac-Cell vs. Female Bac-Media	ns	0.7702		Male Bac-Cell vs. Female Bac-Media	ns	0.9621
Male Bac-Cell vs. Female Hum-Cell	ns	0.9429		Male Bac-Cell vs. Female Hum-Cell	ns	0.5314
Male Bac-Cell vs. Female Hum-Media	ns	0.8337		Male Bac-Cell vs. Female Hum-Media	ns	0.4593
Male Bac-Media vs. Male Hum-Cell	ns	0.1587		Male Bac-Media vs. Male Hum-Cell	*	0.0327
Male Bac-Media vs. Male Hum-Media	ns	0.8661		Male Bac-Media vs. Male Hum-Media	**	0.0094
Male Bac-Media vs. Female Bac-Cell	ns	0.7353		Male Bac-Media vs. Female Bac-Cell	ns	0.9154
Male Bac-Media vs. Female Bac-Media	ns	0.7479		Male Bac-Media vs. Female Bac-Media	ns	0.9504
Male Bac-Media vs. Female Hum-Cell	ns	0.9664		Male Bac-Media vs. Female Hum-Cell	ns	0.5411
Male Bac-Media vs. Female Hum-Media	ns	0.8109		Male Bac-Media vs. Female Hum-Media	ns	0.4682
Male Hum-Cell vs. Male Hum-Media	ns	0.2134		Male Hum-Cell vs. Male Hum-Media	ns	0.6229
Male Hum-Cell vs. Female Bac-Cell	ns	0.0822		Male Hum-Cell vs. Female Bac-Cell	*	0.0253
Male Hum-Cell vs. Female Bac-Media	ns	0.0851		Male Hum-Cell vs. Female Bac-Media	*	0.0282
Male Hum-Cell vs. Female Hum-Cell	ns	0.1712		Male Hum-Cell vs. Female Hum-Cell	ns	0.1216
Male Hum-Cell vs. Female Hum-Media	ns	0.1005		Male Hum-Cell vs. Female Hum-Media	ns	0.1509
Male Hum-Media vs. Female Bac-Cell	ns	0.6126		Male Hum-Media vs. Female Bac-Cell	**	0.007
Male Hum-Media vs. Female Bac-Media	ns	0.6243		Male Hum-Media vs. Female Bac-Media	**	0.0079
Male Hum-Media vs. Female Hum-Cell	ns	0.8994		Male Hum-Media vs. Female Hum-Cell	*	0.0432
Male Hum-Media vs. Female Hum-Media	ns	0.6835		Male Hum-Media vs. Female Hum-Media	ns	0.0558
Female Bac-Cell vs. Female Bac-Media	ns	0.9867		Female Bac-Cell vs. Female Bac-Media	ns	0.9649
Female Bac-Cell vs. Female Hum-Cell	ns	0.7038		Female Bac-Cell vs. Female Hum-Cell	ns	0.4734
Female Bac-Cell vs. Female Hum-Media	ns	0.9212		Female Bac-Cell vs. Female Hum-Media	ns	0.406
Female Bac-Media vs. Female Hum-Cell	ns	0.7162		Female Bac-Media vs. Female Hum-Cell	ns	0.5009
Female Bac-Media vs. Female Hum-Media	ns	0.9345		Female Bac-Media vs. Female Hum-Media	ns	0.4311
Female Hum-Cell vs. Female Hum-Media	ns	0.7784		Female Hum-Cell vs. Female Hum-Media	ns	0.9086
Week 2	Summary	P Value		Week 2	Summary	P Value
Male Bac-Cell vs. Male Bac-Media	ns	0.0802		Male Bac-Cell vs. Male Bac-Media	ns	0.7256
Male Bac-Cell vs. Male Hum-Cell	ns	0.2142		Male Bac-Cell vs. Male Hum-Cell	**	0.0032
Male Bac-Cell vs. Male Hum-Media	ns	0.2429		Male Bac-Cell vs. Male Hum-Media	***	0.0001
Male Bac-Cell vs. Female Bac-Cell	ns	0.4849		Male Bac-Cell vs. Female Bac-Cell	ns	0.49
Male Bac-Cell vs. Female Bac-Media	ns	0.338		Male Bac-Cell vs. Female Bac-Media	ns	0.5166
Male Bac-Cell vs. Female Hum-Cell	ns	0.7797		Male Bac-Cell vs. Female Hum-Cell	ns	0.926
Male Bac-Cell vs. Female Hum-Media	ns	0.3231		Male Bac-Cell vs. Female Hum-Media	ns	0.6076
Male Bac-Media vs. Male Hum-Cell	ns	0.6025		Male Bac-Media vs. Male Hum-Cell	**	0.0011
Male Bac-Media vs. Male Hum-Media	ns	0.5512		Male Bac-Media vs. Male Hum-Media	****	<0.0001
Male Bac-Media vs. Female Bac-Cell	*	0.0158		Male Bac-Media vs. Female Bac-Cell	ns	0.7336
Male Bac-Media vs. Female Bac-Media	**	0.0079		Male Bac-Media vs. Female Bac-Media	ns	0.7654
Male Bac-Media vs. Female Hum-Cell	*	0.0436		Male Bac-Media vs. Female Hum-Cell	ns	0.6573
Male Bac-Media vs. Female Hum-Media	**	0.0073		Male Bac-Media vs. Female Hum-Media	ns	0.3883
Male Hum-Cell vs. Male Hum-Media	ns	0.9398		Male Hum-Cell vs. Male Hum-Media	ns	0.3091
Male Hum-Cell vs. Female Bac-Cell	ns	0.0547		Male Hum-Cell vs. Female Bac-Cell	***	0.0004
Male Hum-Cell vs. Female Bac-Media	*	0.03		Male Hum-Cell vs. Female Bac-Media	***	0.0004
Male Hum-Cell vs. Female Hum-Cell	ns	0.1296		Male Hum-Cell vs. Female Hum-Cell	**	0.0042
Male Hum-Cell vs. Female Hum-Media	*	0.0279		Male Hum-Cell vs. Female Hum-Media	*	0.0133
Male Hum-Media vs. Female Bac-Cell	ns	0.0645		Male Hum-Media vs. Female Bac-Cell	****	<0.0001
Male Hum-Media vs. Female Bac-Media	*	0.0358		Male Hum-Media vs. Female Bac-Media	****	<0.0001
Male Hum-Media vs. Female Hum-Cell	ns	0.1493		Male Hum-Media vs. Female Hum-Cell	***	0.0002
Male Hum-Media vs. Female Hum-Media	*	0.0334		Male Hum-Media vs. Female Hum-Media	***	0.0007
Female Bac-Cell vs. Female Bac-Media	ns	0.7935		Female Bac-Cell vs. Female Bac-Media	ns	0.9665
Female Bac-Cell vs. Female Hum-Cell	ns	0.6746		Female Bac-Cell vs. Female Hum-Cell	ns	0.4339
Female Bac-Cell vs. Female Hum-Media	ns	0.7702		Female Bac-Cell vs. Female Hum-Media	ns	0.2306
Female Bac-Media vs. Female Hum-Cell	ns	0.4961		Female Bac-Media vs. Female Hum-Cell	ns	0.4588
Female Bac-Media vs. Female Hum-Media	ns	0.9758		Female Bac-Media vs. Female Hum-Media	ns	0.2471
Female Hum-Cell vs. Female Hum-Media	ns	0.4772		Female Hum-Cell vs. Female Hum-Media	ns	0.6738
Week 3	Summary	P Value		Week 3	Summary	P Value
Male Bac-Cell vs. Male Bac-Media	ns	0.3275		Male Bac-Cell vs. Male Bac-Media	ns	0.4027
Male Bac-Cell vs. Male Hum-Cell	**	0.0042		Male Bac-Cell vs. Male Hum-Cell	ns	0.1294
Male Bac-Cell vs. Male Hum-Media	***	0.0001		Male Bac-Cell vs. Male Hum-Media	****	<0.0001
Male Bac-Cell vs. Female Bac-Cell	ns	0.8759		Male Bac-Cell vs. Female Bac-Cell	ns	0.2914
Male Bac-Cell vs. Female Bac-Media	ns	0.9586		Male Bac-Cell vs. Female Bac-Media	ns	0.4558
Male Bac-Cell vs. Female Hum-Cell	ns	0.0897		Male Bac-Cell vs. Female Hum-Cell	ns	0.8755
Male Bac-Cell vs. Female Hum-Media	ns	0.9612		Male Bac-Cell vs. Female Hum-Media	ns	0.7478
Male Bac-Media vs. Male Hum-Cell	ns	0.0513		Male Bac-Media vs. Male Hum-Cell	*	0.0204
Male Bac-Media vs. Male Hum-Media	**	0.0025		Male Bac-Media vs. Male Hum-Media	****	<0.0001
Male Bac-Media vs. Female Bac-Cell	ns	0.4096		Male Bac-Media vs. Female Bac-Cell	ns	0.8256
Male Bac-Media vs. Female Bac-Media	ns	0.3028		Male Bac-Media vs. Female Bac-Media	ns	0.9269
Male Bac-Media vs. Female Hum-Cell	ns	0.4642		Male Bac-Media vs. Female Hum-Cell	ns	0.4957
Male Bac-Media vs. Female Hum-Media	ns	0.3518		Male Bac-Media vs. Female Hum-Media	ns	0.2482
Male Hum-Cell vs. Male Hum-Media	ns	0.2522		Male Hum-Cell vs. Male Hum-Media	****	<0.0001
Male Hum-Cell vs. Female Bac-Cell	**	0.0064		Male Hum-Cell vs. Female Bac-Cell	*	0.0116
Male Hum-Cell vs. Female Bac-Media	**	0.0036		Male Hum-Cell vs. Female Bac-Media	*	0.0255
Male Hum-Cell vs. Female Hum-Cell	ns	0.2159		Male Hum-Cell vs. Female Hum-Cell	ns	0.0952
Male Hum-Cell vs. Female Hum-Media	**	0.0048		Male Hum-Cell vs. Female Hum-Media	ns	0.2294
Male Hum-Media vs. Female Bac-Cell	***	0.0002		Male Hum-Media vs. Female Bac-Cell	****	<0.0001
Male Hum-Media vs. Female Bac-Media	****	<0.0001		Male Hum-Media vs. Female Bac-Media	****	<0.0001
Male Hum-Media vs. Female Hum-Cell	*	0.0191		Male Hum-Media vs. Female Hum-Cell	****	<0.0001
Male Hum-Media vs. Female Hum-Media	***	0.0001		Male Hum-Media vs. Female Hum-Media	****	<0.0001
Female Bac-Cell vs. Female Bac-Media	ns	0.8353		Female Bac-Cell vs. Female Bac-Media	ns	0.755
Female Bac-Cell vs. Female Hum-Cell	ns	0.1222		Female Bac-Cell vs. Female Hum-Cell	ns	0.3681
Female Bac-Cell vs. Female Hum-Media	ns	0.9144		Female Bac-Cell vs. Female Hum-Media	ns	0.1704
Female Bac-Media vs. Female Hum-Cell	ns	0.0806		Female Bac-Media vs. Female Hum-Cell	ns	0.5552
Female Bac-Media vs. Female Hum-Media	ns	0.9199		Female Bac-Media vs. Female Hum-Media	ns	0.2872
Female Hum-Cell vs. Female Hum-Media	ns	0.0989		Female Hum-Cell vs. Female Hum-Media	ns	0.6327
Week 4	Summary	P Value		Week 4	Summary	P Value
Male Bac-Cell vs. Male Bac-Media	ns	0.2711		Male Bac-Cell vs. Male Bac-Media	ns	0.5944
Male Bac-Cell vs. Male Hum-Cell	****	<0.0001		Male Bac-Cell vs. Male Hum-Cell	**	0.0065
Male Bac-Cell vs. Male Hum-Media	****	<0.0001		Male Bac-Cell vs. Male Hum-Media	****	<0.0001
Male Bac-Cell vs. Female Bac-Cell	ns	0.7479		Male Bac-Cell vs. Female Bac-Cell	ns	0.7686
Male Bac-Cell vs. Female Bac-Media	ns	0.7723		Male Bac-Cell vs. Female Bac-Media	ns	0.9609
Male Bac-Cell vs. Female Hum-Cell	**	0.0023		Male Bac-Cell vs. Female Hum-Cell	ns	0.0745
Male Bac-Cell vs. Female Hum-Media	ns	0.1459		Male Bac-Cell vs. Female Hum-Media	ns	0.123
Male Bac-Media vs. Male Hum-Cell	****	<0.0001		Male Bac-Media vs. Male Hum-Cell	*	0.026
Male Bac-Media vs. Male Hum-Media	****	<0.0001		Male Bac-Media vs. Male Hum-Media	***	0.0002
Male Bac-Media vs. Female Bac-Cell	ns	0.434		Male Bac-Media vs. Female Bac-Cell	ns	0.4093
Male Bac-Media vs. Female Bac-Media	ns	0.4156		Male Bac-Media vs. Female Bac-Media	ns	0.6287
Male Bac-Media vs. Female Hum-Cell	*	0.0431		Male Bac-Media vs. Female Hum-Cell	ns	0.206
Male Bac-Media vs. Female Hum-Media	ns	0.7186		Male Bac-Media vs. Female Hum-Media	ns	0.308
Male Hum-Cell vs. Male Hum-Media	****	<0.0001		Male Hum-Cell vs. Male Hum-Media	ns	0.0968
Male Hum-Cell vs. Female Bac-Cell	****	<0.0001		Male Hum-Cell vs. Female Bac-Cell	**	0.0028
Male Hum-Cell vs. Female Bac-Media	****	<0.0001		Male Hum-Cell vs. Female Bac-Media	**	0.0074
Male Hum-Cell vs. Female Hum-Cell	****	<0.0001		Male Hum-Cell vs. Female Hum-Cell	ns	0.3206
Male Hum-Cell vs. Female Hum-Media	****	<0.0001		Male Hum-Cell vs. Female Hum-Media	ns	0.2154
Male Hum-Media vs. Female Bac-Cell	****	<0.0001		Male Hum-Media vs. Female Bac-Cell	****	<0.0001
Male Hum-Media vs. Female Bac-Media	****	<0.0001		Male Hum-Media vs. Female Bac-Media	****	<0.0001
Male Hum-Media vs. Female Hum-Cell	*	0.0135		Male Hum-Media vs. Female Hum-Cell	**	0.0092
Male Hum-Media vs. Female Hum-Media	****	<0.0001		Male Hum-Media vs. Female Hum-Media	**	0.0046
Female Bac-Cell vs. Female Bac-Media	ns	0.9745		Female Bac-Cell vs. Female Bac-Media	ns	0.7315
Female Bac-Cell vs. Female Hum-Cell	**	0.0059		Female Bac-Cell vs. Female Hum-Cell	*	0.0389
Female Bac-Cell vs. Female Hum-Media	ns	0.2547		Female Bac-Cell vs. Female Hum-Media	ns	0.0677
Female Bac-Media vs. Female Hum-Cell	**	0.0054		Female Bac-Media vs. Female Hum-Cell	ns	0.0826
Female Bac-Media vs. Female Hum-Media	ns	0.2418		Female Bac-Media vs. Female Hum-Media	ns	0.1351
Female Hum-Cell vs. Female Hum-Media	ns	0.0936		Female Hum-Cell vs. Female Hum-Media	ns	0.8033
* P ≤ 0.05, ** P ≤ 0.01, *** P ≤ 0.001, **** P ≤ 0.0001				* P ≤ 0.05, ** P ≤ 0.01, *** P ≤ 0.001, **** P ≤ 0.0001
