## Supplementary material for "Methods Matter -- Standard Production Platforms for Recombinant AAV Produce Chemically and Functionally Distinct Vectors": Table S24

### Sheet: Transplantation details
Mouse ID	Mouse Sex	Strain	Date of birth (M/D/Y)	Human hepatocyte donor	Human donor sex	Date of transplant	Albumin level (µg/mL) pre-AAV administration
71086	Male	FRG C57/BL6	2019-03-02	HHF13022	Female	2019-04-17	7915
71090	Male	FRG C57/BL6	2019-03-04	HHF13022	Female	2019-04-17	8000
71091	Male	FRG C57/BL6	2019-03-04	HHF13022	Female	2019-04-17	8000
71095	Male	FRG C57/BL6	2019-03-04	HHF13022	Female	2019-04-17	8000
71153	Male	FRG C57/BL6	2019-03-07	HHM01008	Male	2019-05-15	7201
71155	Male	FRG C57/BL6	2019-03-07	HHM01008	Male	2019-05-15	7255
71159	Male	FRG C57/BL6	2019-03-07	HHM01008	Male	2019-05-15	7355
71160	Male	FRG C57/BL6	2019-03-07	HHM01008	Male	2019-05-15	8000
70996	Female	FRG C57/BL6	2019-02-20	HHF13022	Female	2019-04-17	7743
71037	Female	FRG C57/BL6	2019-02-21	HHF13022	Female	2019-04-17	7950
71073	Female	FRG C57/BL6	2019-02-27	HHF13022	Female	2019-04-17	8000
71088	Female	FRG C57/BL6	2019-03-02	HHF13022	Female	2019-04-17	8000
71200	Female	FRG C57/BL6	2019-03-11	HHM01008	Male	2019-05-15	6519
71201	Female	FRG C57/BL6	2019-03-11	HHM01008	Male	2019-05-15	7735
71209	Female	FRG C57/BL6	2019-03-11	HHM01008	Male	2019-05-15	5938
71215	Female	FRG C57/BL6	2019-03-11	HHM01008	Male	2019-05-15	7995
