## Supplementary material for "Methods Matter -- Standard Production Platforms for Recombinant AAV Produce Chemically and Functionally Distinct Vectors": Table S25

### Sheet: Vaccines
VACCINES (77)
Vaccine	Trade name	Abbreviation	Manufacturer	Cell line	Species	Type	Route	US Approval year
Adenovirus	Adenovirus Type 4 & Type 7	(unknown)	Barr Labs Inc.	WI-38	Human	Live Viral	Oral	2011
Anthrax	BioThrax	AVA	Emergent BioSolutions	Cell free	Bacteria	Inactivated Bacterial	IM	1970
Arachis hypogaea (peanut) allergen powder	Palforzia	N/A	Aimmune Therapeutics	Defatted peanut flour	Plant	N/A	Oral	2020
Bacillus of Calmette and Guerin strain of M. bovis	BCG Vaccine	BCG	Organon Teknika Corp	Cell free	Bacteria	Live Bacterial	Percutaneous	1990
Bacillus of Calmette and Guerin strain of M. bovis	TICE BCG	BCG	Organon Teknika Corp	Cell free	Bacteria	Live Attenuated Bacterial	Intravesical	1990
Cholera	Vaxchora	OCV	PaxVax	Recombinant bacteria	Bacteria	Live Bacterial	Oral	2016
Dengue	Dengvaxia	Dengvaxia	Sanofi Pasteur	Vero	Monkey	Live Recombinant Viral	SC	2019
DT	Generic	DT	Sanofi	Recombinant bacteria	Bacteria	Inactivated Bacterial Toxoids	IM	1978
DTaP	Daptacel	DTaP	Sanofi	Recombinant bacteria	Bacteria	Inactivated Bacterial	IM	2002
DTaP	Infanrix	DTaP	GlaxoSmithKline	Recombinant bacteria	Bacteria	Inactivated Bacterial	IM	1997
DTaP, Polio	Kinrix	DTaP-IPV	GlaxoSmithKline	Vero	Monkey	Inactivated Bacterial & Viral	IM	2008
DTaP, Polio	Quadracel	DTaP-IPV	Sanofi	MRC-5	Human	Inactivated Bacterial & Viral	IM	2015
DTaP, hepatitis B, Polio	Pediarix	DTaP-HepB-IPV	GlaxoSmithKline	Vero	Monkey	Inactivated Bacterial & Viral	IM	2002
DTaP, Polio, Haemophilus influenzae type b	Pentacel	DTaP-IPV/Hib	Sanofi	MRC-5	Human	Inactivated Bacterial & Viral	IM	2008
DTaP, Polio, Haemophilus influenzae type b, Hepatitis B	Vaxelis	DTaP-IPV/Hib-HepB	Sanofi Pasteur	Vero/recombinant yeast	Monkey/Yeast	Inactivated Bacterial & Viral	IM	2018
Ebola Zaire	Ervebo	Ervebo	Merck	Vero	Monkey	Live Recombinant Viral	IM	2019
Haemophilus influenzae type b (Hib)	ActHIB	Hib	Sanofi	Chicken eggs	Chicken	Inactivated Bacterial	IM	1993
Haemophilus influenzae type b (Hib)	Hiberix	Hib	GlaxoSmithKline	Chicken eggs	Chicken	Inactivated Bacterial	IM	2009
Haemophilus influenzae type b (Hib)	PedvaxHIB	Hib	Merck	Chicken eggs	Chicken	Inactivated Bacterial	IM	1989
Haemophilus influenzae type b. Meningococcal	MenHibrix	Hib-MenCY	GlaxoSmithKline	Cell free	n/a	Inactivated Bacterial	IM	2012
Hepatitis A	Havrix	HepA	GlaxoSmithKline	MRC-5	Human	Inactivated Viral	IM	1995
Hepatitis A	Vaqta	HepA	Merck	MRC-5	Human	Inactivated Viral	IM	1996
Hepatitis B	Engerix-B	HepB	GlaxoSmithKline	Recombinant yeast	Yeast	Inactivated Viral	IM	1989
Hepatitis B	Recombivax HB	HepB	Merck	Recombinant yeast	Yeast	Inactivated Viral	IM	1986
Hepatitis B	Heplisav-B	HepB	Dynavax Technologies	Recombinant yeast	Yeast	Recombinant, adjuvanted	IM	2017
Hepatitis A, Hepatitis B	Twinrix	HepA-HepB	GlaxoSmithKline	MRC-5	Human	Inactivated Viral	IM	2001
Herpes Zoster (Shingles)	Zostavax	HZV	Merck	MRC-5	Human	Live Attenuated Viral	SC	2006
Herpes Zoster (Shingles)	Shingrix	HZV	GlaxoSmithKline	CHO	Hamster	Recombinant, adjuvanted	IM	2017
Human Papillomavirus	Gardasil	HPV4	Merck	Recombinant yeast	Yeast	Inactivated Viral	IM	2006
Human Papillomavirus	Gardasil 9	9vHPV	Merck	Recombinant yeast	Yeast	Inactivated Viral	IM	2014
Human Papillomavirus	Cervarix	HPV2	GlaxoSmithKline	Baculovirus in Trichoplusia ni	Insect	Inactivated Viral	IM	2009
Influenza	Afluria	IIV3	Seqirus	Chicken eggs	Chicken	Inactivated Viral	IM	2016
Influenza	Afluria Quadrivalent	IIV4	Seqirus	Chicken eggs	Chicken	Inactivated Viral	IM	2016
Influenza	Audenz	(unknown)	Seqirus	MDCK	Dog	Inactivated Viral	IM	2020
Influenza	Fluad	IIV3	Seqirus	Chicken eggs	Chicken	Inactivated Viral	IM	2015
Influenza	Fluarix	IIV3	GlaxoSmithKline	Chicken eggs	Chicken	Inactivated Viral	IM	2005
Influenza	Fluarix Quadrivalent	IIV4	GlaxoSmithKline	Chicken eggs	Chicken	Inactivated Viral	IM	2012
Influenza	Flublok	RIV3	Protein Sciences	Baculovirus in Spodoptera frugiperda	Insect	Inactivated Viral	IM	2013
Influenza	Flublok Quadrivalent	RIV4	Protein Sciences	Baculovirus in Spodoptera frugiperda	Insect	Inactivated Viral	IM	2013
Influenza	Flucelvax	ccIIV3	Seqirus	MDCK	Dog	Inactivated Viral	IM	2012
Influenza	Flucelvax Quadrivalent	ccIIV4	Seqirus	MDCK	Dog	Inactivated Viral	IM	2016
Influenza	FluLaval Quadrivalent	IIIV4	GlaxoSmithKline	Chicken eggs	Chicken	Inactivated Viral	IM	2013
Influenza	FluLaval	IIV3	GlaxoSmithKline	Chicken eggs	Chicken	Inactivated Viral	IM	2006
Influenza	FluMist	LAIV3	Medimmune	Chicken eggs	Chicken	Live Attenuated Viral	Intranasal	2003
Influenza	FluMist Quadrivalent	LAIV4	Medimmune	Chicken eggs	Chicken	Live Attenuated Viral	Intranasal	2003
Influenza	Fluvirin	IIV3	Seqirus	Chicken eggs	Chicken	Inactivated Viral	IM	1988
Influenza	Fluzone	IIV3	Sanofi	Chicken eggs	Chicken	Inactivated Viral	IM	1980
Influenza	Fluzone Quadrivalent	IIV4	Sanofi	Chicken eggs	Chicken	Inactivated Viral	IM	2013
Influenza	Fluzone High- Dose	IIV3	Sanofi	Chicken eggs	Chicken	Inactivated Viral	IM	2009
Influenza	Fluzone Intradermal	IIV4	Sanofi	Chicken eggs	Chicken	Inactivated Viral	Intradermal	2014
Japanese encephalitis	Ixiaro	JE	Valneva	Vero	Monkey	Inactivated Viral	IM	2009
Japanese encephalitis	JE-VAX	JE	Osaka University	Whole brain	Mice	Inactivated Viral	SC	2005
Measles, Mumps, Rubella	M-M-R II	MMR	Merck	WI-38	Human	Live Attenuated Viral	SC	1978
Measles, Mumps, Rubella, Varicella	ProQuad	MMRV	Merck	WI-38	Human	Live Attenuated Viral	SC	2005
Meningococcal	Menomune	MPSV4	Sanofi	Recombinant bacteria	Bacteria	Inactivated Bacterial	SC	1981
Meningococcal	Menactra	MCV4	Sanofi	Recombinant bacteria	Bacteria	Inactivated Bacterial	IM	2005
Meningococcal	Menveo	MCV4	Novartis	Recombinant bacteria	Bacteria	Inactivated Bacterial	IM	2010
Meningococcal	Trumenba	MenB	Pfizer	Recombinant bacteria	Bacteria	Recombinant Bacterial	IM	2014
Meningococcal	Bexsero	MenB	GlaxoSmithKline	Recombinant bacteria	Bacteria	Recombinant Bacterial	IM	2015
Pneumococcal	Pneumovax 23	PPSV23	Merck	Recombinant bacteria	Bacteria	Inactivated Bacterial	SC or IM	1983
Pneumococcal	Prevnar 13	PCV13	Wyeth / Pfizer	Recombinant bacteria	Bacteria	Inactivated Bacterial	IM	2010
Polio	Ipol	IPV	Sanofi	Vero	Monkey	Inactivated Viral	SC or IM	1990
Rabies	Imovax	(unknown)	Sanofi	MRC-5	Human	Inactivated Viral	IM	1980
Rabies	RabAvert	(unknown)	Novartis	Chicken fibroblasts	Chicken	Inactivated Viral	IM	1997
Rotavirus	RotaTeq	RV5	Merck	Vero	Monkey	Live Viral	Oral	2006
Rotavirus	Rotarix	RV1	GlaxoSmithKline	Vero	Monkey	Live Viral	Oral	2008
Tetanus, reduced Diptheria	(Generic)	Td	Massachusetts Biological Labs	Recombinant bacteria	Bacteria	Inactivated Bacterial Toxoids	IM	1967
Tetanus, reduced Diptheria	Tenivac	Td	Sanofi	Recombinant bacteria	Bacteria	Inactivated Bacterial Toxoids	IM	2003
Tetanus, reduced Diptheria	Adacel	Tdap	Sanofi	Recombinant bacteria	Bacteria	Inactivated Bacterial	IM	1997
Tetanus, reduced Diptheria	Boostrix	Tdap	GlaxoSmithKline	Recombinant bacteria	Bacteria	Inactivated Bacterial	IM	2005
Tetanus, reduced Diptheria	Tdvax	Td	Sanofi	Recombinant bacteria	Bacteria	Inactivated Bacterial	IM	1997
Typhoid	Typhim Vi	Ty2	Sanofi	Recombinant bacteria	Bacteria	Inactivated Bacterial	IM	1994
Typhoid	Vivotif	Ty21a	PaxVax	Recombinant bacteria	Bacteria	Live Attenuated Bacterial	Oral	1989
Varicella	Varivax	VAR	Merck	WI-38	Human	Live Attenuated Viral	SC	1995
Vaccinia (Smallpox)	ACAM2000	(unknown)	Sanofi	Vero	Monkey	Live Attenuated Viral	Percutaneous	2007
Vaccinia (Smallpox and Monkeypox)	Jynneos	MVA-BN	Bavarian Nordic	Chicken embryo fibroblasts	Chicken	Live Viral, Non-replicating	SC	2019
Yellow Fever	YF-Vax	YF	Sanofi	Chicken eggs	Chicken	Live Attenuated Viral	SC	1978

### Sheet: Antibodies-ADCs-IgGs
ANTIBODIES/ADCs/IMMUNE GLOBULINS (99)
MONOCLONAL ANTIBODIES (62)
Antibody	Trade name	Cell line	Species	Manufacturer	Approval year	Route	Type	Target	Drug Label
abciximab	ReoPro	Sp2/0	Mouse	Centocor	1994	intravenous	chimeric Fab	GPIIb/IIIa	Link
adalimumab	Humira	CHO	Hamster	Abbvie	2002	subcutaneous	fully human	TNF	Link
adalimumab-atto	Amjevita	CHO	Hamster	Amgen	2016	subcutaneous	fully human, biosimilar	TNF	Link
alemtuzumab	Campath, Lemtrada	CHO	Hamster	Genzyme	2001	intravenous	humanized	CD52	Link
alirocumab	Praluent	CHO	Hamster	Sanofi Aventis	2015	subcutaneous	fully human	PCSK9	Link
atezolizumab	Tecentriq	CHO	Hamster	Genentech	2016	intravenous	humanized	PD-L1	Link
avelumab	Bavencio	CHO	Hamster	EMD Serono	2017	intravenous	fully human	PD-L1	Link
basiliximab	Simulect	Sp2/0	Mouse	Novartis	1998	intravenous	chimeric	IL2RA	Link
belimumab	Benlysta	NS0	Mouse	Human Genome Sciences	2011	intravenous	fully human	BLyS	Link
bevacizumab	Avastin	CHO	Hamster	Genentech	2004	intravenous	humanized	VEGF	Link
bezlotoxumab	Zinplava	CHO	Hamster	Merck	2016	intravenous	fully human	C-Dif toxin B	Link
blinatumomab	Blincyto	CHO	Hamster	Amgen	2014	intravenous	mouse, bispecific	CD19	Link
brodalumab	Siliq	CHO	Hamster	Valeant	2017	subcutaneous	chimeric	IL17RA	Link
canakinumab	Ilaris	Sp2/0	Mouse	Novartis	2009	subcutaneous	fully human	IL1B	Link
certolizumab pegol	Cimzia	E.coli	Bacterial	UCB	2008	subcutaneous	humanized	TNF	Link
cetuximab	Erbitux	Sp2/0	Mouse	ImClone Systems	2004	intravenous	chimeric	EGFR	Link
daclizumab	Zenapax	NS0	Mouse	Roche	1997	intravenous	humanized	IL2RA	Link
daclizumab	Zinbryta	NS0	Mouse	Biogen	2016	subcutaneous	humanized	IL2R	Link
daratumumab	Darzalex	CHO	Hamster	Janssen Biotech	2015	intravenous	fully human	CD38	Link
denosumab	Prolia, Xgeva	CHO	Hamster	Amgen	2010	subcutaneous	fully human	RANKL	Link
dinutuximab	Unituxin	Sp2/0	Mouse	United Therapeutics	2015	intravenous	chimeric	GD2	Link
dupilumab	Dupixent	CHO	Hamster	Regeneron	2017	subcutaneous	fully human	IL4RA	Link
durvalumab	Imfinzi	CHO	Hamster	AstraZeneca	2017	intravenous	fully human	PD-L1	Link
eculizumab	Soliris	NS0	Mouse	Alexion	2007	intravenous	humanized	Complement	Link
elotuzumab	Empliciti	NS0	Mouse	Bristol-Myers Squibb	2015	intravenous	humanized	SLAMF7	Link
evolocumab	Repatha	CHO	Hamster	Amgen	2015	subcutaneous	fully human	PCSK9	Link
golimumab	Simponi	Sp2/0	Mouse	Centocor	2009	subcutaneous	fully human	TNF	Link
golimumab	Simponi Aria	Sp2/0	Mouse	Janssen Biotech	2013	intravenous	fully human	TNF	Link
ibritumomab tiuxetan	Zevalin	CHO	Hamster	Spectrum Pharmaceuticals	2002	intravenous	murine, radioimmunotherapy	CD20	Link
idarucizumab	Praxbind	CHO	Hamster	Boehringer Ingelheim	2015	intravenous	humanized Fab	dabigatran	Link
infliximab	Remicade	Sp2/0	Mouse	Centocor	1998	intravenous	chimeric	TNF alpha	Link
infliximab-abda	Renflexis	Sp2/0	Mouse	Samsung Bioepis	2017	intravenous	chimeric, biosimilar	TNF	Link
infliximab-dyyb	Inflectra	Sp2/0	Mouse	Celltrion Healthcare	2016	intravenous	chimeric, biosimilar	TNF	Link
ipilimumab	Yervoy	CHO	Hamster	Bristol-Myers Squibb	2011	intravenous	fully human	CTLA-4	Link
ixekizumab	Taltz	CHO	Hamster	Eli Lilly	2016	subcutaneous	humanized	IL17A	Link
mepolizumab	Nucala	CHO	Hamster	GlaxoSmithKline	2015	subcutaneous	humanized	IL5	Link
natalizumab	Tysabri	NS0	Mouse	Biogen Idec	2004	intravenous	humanized	Alpha-4 integrin	Link
necitumumab	Portrazza	NS0	Mouse	Eli Lilly	2015	intravenous	fully human	EGFR	Link
nivolumab	Opdivo	CHO	Hamster	Bristol-Myers Squibb	2014	intravenous	fully human	PD-1	Link
obiltoxaximab	Anthem	NS0	Mouse	Elusys Therapeutics	2016	intravenous	chimeric	Anthrax toxin	Link
obinutuzumab	Gazyva	CHO	Hamster	Genentech	2013	intravenous	humanized	CD20	Link
ocrelizumab	Ocrevus	CHO	Hamster	Genentech	2017	intravenous	humanized	CD20	Link
ofatumumab	Arzerra	NS0	Mouse	Glaxo Grp	2009	intravenous	fully human	CD20	Link
olaratumab	Lartruvo	NS0	Mouse	Eli Lilly	2016	intravenous	fully human	PDGFRA	Link
omalizumab	Xolair	CHO	Hamster	Genentech	2003	intravenous	humanized	IgE	Link
palivizumab	Synagis	Sp2/0	Mouse	MedImmune	1998	intramuscular	humanized	F protein of RSV	Link
panitumumab	Vectibix	CHO	Hamster	Amgen	2006	intravenous	fully human	EGFR	Link
pembrolizumab	Keytruda	CHO	Hamster	Merck	2014	intravenous	humanized	PD-1	Link
pertuzumab	Perjeta	CHO	Hamster	Genentech	2012	intravenous	humanized	HER2	Link
ramucirumab	Cyramza	NS0	Mouse	Eli Lilly	2014	intravenous	fully human	VEGFR2	Link
ranibizumab	Lucentis	E.coli	Bacterial	Genentech	2006	intravitreal injection	humanized	VEGFR1	Link
raxibacumab	Raxibacumab	NS0	Mouse	Human Genome Sciences	2012	intravenous	fully human	Bacillus anthracis	Link
reslizumab	Cinqair	NS0	Mouse	Teva	2016	intravenous	humanized	IL5	Link
rituximab	Rituxan	CHO	Hamster	Genentech	1997	intravenous	chimeric	CD20	Link
secukinumab	Cosentyx	CHO	Hamster	Novartis	2015	subcutaneous	fully human	IL17A	Link
siltuximab	Sylvant	CHO	Hamster	Janssen Biotech	2014	intravenous	chimeric	IL6	Link
tocilizumab	Actemra	CHO	Hamster	Genentech	2010	intravenous	humanized	IL6R	Link
tocilizumab	Actemra	CHO	Hamster	Genentech	2013	intravenous	humanized	IL6R	Link
trastuzumab	Herceptin	CHO	Hamster	Genentech	1998	intravenous	humanized	HER2	Link
ustekinumab	Stelara	Sp2/0	Mouse	Centocor	2009	subcutaneous	fully human	IL12	Link
ustekinumab	Stelara	Sp2/0	Mouse	Janssen Biotech	2016	subcutaneous	fully human	IL12	Link
vedolizumab	Entyvio	CHO	Hamster	Takeda	2014	intravenous	humanized	Integrin receptor	Link
ANTIBODY DRUG CONJUGATES (2)
ado-trastuzumab emtansine	Kadcyla	CHO	Hamster	Genentech		intravenous	humanized, antibody-drug conjugate	HER2	Link
brentuximab vedotin	Adcentris	CHO	Hamster	Seattle Genetics		intravenous	chimeric, antibody-drug conjugate	CD30	Link
Product	Cell line	Species	Manufacturer	Therapeutic indication	Approval year
IMMUNE GLOBULINS (29)
Anthrasil, pooled human IgG against anthrax	Human plasma	Human	Cangene Corporation	IV treatment of inhalational anthrax	2015 (US)
Kedrab, pooled human IgG against rabies	Human plasma	Human	Kamada Ltd.	IM treatment and transient post-exposure prophylaxis for rabies infection	2017 (US)
BabyBIG, pooled human IgG against botulism toxin	Human plasma	Human	California Dept of Public Health	IV treatment of infant botulism caused by type A or type B	2003 (US)
CytoGAM, pooled human IgG against cytomegalovirus	Human plasma	Human	CSL Behring	IV prophylaxis of CMV disease associated with organ transplant	2007 (US)
HepaGAM, pooled human IgG against hepatitis B	Human plasma	Human	Cangene Corp	IV treatment of acute exposure to blood containing HBsAg	2006 (US)
Nabi-HB, pooled human IgG against hepatitis B	Human plasma	Human	Nabi Biopharmaceuticals	IM treatment of acute exposure to blood containing HBsAg	2008 (US)
Rhophylac, pooled human IgG against Rho(D)	Human plasma	Human	CSL Behring	Suppression of rhesus (Rh) isoimmunization	2004 (US)
Vaccinia Immune Globulin Intravenous (Human)	Human plasma	Human	Cangene Corp	Treatment of complications resulting from smallpox vaccination	2005 (US)
Varizig, pooled human IgG against varicella zoster	Human plasma	Human	Cangene Corp	Postexposure prophylaxis for varicella zoster in high risk individuals	2012 (US)
WinRho SDF Liquid, pooled human IgG against Rho(D)	Human plasma	Human	Cangene Corp	Suppression of rhesus (Rh) isoimmunization and treatment of ITP	2009 (US)
Hyqvia, immune globulin infusion, 10%, with rHuman hyaluronidase	Human plasma	Human	Baxter Healthcare Corporation	Subcutaneous treatment of primary immunodeficiency in adults	2014 (US)
Hizentra, immune globulin subcutaneous, 20%	Human plasma	Human	CSL Behring AG	Subcutaneous treatment of primary immunodeficiency and CIDP	2010 (US)
Cuvitru, subcutaneous immune globulin, 20% Solution	Human plasma	Human	Baxalta US Inc.	Replacement therapy for primary humoral immunodeficiency	2016 (US)
Bivigam, immune globulin infusion 10%	Human plasma	Human	Biotest Pharmaceuticals Corp	IV treatment for primary humoral immunodeficiency	2012 (US)
Carimune NF, immune globulin infusion	Human plasma	Human	CSL Behring AG	IV treatment for primary humoral immunodeficiency	2013 (US)
Flebogamma DIF 5% and 10%, immune globulin infusion	Human plasma	Human	Instituto Grifols, SA	IV treatment for primary humoral immunodeficiency	2006 (US)
Gammagard Liquid, immune globulin infusion, 10%	Human plasma	Human	Baxter HealthCare Corp	IV treatment for primary humoral immunodeficiency	2005 (US)
Gammagard S/D, immune globulin infusion	Human plasma	Human	Baxter HealthCare Corp	IV treatment for primary humoral immunodeficiency	1994 (US)
Gammaplex 5% & 10%	Human plasma	Human	Bio Products Laboratory	IV treatment for primary humoral immunodeficiency	2009 (US)
Gamunex-C, immune globulin infusion, 10%	Human plasma	Human	Grifols Therapeutics Inc	IV treatment for primary humoral immunodeficiency	2003 (US)
Octagam, immune globulin infusion, 5%	Human plasma	Human	Octapharma Pharmazeutika	IV treatment for chronic immune thrombocytopenic purpura	2014 (US)
Privigen, immune globulin infusion, 10%	Human plasma	Human	CSL Behring AG	IV treatment for primary humoral immunodeficiency	2007 (US)
GamaSTAN S/D, immune globulin	Human plasma	Human	Grifols Therapeutics Inc	IM prophylaxis for HepA, rubeola, varicella, rubella	2013 (US)
Atgam, lymphocyte immune globulin, anti-thymocyte globulin	Horse plasma	Horse	Pfizer	Management of allograft rejection in renal transplant patients	2005 (US)
Thymoglobulin, anti-thymocyte globulin	Rabbit plasma	Rabbit	Genzyme Corporation	Prophylaxis and treatment of acute rejection in patients receiving kidney transplant	1998 (US)
Panzyga, immune globulin intravenous (Human)-ifas	Human plasma	Human	Octapharma Pharmazeutika	IV treatment for primary humoral immunodeficiency	2018 (US)
Cutaquig, subcutaneous immune globulin (Human)-hipp	Human plasma	Human	Octapharma Pharmazeutika	Subcutaneous treatment of primary immunodeficiency in adults	2018 (US)
Xembify, immune globulin	Human plasma	Human	Grifols Therapeutics Inc	Subcutaneous treatment for primary Humoral Immunodeficiency (PI) in patients 2 years of age and older	2019 (US)
Asceniv, immune globulin	Human plasma	Human	ADMA Biologics	Intravenous treatment of primary humoral immunodeficiency for adults and adolescents (12 to 17 years of age)	2019 (US)
ANTI-VENOMS AND ANTI-TOXINS (8)
Anascorp, scorpion antivenom	Horse plasma	Horse	Rare Disease Therapeutics	IV antivenom for scorpion envenomation	2011 (US)
Anavip, north american rattlesnake antivenom	Horse plasma	Horse	Instituto Bioclon, S.A. de C.V	IV antivenom for north American rattlesnake envenomation	2015 (US)
Antivenin, black widow spider antivenom	Horse plasma	Horse	Merck & Co, Inc	IV antivenom for black widow spider envenomation	2005 (US)
Botulism Antitoxin Bivalent (Equine) Types A and B	Horse plasma	Horse	Sanofi Pasteur Ltd	IV treatment to counteract botulism toxin poisoning by antitoxin therapy	2005 (US)
BAT (Botulism Antitoxin Heptavalent (A, B, C, D, E, F, G) - (Equine)	Horse plasma	Horse	Cangene Corp	IV treatment to counteract botulism toxin poisoning by antitoxin therapy	2013 (US)
Antivenin, north american coral snake antivenin	Horse plasma	Horse	Wyeth Pharmaceuticals	IV antivenom for north american coral snake envenomation	2007 (US)
CroFAB, crotalidae polyvalent immune Fab	Horse plasma	Horse	Protherics Inc.	IV treatment for north american crotalid snake envenomation	2000 (US)
DigiFab, Digoxin Immune Fab	Sheep plasma	Sheep	Protherics Inc	Treatment of patients with life-threatening digoxin toxicity or overdose	2001 (US)

### Sheet: Blood Products-Enzymes-Hormones
BLOOD PRODUCTS, ENZYMES AND HORMONES (191)
Product	Cell line	Species	Manufacturer	Therapeutic indication	Approval year
Recombinant Factor VIII (16)
Nuwiq, rFactor VIII	HEK293	Human	Octapharma AB	Hemophilia A	2014 (EU), 2015 (US)
Eloctate, B-domain deleted rFactor VIII - Fc fusion protein	HEK293	Human	Biogen-Idec	Hemophilia A	2014 (US)
NovoEight, Factor VIIIa	CHO	Hamster	Novo Nordisk	Hemophilia A	2013 (EU & US)
Xyntha, rFactor VIII	CHO	Hamster	Pfizer/Wyeth	Hemophilia A	2008 (US)
Advate, rFactor VIII	CHO	Hamster	Baxter	Hemophilia A	2003 (US), 2004 (EU)
Helixate NexGen, rFactor VIII	BHK	Hamster	Bayer	Hemophilia A	2000 (EU)
Refacto, B-domain deleted rFactor VIII	CHO	Hamster	Pfizer/Wyeth	Hemophilia A	1999 (EU), 2000 (US)
Kogenate/Helixate, rFactor VIII	BHK	Hamster	Bayer	Hemophilia A	1993 (US), 2000 (EU)
Bioclate, rFactor VIII	CHO	Hamster	Aventis Behring	Hemophilia A	1993 (US)
Recombinate, rFactor VIII	CHO	Hamster	Baxter Healthcare	Hemophilia A	1992 (US)
Afstyla, rFactor VIII, single chain	CHO	Hamster	CSL Behring, LLC	Hemophilia A	2016 (US)
Kovaltry, full length rFactor VIII concentrate	BHK	Hamster	Bayer HealthCare	Hemophilia A	2016 (US)
Adynovate, rFactor VIII PEGylated	CHO	Hamster	Baxalta US Inc.	Hemophilia A	2015 (US)
Jivi, rFactor VIII PEGylated	BHK	Hamster	Bayer HealthCare	Hemophilia A	2018 (US)
Esperoct, rFVIII glycoPEGylated	CHO	Hamster	Novo Nordisk Inc.	Hemophilia A	2019 (US)
Obizur, rFactor VIII, porcine sequence	BHK	Hamster	Baxter Healthcare Corporation	Hemophilia A	2014 (US)
Other blood factors (18)
Alprolix, rFactor IX fused to a human IgG1 Fc domain	HEK293	Human	Biogen Idec	Hemophilia B	2014 (US)
Rixubis, rFactor IX	CHO	Hamster	Baxter Healthcare	Hemophilia B	2013 (US)
Tretten/NovoThirteen, rFactor XIII A-subunit	S.cerevisiae	Yeast	Novo Nordisk	Congenital factor XIII A-subunit deficiency	2012 (EU), 2013 (US)
Recothrom, rFactor IIa	CHO	Hamster	Bristol-Meyers Squibb	Control of minor bleeding during surgery	2008 (US)
NovoSeven, rFactor VIIa	BHK	Hamster	Novo Nordisk	Some forms of hemophilia	1996 (EU), 1999 (US)
Benefix, rFactor IX	CHO	Hamster	Pfizer/Wyeth	Hemophilia B	1997 (EU and US)
Andexxa, rFactor Xa	CHO	Hamster	Portola Pharamceuticals	Reversal of anticoagulation for life-threatening or uncontrolled bleeding	2018 (US)
Rebinyn, rFactor IX, glycoPEGylated	CHO	Hamster	Novo Nordisk Inc.	Hemophilia B	2017 (US)
Idelvion, rFactor IX - Albumin fusion protein (rIX-FP)	CHO	Hamster	CSL Behring	Hemophilia B	2016 (US)
Vonvendi, recombinant von Willebrand factor	CHO	Hamster	Baxalta US	von Willebrand disease	2015 (US)
Humate-P, antihemophilic Factor/von Willebrand Factor Complex	Human plasma	Human	CSL Behring GmbH	von Willebrand disease	2007 (US)
Alphanate, antihemophilic Factor/von Willebrand Factor Complex	Human plasma	Human	Grifols Biologicals Inc	von Willebrand disease, hemophilia A	1978 (US)
Wilate, antihemophilic Factor/von Willebrand Factor Complex	Human plasma	Human	Octapharma Pharmazeutika	von Willebrand disease	2009 (US)
Ixinity, rFactor IX	CHO	Hamster	Cangene Corporation	Hemophilia B	2015 (US)
Coagadex, Factor X	Human plasma	Human	Bio Products Laboratory USA, Inc	Factor X deficiency	2015 (US)
Profilnine SD, Factor IX complex	Human plasma	Human	Grifols Biologicals Inc	Hemophilia B	2010 (US)
Feiba, anti-inhibitor coagulent complex	Human plasma	Human	Baxter Healthcare Corp	Hemophilia A and B	1986 (US)
Corifact, Factor XIII concentrate	Human plasma	Human	CSL Behring GmbH	Congenital factor XIII deficiency	2011 (US)
TISSUE PLASMINOGEN ACTIVATOR (tPA) (5)
Metalyse (tenecteplase), TNK-tPA, modified rh tPA produced in CHO cells	CHO	Hamster	Boehringer Ingelheim	Myocardial infarction	2001 (EU)
TNKase (tenecteplase) modified rh tPA produced in CHO cells	CHO	Hamster	Roche/Genentech	Myocardial infarction	2000 (US)
Rapilysin (reteplase) rh tPA; see Ecokinase)	E.coli	Bacteria	Actavis	Acute myocardial infarction	1996 (EU)
Retavase (Reteplase, rh tPA; see –Ecokinase)	E.coli	Bacteria	Chiesi	Acute myocardial infarction	1996 (US)
Activase (Alteplase, rh tPA produced in CHO cells)	CHO	Hamster	Roche/Genentech	Acute myocardial infarction	1987 (US)
OTHER BLOOD AND FRACTIONATED PLASMA PRODUCTS (28)
Jetrea (ocriplasmin) recombinant truncated form of human plasmin	P. pastoris	Yeast	ThromboGenics	Symptomatic vitreomacular adhesion/vitreomacular traction	2012 (US), 2013 (EU)
Atryn (rAntithrombin)	goat milk	Goat	GTC Biotherapeutics/Ovation Pharmaceuticals	Hereditary antithrombin deficiency	2006 (EU), 2009 (US)
Kalbitor (ecallantide), rPlasma kallikrein inhibitor	P. pastoris	Yeast	Dyax	Hereditary angioedema	2009 (US)
Fibrin sealant (mix of frozen fibrinogen and thrombin)	Human plasma	Human	Instituto Grifols	Adjunct to hemostasis for mild/mod bleeding in adult surgery	2017 (US)
Raplixa, fibrin sealant (mix of fibrinogen and thrombin)	Human plasma	Human	The Medicines Company	Adjunct to hemostasis for mild/mod bleeding in adult surgery	2015 (US)
Evarrest, fibrin sealant patch	Human plasma	Human	Omrix Biopharmaceuticals	Adjunct to hemostasis for mild/mod bleeding in adult surgery	2012 (US)
TachoSil, fibrin sealant patch	Human plasma	Human	Takeda Pharma A/S	Adjunct to hemostasis for mild/mod bleeding in adult surgery	2010 (US)
Fibrinya (fibrinogen concentrate)	Human plasma	Human	Octapharma Pharmazeutika Produktionsges.m.b.H.	Acute bleeding in adults and adolescents with congenital fibrinogen deficiency	2017 (US)
RiaSTAP, fibrinogen concentrate	Human plasma	Human	CSL Behring GmbH	Acute bleeding in adults and adolescents with congenital fibrinogen deficiency	2009 (US)
Refludan (lepirudin) rHirudin anticoagulant	S.cerevisiae	Yeast	Bayer Healthcare	Anticoagulation therapy for heparin-associated thrombocytopenia	1998 (US)
Revasc (desirudin), rHirudin anticoagulant	S.cerevisiae	Yeast	Canyon Pharmaceuticals	Prevention of venous thrombosis	1997 (EU)
Evithrom, topical human thrombin	Human plasma	Human	OMRIX Biopharmaceuticals	Aid to hemostasis from minor bleeding	2007 (US)
Recothrom, topical rThrombin	CHO	Hamster	ZymoGenetics, Inc	Aid to hemostasis from minor bleeding	2008 (US)
Thrombin-JMI, topical bovine-origin thrombin	Bovine plasma	Pig	GenTrac, Inc	Aid to hemostasis from minor bleeding	2011 (US)
Ceprotin, protein C concentrate	Human plasma	Human	Baxter Healthcare Corp	Prevention and treatment of venous thrombosis and purpura fulminans	2007 (US)
Kcentra, prothrombin complex concentrate	Human plasma	Human	CSL Behring	For reversal of acquired coagulation factor deficiency induced by warfarin	2013 (US)
Albuminex, 5% and 25%	Human plasma	Human	Bio Products Laboratory USA, Inc	Hypovolemia, ascites, hypoalbuminemia from burns, acute nephrosis, acute respiratory distress syndrome and cardiopulmonary bypass	2018 (US)
Kedbumin, human albumin 25%	Human plasma	Human	Kedrion Biopharmaceuticals	Hypovolemic shock, hypoalbuminemia, OHSS, ARDS, burns	2011 (US)
Aralast, alpha-1-Proteinase Inhibitor (Human)	Human plasma	Human	Baxter Healthcare Corp	Emphysema therapy in patients with congenital alpha-1-proteinase inhibitor loss	2002 (US)
Aralast-NP, alpha-1-Proteinase Inhibitor (Human)	Human plasma	Human	Baxter Healthcare Corp	Emphysema therapy in patients with congenital alpha-1-proteinase inhibitor loss	2007 (US)
Glassia, alpha1-Proteinase Inhibitor (Human)	Human plasma	Human	Kamada Ltd.	Emphysema therapy in patients with congenital alpha-1-proteinase inhibitor loss	2010 (US)
Prolastin, alpha1-Proteinase Inhibitor (Human)	Human plasma	Human	Talecris Biotherapeutics	Emphysema therapy in patients with congenital alpha-1-proteinase inhibitor loss	2007 (US)
Prolastin-C, alpha1-Proteinase Inhibitor (Human)	Human plasma	Human	Talecris Biotherapeutics	Emphysema therapy in patients with congenital alpha-1-proteinase inhibitor loss	1987 (US)
Zemaira, alpha1-Proteinase Inhibitor (Human)	Human plasma	Human	Aventis Behring LLC	Emphysema therapy in patients with congenital alpha-1-proteinase inhibitor loss	2003 (US)
Haegarda, C1 esterase inhibitor	Human plasma	Human	CSL Behring GmbH	Prophylaxis to prevent hereditary angioedema in adolescents and adults	2017 (US)
Ruconest, C1 esterase inhibitor	Rabbit milk	Rabbit	Salix Pharmaceuticals	Treatment of acute attacks in adults and adolescents with hereditary angioedema	2014 (US)
Berinert, C1 esterase inhibitor	Human plasma	Human	CSL Behring GmbH	Treatment of acute attacks in adults and adolescents with hereditary angioedema	2009 (US)
Cinryze, C1 esternase inhibitor	Human plasma	Human	Lev Pharmaceuticals	Treatment of acute attacks in adults and adolescents with hereditary angioedema	2008 (US)
INSULIN (17)
Afrezza rh insulin	E.coli	Bacteria	MannKind	Diabetes mellitus	2014 (US)
Tresiba (insulin degludec), engineered long-acting human insulin analog	S.cerevisiae	Yeast	Novo Nordisk	Diabetes	2013 (EU)
Ryzodeg (insulin degludec/insulin aspart), combination of 2 engineered insulins	S.cerevisiae	Yeast	Novo Nordisk	Diabetes	2013 (EU)
NovoLog mix (insulin aspart mix, a 50:50 mixture of engineered rInsulin	S.cerevisiae	Yeast	Novo Nordisk	Diabetes mellitus	2008 (US)
Insulin Human Winthrop rInsulin	E.coli	Bacteria	Sanofi	Diabetes mellitus	2007 (EU)
Levemir (insulin detemir)	S.cerevisiae	Yeast	Novo Nordisk	Diabetes mellitus	2004 (EU), 2005 (US)
Apidra (insulin glulisine), rapid acting insulin analog	E.coli	Bacteria	Sanofi	Diabetes mellitus	2004 (EU and US)
Novolog (insulin aspart) short-acting rInsulin analog	S.cerevisiae	Yeast	Novo Nordisk	Diabetes mellitus	2001 (US)
Novolog mix 70/30 contains insulin aspart, short-acting rInsulin analog	S.cerevisiae	Yeast	Novo Nordisk	Diabetes mellitus	2001 (US)
Novomix 30 contains insulin aspart, short-acting rInsulin analog	S.cerevisiae	Yeast	Novo Nordisk	Diabetes mellitus	2000 (EU)
Lantus (insulin glargine), long-acting rInsulin analog	E.coli	Bacteria	Sanofi	Diabetes mellitus	2000 (EU and US)
Optisulin (insulin glargine), long-acting rInsulin analog	E.coli	Bacteria	Sanofi	Diabetes mellitus	2000 (EU)
NovoRapid (insulin aspart), rInsulin analog	S.cerevisiae	Yeast	Novo Nordisk	Diabetes mellitus	1999 (EU)
Liprolog (Insulin lispro), insulin analog	E.coli	Bacteria	Eli Lilly	Diabetes mellitus	2001 (EU)
Insuman rInsulin	E.coli	Bacteria	Sanofi	Diabetes mellitus	1997 (EU)
Humalog (insulin lispro, rInsulin analog)	E.coli	Bacteria	Eli Lilly	Diabetes mellitus	1996 (EU and US)
Humulin rInsulin	E.coli	Bacteria	Eli Lilly	Diabetes mellitus	1982 (US)
HUMAN GROWTH HORMONE (13)
Somatropin Biopartners (somatropin), rh growth hormone	S.cerevisiae	Yeast	BioPartners	Growth failure/growth hormone deficiency	2013 (EU)
Accretropin (somatropin) rhGH	E.coli	Bacteria	Emergent Biosolutions/Cangene	Growth failure in pediatric Turner syndrome	2008 (US)
Valtropin (somatropin) biosimilar rhGH	S.cerevisiae	Yeast	Biopartners/LG Life Sciences	Certain forms of growth disturbance in children and adults	2007 (US)
Omnitrope (somatropin) biosimilar (in EU) rhGH	E.coli	Bacteria	Sandoz/Novartis	Certain forms of growth disturbance in children and adults	2006 (EU and US)
Somavert (pegvisomant) PEGylated rhGH analog (antagonist)	E.coli	Bacteria	Pfizer/Nektar Therapeutics	Acromegaly	2002 (EU), 2003 (US)
Nutropin AQ rhGH	E.coli	Bacteria	Ipsen Pharma	Growth failure/Turner's syndrome	1994 (US)
Serostim (somatropin), rhGH	C127	Mouse	EMD Serono	AIDS-associated catabolism/wasting	1996 (US)
Saizen (somatropin), rhGH	C127	Mouse	EMD Serono	hGH deficiency in children	1996 (US)
Genotropin (somatropin), rhGH	E.coli	Bacteria	Pfizer	hGH deficiency in children	1995 (US)
Norditropin (somatropin), rhGH	E.coli	Bacteria	Novo Nordisk	hGH deficiency in children	1995 (US)
Tev-tropin/Bio-tropin (somatropin), rhGH	E.coli	Bacteria	Teva Pharmaceuticals	hGH deficiency in children	1995 (US)
Nutropin (somatropin), rhGH	E.coli	Bacteria	Roche/Genentech	hGH deficiency in children	1994 (US)
Humatrope (somatropin), hGH	E.coli	Bacteria	Eli Lilly	hGH deficiency in children	1987 (US)
Follicle-stimulating hormone (7)
Ovaleap (follitropin alfa), biosimilar rh FSH	CHO	Hamster	Teva Pharma	Infertility/subfertility	2013 (EU)
*Elonva (corifollitropin alfa), modified rh FSH	CHO	Hamster	Merck	Controlled ovarian stimulation	2010 (EU)
Fertavid (follitropin b), rh FSH	CHO	Hamster	MSD	Infertility	2009 (EU)
Pergoveris (follitropin α/lutropin α), combination of rh FSH and rh LH	CHO	Hamster	Merck	Follicular development in women with severe LH and FSH deficiency	2007 (EU)
Follistim (follitropin-β), rh FSH	CHO	Hamster	Merck	Infertility	1997 (US)
Puregon (follitropin-β) rh FSH	CHO	Hamster	N.V. Organon	Anovulation and superovulation	1996 (EU)
Gonal F (follitropin-α), rh FSH	CHO	Hamster	Merck Serono/EMD Serono	Anovulation and superovulation	1995 (EU), 1997 (US)
Other hormones (12)
Myalept (metreleptin), rh leptin analog	E.coli	Bacteria	AstraZeneca/Amylin	Some forms of lipodystrophy	2014 (US)
Gattex (in US)/Revestive (in EU); (teduglutide), rh GLP-2 analog	E.coli	Bacteria	NPS Pharma	Short bowel syndrome	2012 (US and EU)
*Victoza (Iiraglutide), a GLP-1 analog with attached fatty acid	S.cerevisiae	Yeast	Novo Nordisk	Type 2 diabetes	2009 (EU), 2010 (US)
Preotact, rh parathyroid hormone	E.coli	Bacteria	NPS Pharma	Osteoporosis	2006 (EU)
Fortical (r salmon calcitonin)	E.coli	Bacteria	Upsher-Smith Laboratories/Unigene	Postmenopausal osteoporosis	2005 (US)
Luveris (lutropin α) rh leutinizing hormone	CHO	Hamster	EMD Serono	Some forms of infertility	2000 (EU), 2004 (US)
Forsteo (EU)/Forteo (US) (teriparatide), rh parathyroid hormone	E.coli	Bacteria	Eli Lilly	Established osteoporosis in some postmenopausal women	2002 (US), 2003 (EU)
Natrecor (nesiritide), rh natriuretic peptide	E.coli	Bacteria	Johnson & Johnson/Scios	Acutely decompensated congestive heart failure	2001 (US)
Ovitrelle (EU)/Ovidrel (US) (choriogonadotropin-α) rhCG	CHO	Hamster	Merck/EMD Serono	Selected assisted reproductive techniques	2000 (US), 2001 (EU)
Thyrogen (thyrotrophin-a), rhTSH	CHO	Hamster	Sanofi/Genzyme	Thyroid cancer (detection and treatment)	1998 (US), 2000 (EU)
Glucagen (rh glucagon)	S.cerevisiae	Yeast	Novo Nordisk	Hypoglycemia	1998 (US)
Glucagon (glucagon, recombinant), rhGlucagon	E.coli	Bacteria	Eli Lilly	Hypoglycemia	1998 (US)
ERYTHROPOETIN (12)
Biopoin (epoetin theta), rhEPO	CHO	Hamster	Teva	Anemia	2009 (EU)
Eporatio (epoetin theta), rhEPO	CHO	Hamster	Teva	Anemia	2009 (EU)
Abseamed (epoietin-α), a biosimilar rhEPO	CHO	Hamster	Medice Arzneimittel Putter	Anemia associated with chronic renal failure	2007 (EU)
Binocrit (epoetin-α), a biosimilar rhEPO	CHO	Hamster	Sandoz	Anemia associated with chronic renal failure	2007 (EU)
Epoetin α Hexal (epoietin-α), biosimilar a rhEPO	CHO	Hamster	Hexal	Anemia associated with chronic renal failure	2007 (EU)
Mircera (methoxy polyethylene glycol-epoetin β), PEGylated rh EPO	CHO	Hamster	Roche	Anemia associated with chronic kidney disease	2007 (EU and US)
Retacrit (epoetin zeta), a biosimilar rh EPO	CHO	Hamster	Hospira	Anemia associated with chronic renal failure	2007 (EU)
Silapo (epoetin zeta), a biosimilar rh EPO	CHO	Hamster	Stada	Anemia associated with chronic renal failure	2007 (EU)
Aranesp (darbepoetin α), long-acting rEPO analog	CHO	Hamster	Amgen	Anemia	2001 (EU and US)
Neorecormon (epoietin β), rh EPO	CHO	Hamster	Roche	Anemia	1997 (EU)
Procrit (epoietin-α), rh EPO	CHO	Hamster	Janssen Biotech	Anemia	1990 (US)
Epogen (epoietin-α), rh EPO	CHO	Hamster	Amgen	Anemia	1989 (US)
Colony-stimulating factors (11)
Grastofil (biosimilar filgrastim), rh G-CSF	E.coli	Bacteria	Apotex	Neutropenia	2013 (EU)
Lonquex (lipegfilgrastim), PEGylated rh G-CSF	E.coli	Bacteria	Teva Pharmaceuticals	Neutropenia	2013 (EU)
Granix (tbo-filgrastim), rh G-CSF	E.coli	Bacteria	Teva/Cephalon	Neutropenia	2012 (US)
*Nivestim biosimilar filgrastim, rhG-CSF	E.coli	Bacteria	Hospira	Neutropenia	2010 (EU)
Filgrastim hexal biosimilar filgrastim, rh G-CSF	E.coli	Bacteria	Hexal	Neutropenia	2009 (EU)
Zarzio biosimilar filgrastim, rh G-CSF	E.coli	Bacteria	Sandoz	Neutropenia	2009 (EU)
Biograstim biosimilar filgrastim, rh G-CSF	E.coli	Bacteria	ABZ pharma	Neutropenia	2008 (EU)
Ratiograstim biosimilar filgrastim; rh G-CSF	E.coli	Bacteria	Ratiopharm	Neutropenia	2008 (EU)
Tevagrastim biosimilar filgrastim, rh G-CSF	E.coli	Bacteria	Teva	Neutropenia	2008 (EU)
Neulasta (pegfilgrastim), PEGylated rh G-CSF	E.coli	Bacteria	Amgen	Chemotherapy-induced neutropenia	2002 (US)
Neupogen (filgrastim), rh G-CSF	E.coli	Bacteria	Amgen	Chemotherapy-induced neutropenia	1991 (US)
Other growth factors (4)
Increlex (mecaserim), rh IGF-1	E.coli	Bacteria	Ispen Pharma	IGF-1 deficiency or GH gene deletion	2005 (US), 2007 (EU)
Kepivance (palifermin), a rh KGF	E.coli	Bacteria	Swedish Orphan Biovitrum	Severe oral mucositis in patients with hematologic cancers	2004 (US), 2005 (EU)
GEM 21S growth factor enhanced matrix; contains rh PDGF-BB	S.cerevisiae	Yeast	BioMimetic Pharmaceuticals	Periodontally related defects	2005 (US)
Regranex (becaplermin), rh PDGF-BB	S.cerevisiae	Yeast	Novartis/Johnson & Johnson	Lower extremity diabetic neuropathic ulcers	1997 (US)
INTERFERONS (14)
PEGintron/ribetol combo pack, PEGylated rh IFNα-2b and ribavirin	E.coli	Bacteria	Schering Plough	Chronic hepatitis C	2008 (US)
Pegasys (PEGinterferon α-2a)	E.coli	Bacteria	Roche/Genentech	Hepatitis C	2002 (EU and US)
PegIntron (PEG rIFN-α-2b)	E.coli	Bacteria	Merck Sharp & Dohem	Chronic hepatitis C	2000 (EU), 2001 (US)
ViraferonPeg (PEG rIFN-α-2b)	E.coli	Bacteria	MSD	Chronic hepatitis C	2000 (EU)
Intron A (also known as Alfatronol) (rIFN-α-2b)	E.coli	Bacteria	MSD	Cancer, genital warts, hepatitis	1986 (US), 2000 (EU)
Rebetron (combination of ribavirin and rh IFN-α2b)	E.coli	Bacteria	Schering Plough	Chronic hepatitis C	1999 (US)
Infergen (interferon alficon-1), r IFN-α, synthetic type I IFN	E.coli	Bacteria	InterMune/Amgen	Chronic hepatitis C	1997 (US)
Plegridy (rh peginterferon beta 1a)	CHO	Hamster	Biogen Idec	Multiple sclerosis	2014 (EU)
Extavia (interferon beta-1b), rh IFN-β1b	E.coli	Bacteria	Novartis	Multiple sclerosis	2008 (EU), 2009 (US)
Rebif (interferon-β1a), rh IFN-β1a	CHO	Hamster	EMD Serono	Relapsing/remitting multiple sclerosis	1998 (EU), 2002 (US)
Avonex (interferon-β1a), rh IFN-β1a	CHO	Hamster	Biogen-IDEC	Relapsing multiple sclerosis	1996 (US), 1997 (EU)
Betaferon (interferon-β-1b), r IFN-β1b	E.coli	Bacteria	Bayer Pharma	Multiple sclerosis	1995 (EU)
Betaseron (rIFN-β1b)	E.coli	Bacteria	Bayer/Berlex Labs/Chiron	Relapsing/remitting multiple sclerosis	1993 (US)
Actimmune (rh IFN-γ1b)	E.coli	Bacteria	Vidara Therapeutics	Chronic granulomatous disease	1990 (US)
BONE MORPHOGENIC PROTEINS (5)
Opgenra (eptotermin α), rhBMP-7	CHO	Hamster	Olympus Biotech	Posterolateral lumbar spinal fusion	2009 (EU)
Infuse bone graft (contains dibotermin-alfa, a rh BMP-2	CHO	Hamster	Wyeth	Acute open tibial shaft fracture	2004 (US)
Inductos (dibotermin alfa); rhBMP-2	CHO	Hamster	Medtronic BioPharma	Acute tibia fractures	2002 (EU)
Infuse (rh BMP2)	CHO	Hamster	Medtronic Sofamor Danek	Promotes fusion of lower spine vertebrae	2002 (US)
OP-1 implant (US)/ Osigraft (EU) (eptotermin alfa), rh BMP-7	CHO	Hamster	Olympus Biotech/Stryker Biotech	Non-union of tibia	2001 (EU and US)
RECOMBINANT ENZYMES (16)
Vimizim (elosulfase alfa), rh N-acetlygalactosamine-6-sulfatase	CHO	Hamster	BioMarin	Mucopolysaccharidosis IVA (Morquio A syndrome)	2014 (US and EU)
Krystexxa (pegloticase), PEGylated r urate oxidase	E.coli	Bacteria	Savient/Crealta Pharmaceuticals	Gout	2010 (US), 2013 (EU)
Elelyso (taliglucerase alfa) rh glucocerebrosidase	Carrot root	Plant	Pfizer/Protalix	Gaucher disease	2012 (US)
Voraxaze (glucarpidase) r carboxypeptidase	E.coli	Bacteria	BTG International	Toxic plasma methotrexatein patients with impaired renal function	2012 (US)
*Lumizyme (alglucosidase alfa), rh acid- α-glucosidase	CHO	Hamster	Sanofi/Genzyme	Pompe disease (glycogen storage disease type II)	2010 (US)
*VPRIV (velaglucerase alfa), rh-glucocerebrosidase	HT-1080	Human	Shire Human Genetics	Gaucher disease	2010 (US and EU)
Elaprase (idursulfase), rh iduronate-2-sulfatase	HT-1080	Human	Shire Human Genetics	Mucopolysaccharidosis II (Hunter's syndrome)	2006 (US), 2007 (EU)
Naglazyme (galsulfase), rh N-acetylgalactosamine 4 sulfatase	CHO	Hamster	BioMarin	Mucopolysaccharidosis VI	2005 (US), 2006 (EU)
Myozyme (algulcosidase a), rh acid glucosidase	CHO	Hamster	Sanofi/Genzyme	Pompe disease	2006 (EU and US)
Aldurazyme (laronidase), r-α-l-iduronidase	CHO	Hamster	BioMarin	Mucopolysaccharidosis I	2003 (EU and US)
Hylenex (rh hyaluronidase)	CHO	Hamster	Baxter/ Halozyme Therapeutics	Adjuvant to increase absorption and dispersion of other drugs	2005 (US)
Fabrazyme (agalsidase beta), rh α-galactosidase	CHO	Hamster	Sanofi/Genzyme	Fabry disease (a-galactosidase A deficiency)	2003 (US), 2001 (EU)
Replagal (agalsidase alfa), rh α-galactosidase	HT-1080	Human	Shire Human Genetics	Fabry disease (a-galactosidase A deficiency)	2001 (EU)
Fasturtec (Elitex in US) (rasburicase), r urate oxidase	S.cerevisiae	Yeast	Sanofi	Hyperuricemia	2001 (EU), 2002 (US)
Cerezyme (imiglucerase), rh-β-glucocerebrosidase	CHO	Hamster	Sanofi/Genzyme	Gaucher disease	1994 (US), 1997 (EU)
Pulmozyme (dornase-α), r Dnase	CHO	Hamster	Roche/Genentech	Cystic fibrosis	1993 (US)
FUSION PROTEINS (9)
Eperzan (in EU)/ Tanzeum (in USA) (albiglutide), GLP-1 receptor agonist	S.cerevisiae	Yeast	GlaxoSmithKline	Type 2 diabetes	2014 (EU & US)
Zaltrap (aflibercept) fusion of VEGF receptors 1 and 2 to an IgG Fc	CHO	Hamster	Regeneron/Sanofi	Metastatic colorectal cancer	2012 (US), 2013 (EU)
Eylea (aflibercept). Same active biopharmaceutical active as in Zaltrap	CHO	Hamster	Regeneron/Bayer	Neovascular (wet) age-related Macular degeneration	2011 (US), 2012 (EU)
Nulojix (belatacept), a fusion protein of human CTLA4 fused to IgG Fc	CHO	Hamster	Bristol-Myers Squibb	Prophylaxis of organ rejection following kidney transplant	2011 (US and EU)
Arcalyst (US)/Rilonacept (EU) (rilonacept) fusion	CHO	Hamster	Regeneron	Cryopyrin-associated periodic syndromes (CAPS)	2008 (US)
Nplate (romiplostim), fusion of 2 thrombopoietin receptor BD and Fc region of hIgG-1	E.coli	Bacteria	Amgen	Thrombocytopenia	2008 (US), 2009 (EU)
Orencia (abatacept), fusion of hCTL-4 with Fc region of IgG1	CHO	Hamster	Bristol-Myers Squibb	Rheumatoid arthritis	2005 (US), 2007 (EU)
Enbrel (etanercept), rTNF receptor–IgG fragment fusion protein	CHO	Hamster	Amgen/Pfizer/Takeda	Rheumatoid arthritis	1998 (US), 2000 (EU)
Ontak (denileukin diftitox), r IL-2–diphtheria toxin fusion protein	E.coli	Bacteria	Eisai/Ligand Pharmaceuticals	Cutaneous T-cell lymphoma	1999 (US)
OTHERS (4)
Kineret (anakinra), rh IL-1 receptor antagonist	E.coli	Bacteria	Swedish Orphan Biovitrum/Amgen	Rheumatoid arthritis	2001 (US)
Beromun (tasonermin), rh TNF-α	E.coli	Bacteria	Boehringer Ingelheim	Adjunct to surgery for subsequent tumor removal	1999 (EU)
Neumega (oprelvekin), rh IL-11	E.coli	Bacteria	Pfizer/Genetics Institute	Prevention of chemotherapy-induced thrombocytopenia	1997 (US)
Proleukin (aldesleukin), rh IL-2	E.coli	Bacteria	Prometheus Therapeutics/Chiron	Renal cell carcinoma	1992 (US)

### Sheet: Gene and Cell Therapies
VIRAL GENE AND CELL THERAPIES INCLUDING IMMUNOTHERAPIES (18)
Product	Proper name	Trade name	Manufacturer	Cell line	Species	Route	Approval year	Therapeutic indication
AAV2-hRPE65	Voretigene neparvovec	Luxturna	Spark Therapeutics	HEK293	Human	Subretinal	2017 (US)	Confirmed biallelic RPE65 mutation-associated retinal dystrophy
CD19-directed genetically modified autologous T cell immunotherapy	Axicabtagene ciloleucel	Yescarta	Kite Pharma	T cells	Human	IV	2017 (US)	Adults with relapsed or refractory large B-cell lymphoma after two or more lines of systemic therapy, including diffuse large B-cell lymphoma (DLBCL) not otherwise specified, primary mediastinal large B-cell lymphoma, high grade B-cell lymphoma, and DLBCL arising from follicular lymphoma
CD19-directed genetically modified autologous T cell immunotherapy	Tisagenlecleucel	Kymriah	Novartis Pharmaceuticals	T cells	Human	IV	2017 (US)	Treatment of patients up to 25 years of age with B-cell precursor acute lymphoblastic leukemia (ALL) that is refractory or in second or later relapse
Live attenuated HSV-1 genetically modified to express huGM-CSF	Talimogene laherparepvec	Imlygic	Amgen Inc.	Vero	Monkey	Subcutaneous	2015 (US)	Genetically modified oncolytic viral therapy indicated for the local treatment of unresectable cutaneous, subcutaneous, and nodal lesions in patients with melanoma recurrent after initial surgery
Allogeneic cord blood hematopoietic progenitor cell therapy	HPC, Cord Blood	Clevecord	Cleveland Cord Blood Center	Blood	Human	IV	2016 (US)	For use in unrelated donor hematopoietic progenitor cell transplantation procedures in conjunction with an appropriate preparative regimen for hematopoietic and immunologic reconstitution in patients with disorders affecting the hematopoietic system
Allogeneic cord blood hematopoietic progenitor cell therapy	HPC, Cord Blood	none	Bloodworks	Blood	Human	IV	2016 (US)	For use in unrelated donor hematopoietic progenitor cell transplantation procedures in conjunction with an appropriate preparative regimen for hematopoietic and immunologic reconstitution in patients with disorders affecting the hematopoietic system
Allogeneic cord blood hematopoietic progenitor cell therapy	HPC, Cord Blood	Allocord	SSM Cardinal Glennon Children's Medical Center	Blood	Human	IV	2013 (US)	For use in unrelated donor hematopoietic progenitor cell transplantation procedures in conjunction with an appropriate preparative regimen for hematopoietic and immunologic reconstitution in patients with disorders affecting the hematopoietic system
Allogeneic cord blood hematopoietic progenitor cell therapy	HPC, Cord Blood	Hemacord	New York Blood Center, Inc	Blood	Human	IV	2011 (US)	For use in unrelated donor hematopoietic progenitor cell transplantation procedures in conjunction with an appropriate preparative regimen for hematopoietic and immunologic reconstitution in patients with disorders affecting the hematopoietic system
Allogeneic cord blood hematopoietic progenitor cell therapy	HPC, Cord Blood	Ducord	Duke University School of Medicine	Blood	Human	IV	2012 (US)	For use in unrelated donor hematopoietic progenitor cell transplantation procedures in conjunction with an appropriate preparative regimen for hematopoietic and immunologic reconstitution in patients with disorders affecting the hematopoietic system
Allogeneic cord blood hematopoietic progenitor cell therapy	HPC, Cord Blood	None	Clinimmune Labs	Blood	Human	IV	2012 (US)	For use in unrelated donor hematopoietic progenitor cell transplantation procedures in conjunction with an appropriate preparative regimen for hematopoietic and immunologic reconstitution in patients with disorders affecting the hematopoietic system
Allogeneic cord blood hematopoietic progenitor cell therapy	HPC, Cord Blood	None	LifeSouth Community Blood Centers, Inc	Blood	Human	IV	2013 (US)	For use in unrelated donor hematopoietic progenitor cell transplantation procedures in conjunction with an appropriate preparative regimen for hematopoietic and immunologic reconstitution in patients with disorders affecting the hematopoietic system
Hematopoietic Progenitor Cells, Cord (HPC-C)	HPC, Cord Blood	None	MD Anderson Cord Blood Bank	Blood	Human	IV	2018 (US)	For use in unrelated donor hematopoietic progenitor cell transplantation procedures in conjunction with an appropriate preparative regimen for hematopoietic and immunologic reconstitution in patients with disorders affecting the hematopoietic system
Autologous cellular product composed of fibroblasts	Laviv	Azficel-T	Fibrocell Technologies, Inc	Fibroblasts	Human	Intradermal	2011 (US)	Indicated for improvement of the appearance of moderate to severe nasolabial fold wrinkles in adults
Autologous cellularized scaffold product	Autologous cultured chondrocytes on porcine collagen membrane	Maci	Vericel Corporation	Chondrocytes	Human	Implant	2016 (US)	Repair of single or multiple symptomatic, full-thickness cartilage defects of the knee with or without bone involvement in adults
Autologous cellularized scaffold product	Allogeneic cultured keratinocytes and fibroblasts in bovine collagen	Gintuit	Organogenesis Incorporated	Keratinocytes	Human	Topical	2012 (US)	Allogeneic cellularized scaffold product indicated for topical (non-submerged) application to a surgically created vascular wound bed in the treatment of mucogingival conditions in adults
PAP-GM-CSF-directed genetically modified autologous PBMC immunotherapy	Autologous cellular immunotherapy	Provenge	Dendreon Corporation	PBMCs	Human	IV	2010 (US)	For the treatment of asymptomatic or minimally symptomatic metastatic castrate resistant (hormone refractory) prostate cancer
AAV9-SMN1	Onasemnogene abeparvovec-xioi	Zolgensma	AveXis, Inc.	HEK293	Human	IV	2019 (US)	For the treatment of pediatric patients less than 2 years of age with spinal muscular atrophy (SMA) with bi-allelic mutations in the survival motor neuron 1 (SMN1) gene
Autologous CD34+ cell enriched population containing hematopoietic stem cells transduced with lentiglobin BB305 lentiviral vector encoding the beta-A-T87Q-globin gene	Autologous CD34+ cells encoding βA-T87Q-globin gene	Zynteglo	bluebird bio	CD34+ HSCs	Human	IV	2019 (EU)	For the treatment of patients 12 years and older with transfusion-dependent β-thalassaemia (TDT) who do not have a β0/β0 genotype, for whom haematopoietic stem cell (HSC) transplantation is appropriate but a human leukocyte antigen (HLA)-matched related HSC donor is not available
